# Comparative pathway enrichment analysis in gastrointestinal cell lines Caco-2, HT-29, HEPG2, and colon fibroblasts using a custom expression panel for tight-junction and cytoskeletal regulatory genes

**DOI:** 10.1101/747105

**Authors:** JM Robinson

## Abstract

This brief report details results from a comparative analysis of Nanostring expression data between cell lines HEPG2, Caco-2, HT-29, and colon fibroblasts. Raw and normalized data are available publicly in the NCBI GEO/Bioproject databases. Results identify cell-line specific variations in gene expression relevant to intestinal epithelial function.
