## Supplementary material for "Comparative pathway enrichment analysis in gastrointestinal cell lines Caco-2, HT-29, HEPG2, and colon fibroblasts using a custom expression panel for tight-junction and cytoskeletal regulatory genes": Sup. Results 1: DE - covariatesgenes.csv

	Intercept	Day	LineCaco2	LineHT29	LineHEPG2
20161013_sebelius2-101316_01_09.RCC	1	1	1	0	0
20161013_sebelius2-101316_01_10.RCC	1	3	1	0	0
20161013_sebelius2-101316_01_11.RCC	1	7	1	0	0
20161013_sebelius2-101316_01_12.RCC	1	10	1	0	0
20170307_20170307-caco_01_01.RCC	1	1	1	0	0
20170307_20170307-caco_01_02.RCC	1	1	1	0	0
20170307_20170307-caco_01_03.RCC	1	4	1	0	0
20170307_20170307-caco_01_04.RCC	1	4	1	0	0
20170307_20170307-caco_01_05.RCC	1	7	1	0	0
20170307_20170307-caco_01_06.RCC	1	7	1	0	0
20180926_Polarization01_Caco2D4A_01.RCC	1	5	1	0	0
20180926_Polarization01_Caco2D4B_02.RCC	1	5	1	0	0
20180926_Polarization01_Caco2D4C_03.RCC	1	5	1	0	0
20180926_Polarization01_Caco2D4D_04.RCC	1	5	1	0	0
20180926_Polarization01_FibD4A_05.RCC	1	5	0	0	0
20180926_Polarization01_FibD4B_06.RCC	1	5	0	0	0
20180926_Polarization01_HT29D4A_07.RCC	1	5	0	1	0
20180926_Polarization01_HT29D4B_08.RCC	1	5	0	1	0
20180926_Polarization01_HT29D4C_09.RCC	1	5	0	1	0
20180926_Polarization01_HT29D4D_10.RCC	1	5	0	1	0
20180926_Polarization01_HT29D4E_11.RCC	1	4	0	1	0
20180926_Polarization01_HT29D4F_12.RCC	1	4	0	1	0
20180928_Polarization-02_Caco2D7A_01.RCC	1	8	1	0	0
20180928_Polarization-02_Caco2D7B_02.RCC	1	8	1	0	0
20180928_Polarization-02_Caco2D7C_03.RCC	1	8	1	0	0
20180928_Polarization-02_Caco2D7D_04.RCC	1	8	1	0	0
20180928_Polarization-02_FibD7A_05.RCC	1	8	0	0	0
20180928_Polarization-02_FibD7B_06.RCC	1	8	0	0	0
20180928_Polarization-02_HT29D7A_07.RCC	1	8	0	1	0
20180928_Polarization-02_HT29D7B_08.RCC	1	8	0	1	0
20180928_Polarization-02_HT29D7C_09.RCC	1	8	0	1	0
20180928_Polarization-02_HT29D7D_10.RCC	1	8	0	1	0
20180928_Polarization-02_HT29D7E_11.RCC	1	7	0	1	0
20180928_Polarization-02_HT29D7F_12.RCC	1	7	0	1	0
20181004_Pol03_HepG2D4A_01.RCC	1	5	0	0	1
20181004_Pol03_HepG2D4B_02.RCC	1	5	0	0	1
20181004_Pol03_HepG2D4C_03.RCC	1	4	0	0	1
20181004_Pol03_HepG2D4D_04.RCC	1	4	0	0	1
20181004_Pol03_HepG2D7A_05.RCC	1	8	0	0	1
20181004_Pol03_HepG2D7B_06.RCC	1	8	0	0	1
20181004_Pol03_HepG2D7C_07.RCC	1	7	0	0	1
20181004_Pol03_HepG2D7D_08.RCC	1	7	0	0	1
