## Supplementary material for "Comparative pathway enrichment analysis in gastrointestinal cell lines Caco-2, HT-29, HEPG2, and colon fibroblasts using a custom expression panel for tight-junction and cytoskeletal regulatory genes": Sup. Results 1: DE results - estsgenes.csv

	Day	LineCaco2	LineHT29	LineHEPG2
POLR2A-mRNA	0.0541163672008119	-1.00358559240115	-0.454728158239897	0.399529265431337
RAB13-mRNA	0.0487162230254257	-0.656603857397543	-0.948827095027646	-1.59636267686938
PDCD4-mRNA	0.239334370998982	0.349224050118965	0.174685686839001	0.0626387715402176
LYZ-mRNA	-0.0461912084828896	7.51129459290606	13.347447677604	13.473376221137
NRAS-mRNA	-0.0300173188465747	0.290425865844272	0.713349561714538	1.09251801336317
SOS1-mRNA	0.0646045394729151	1.06596154270741	0.22438997095255	1.51920045719578
CTNNB1-mRNA	-0.000519487818591511	0.00179646117685031	0.243928330914529	1.76557255437155
ACTB-mRNA	-0.0865268435361315	-1.41402639575067	-1.16837869284607	-1.4416699726698
SYMPK-mRNA	0.0646553456677755	0.810277346507989	1.39183633823197	0.917675943588226
IGF1R-mRNA	0.0207068360432689	0.195088087898637	1.1343540178887	1.80676757351446
MAPK7-mRNA	0.0591413434125043	-0.124038009747454	-0.837683797491107	-0.340931161521698
MYL12A b-mRNA	0.20410081727031	-0.00433071080796967	0.262677745110979	0.596474494996302
SOS2-mRNA	0.0981568896954719	-0.739003433626094	-0.159656787893952	0.228170555204653
BCL2-mRNA	-0.102478646506891	0.030409345600738	-1.98455776537604	-0.895280060757139
CLDN4-mRNA	0.0265547014331468	7.94812714491424	8.57863631173979	6.14174087066323
DIAPH1-mRNA	-0.0406150454859866	1.66555229297567	2.20788411677563	1.62985986005109
PPP1CA-mRNA	-0.0314362712375598	1.20021387512065	1.62800214359907	0.67784657244189
PSEN1-mRNA	0.0408481603937448	0.425056350762962	-0.119550594082711	0.157324077767796
ITGA6-mRNA	-0.0568363087039491	0.992263367548394	3.7201446474551	3.36380510893897
SMAD3-mRNA	0.0408463141980195	-1.67608617197751	-0.363061191410185	-0.731453234546832
XPO5-mRNA	0.003906249575015	1.25710996452656	1.34519572561223	1.96203276029793
PXN-mRNA	0.0257166404650712	-0.447912070265974	-0.0862328866864615	-1.09599873827076
RAB8B-mRNA	0.0743750957383118	-1.10830470748836	-2.32679782918268	-0.984489432911868
CTBP1-mRNA	0.0212525243802473	0.150166383591557	1.14339209871718	0.888919944978589
LIMK2-mRNA	0.0310052313447976	0.387567932945047	0.313908895508601	1.73196626932509
ACTG1-mRNA	-0.0331508476887564	-1.28667731958318	-0.902191877833445	-0.292847706635974
CTBP2-mRNA	-0.00196449016285029	0.502834424850656	1.2470039163283	-5.04544510872739
MRAS-mRNA	0.0548430625389637	-3.72927798278973	-4.8738281335043	-2.4833995406567
LDHA-mRNA	0.257955674331628	1.26528953611391	1.76558898264499	2.09489477610687
CSNK2A1-mRNA	0.0487084841417332	0.861004175892738	1.3174758138449	1.89931848887601
PAK1-mRNA	0.128187513080558	1.92045299483727	2.30890772895169	-2.43978189025482
EXOC4-mRNA	0.085073756630036	0.736659035083198	1.35423950110891	0.552894373038246
PDGFRB-mRNA	0.272170639722138	-4.61936899208104	-8.37039000007113	-3.41699945076494
PIK3CA-mRNA	0.0373988929789013	-1.22367074227049	-0.449892214649901	-0.437204063137008
RPL19-mRNA	0.076703500800539	1.00116663260203	1.18643857096047	1.49778206065678
CD44-mRNA	0.0345137164151056	-6.16016445554154	-1.84999524009435	-8.44422527345595
PAK4-mRNA	0.0287970489948621	2.17764677518627	2.93316307312233	1.83798017044914
DVL1-mRNA	0.110854460840403	-0.17643120102107	1.29310662895479	1.41517239192722
PDGFA-mRNA	0.0147332023448128	2.88605542798934	1.42517510342134	0.522744024360935
CCND3-mRNA	-0.0838360526223357	-3.04755101270411	-0.71439385789607	-3.01688166365169
PARD3-mRNA	0.0282331942340393	0.933060948680213	0.554752223115924	1.37219366261981
PIK3R3-mRNA	0.109180419278506	-2.7287478046019	0.688189283352617	-1.77079696892435
MAPK1-mRNA	0.05987867476821	0.110744777438125	-0.224227063464917	0.703670741299287
NLK-mRNA	0.0394035611412381	1.68140849349669	0.207903745335636	-0.438551535638464
HPRT1-mRNA	0.0588654571739661	1.68407810230203	1.70802621853594	1.51526365988123
CCND1-mRNA	-0.0866333691350757	-1.71416828439129	-2.53595384153288	-0.683069951658721
CLDN3-mRNA	0.172850784447058	8.76808732087346	10.6916845974177	4.23261554350815
MPP5-mRNA	0.0151514415956019	0.385601204755793	-0.170042193589808	-0.294765726501026
ITGA7-mRNA	0.118703650193121	3.84930230518102	-1.62400191432459	-1.0832107030056
CASK-mRNA	0.00566115602982401	1.48197677961091	-0.368853885610219	0.169038273476861
PRKCI-mRNA	0.0260095887750138	0.284082221521925	1.04482881094272	-0.111180741956473
CLDN7-mRNA	0.00356026271122205	8.49916875751168	9.84844740609646	0.556081994946241
GNAI1-mRNA	0.07800612961825	-4.98047694509391	-0.589458599241802	-2.43361479142334
MYC-mRNA	0.0560276615540019	1.55678325173297	2.49997669539934	2.85827244642437
TGFB2-mRNA	0.00832292459234979	0.351677127675841	0.0936494652636822	-4.53763170664414
BCAR1-mRNA	-0.0508668103256829	-0.53713562254271	0.338663642308367	0.670210966082208
MYL5-mRNA	0.151949474876798	-0.576849490453805	0.21939230789138	-0.289900082909052
AKT1-mRNA	0.021935634972215	-0.918851496531765	0.00516868550976633	0.14120851776804
APC-mRNA	0.0284610773349855	-0.862224422547484	0.329281292898543	-0.0616328570235563
ITGA1-mRNA	0.0361072149267316	-6.03688635660295	-2.3668469624088	-2.47217219146462
NCKAP1-mRNA	-0.026360871887576	-0.654395558830996	0.187855845283683	-0.0124389802011414
ABCF1-mRNA	-0.0315204271685518	0.250668806687493	0.635016545674853	1.366459040577
GSTM3-mRNA	-0.0122309334978002	-6.52577390767487	-9.78454801861392	-0.798372856831476
LLGL2-mRNA	-0.052225146196569	5.56530706122843	5.57598836688153	5.63176958258888
EGFR-mRNA	0.0995125375447663	-0.447579717358693	0.373178994326289	-1.25950514019114
CRK-mRNA	-0.0292623154823532	-0.0653354487892842	-0.616058868882353	-0.151120094343241
PTK2-mRNA	0.0792007299301321	0.866158518505764	2.36046998378895	0.703083158902257
MLLT4-mRNA	0.0123553395911249	2.72154237255189	3.08014211642746	3.75264036194774
MAPK10-mRNA	0.0995127617796492	-4.81420169122414	-2.94929749501346	-5.47703706445574
CSNK1A1-mRNA	0.00290215907352057	-0.578891288954664	0.17096500583342	-0.14954608224469
HSPA8-mRNA	-0.0554739074527957	0.598079550470323	0.870752169762104	0.287647057233645
ROCK2-mRNA	-0.00627605484032438	-0.664411305380867	0.689110191305545	1.80873264902823
HPSE-mRNA	0.027894134182282	-1.5748535968585	0.435494036294568	-2.21876889439022
CA2-mRNA	0.204242755042245	6.81554276936959	8.04413807452247	1.62937802117145
NUMA1-mRNA	0.109132470015444	0.299914430745345	1.54856319816378	0.452850360252858
EPB41L2-mRNA	-0.00208015043125351	-1.93777294474285	-5.21536130545833	-0.861866636109869
CREBBP-mRNA	0.000773275234755053	0.131775768429632	0.165886827502122	0.779639300596909
CCND2-mRNA	-0.100667791559207	-1.1192975553721	-5.74207118187566	-1.12828996692706
PPP2CA-mRNA	-0.0260364377058113	0.167906860391069	0.494996710674609	0.388212439463853
CFL1-mRNA	-0.0126473954795568	-1.18609070239935	0.434746999884972	-0.891914532854399
CCNG2-mRNA	0.280704036734061	0.209946314882827	0.878103612630999	-0.255948849946223
TCF7-mRNA	-0.0827183693907293	2.18537584567196	3.64947752190209	3.27101430948495
CGN-mRNA	0.00832567950049674	9.63877924869582	8.40040368569238	2.97885307072566
TARBP2-mRNA	0.223719088441911	0.327646646331064	1.01091775210711	1.18676504660635
CSNK2A2-mRNA	0.029031652876911	1.49436252623638	0.515388680122559	1.38752703420159
MAP3K7-mRNA	0.0284223483987094	-0.16702199267103	-0.0675073220654581	0.208971057601406
AKT3-mRNA	0.0985002881403532	-2.8848519543685	-8.38079534643346	-7.38033672164801
LEF1-mRNA	0.00773929386995926	1.80947027731711	-2.11630230361001	-2.79444790888093
VCL-mRNA	-0.100915312796846	-3.08257285099393	-3.06626075025527	-3.45950131383899
VAV3 b-mRNA	0.174503103012429	2.52872709354263	-0.409965668027117	6.17135143690213
HSPB1-mRNA	0.00521052304090518	-2.64496454573961	-3.28593584104522	-3.93636009869026
ERBB2-mRNA	0.184573014803264	0.707153525174608	1.47854674391222	1.70869312261069
MAPK8-mRNA	-0.0275176399161135	1.02282093565204	0.760928963964207	0.579734324555213
VAV2-mRNA	0.0811843991110483	1.64753556681149	1.11476845890607	1.8861090008005
GUSB-mRNA	0.170832840562478	2.21442075530554	2.06708807288591	1.72261158367161
DIAPH3-mRNA	-0.0400569115929466	1.43328596002265	1.34696407196732	0.448036158588335
PPP2R1B-mRNA	0.0114291086051444	1.57376461819904	0.978456562431457	1.04019569732791
IRS1-mRNA	0.0979372059872055	-1.0221186269233	0.711118371926304	-0.895529579002233
RRAS2-mRNA	-0.0177365665976932	-0.195008034667979	0.0612331351542166	-0.276041928355609
PAK2-mRNA	-0.0398056243067697	-0.13762529912411	0.220751980722625	0.44583881925793
EPB41L1-mRNA	-0.164250092972719	1.24701409404934	1.33877934960077	1.53951971516533
PRKCA-mRNA	0.0615591391681847	-1.13971383273129	-0.425923868805689	0.223299040295416
HSPA1A-mRNA	0.0243755079130092	0.668855050775578	1.19062774399826	0.959867271549514
CTTN-mRNA	-0.0148690056562597	-0.243218944169847	0.535584391922477	-0.79575680042087
CLDN15-mRNA	0.105226699462895	1.60722350663388	2.37861265013321	2.42598225846244
BAIAP2-mRNA	-0.0631497032534002	0.597285406371358	1.39661030519243	1.11603682220297
HSPA1B-mRNA	-0.0273120559410785	1.10609476496075	2.37369163836829	2.05896376958582
DICER1-mRNA	0.0153339595898763	0.535562464091501	-0.320491291865038	1.43989775115592
TJP2-mRNA	0.0982395636804548	0.00743856395111449	2.61827138686097	2.41496016180164
YBX3-mRNA	-0.0470016559457414	0.651612275813316	1.36363968279989	0.531456337307411
PPP1CB-mRNA	0.0488577775746917	-0.230800148833116	0.649566906336813	0.606923456157551
TP53-mRNA	0.112916053199461	-3.10331697005795	1.2040361690992	0.556000024860945
PDGFD-mRNA	0.178692207778949	-4.59736921466082	-4.46649154405868	-3.95615653389298
INADL-mRNA	0.00986919710873424	3.40651720099967	4.53753580908407	3.01783702797592
HCLS1-mRNA	0.121883698515477	0.630994477506965	1.03069340812255	0.601111170092275
RPLP0-mRNA	0.0759141859540169	0.695681575745713	1.15130181091308	0.877210462956232
RAC1-mRNA	-0.000702655566135752	-0.32592170560585	1.11280192721817	-0.0792321582476674
PTEN-mRNA	0.0663946062980144	-0.0406933848235838	0.738399291354793	0.122711290616136
GAPDH-mRNA	0.11040801430776	0.949793158969733	0.609815589314379	0.747046050828516
FN1-mRNA	0.00925153419435027	0.0430647384658318	-9.78251446978656	1.20336761102267
IL1R2-mRNA	0.0183811336323242	4.03177308487789	3.7732722368438	4.15228339036392
VAPA-mRNA	0.0348226766860754	0.0488224541340032	1.0770133980894	0.610999670838342
TUBB-mRNA	0.0407314086300341	0.156970694090692	0.541133570878029	0.861040946720849
DOCK1-mRNA	0.011091440635365	1.05254702784349	0.312393642172624	-0.10669882333696
WASL-mRNA	0.0655278483912994	0.817831426348994	0.83768499363986	0.512433233063219
PRKAA1-mRNA	0.0584213838143995	-0.533068117414832	1.05058914519203	-0.282565742593149
CTNNA1-mRNA	0.0130613510919828	-0.175426696225865	0.345320804227376	-0.260478794543329
SRC-mRNA	0.0696090344076593	1.76828504953378	2.20850282040599	2.37789624185642
ITGB4-mRNA	0.0829156556331137	4.90560651328165	8.58821890235174	2.96719061523305
JAM3-mRNA	-0.0320115783088777	-6.31249429991453	-8.42472868584337	-3.91372092512044
BHLHE40-mRNA	0.291775973149144	0.153850805438372	-0.556748017364071	2.63975041508692
RAF1-mRNA	0.0286703933637628	0.292242877349888	-0.586927462944061	0.102641450799566
IL1R1-mRNA	-0.061524492915405	-0.729664592367826	-4.6991217317243	1.05642382637088
MAPK9-mRNA	0.0339086338025204	0.839655496885601	0.624541589694233	0.516883988572592
ABI2-mRNA	0.0680482347070167	0.108806619993005	0.655633736954577	0.818412092670088
TCF7L1-mRNA	0.112605412075471	-0.179640559365019	-4.30641304168809	-2.22890536055964
MAP2K1-mRNA	0.00995752844766498	0.256588276463398	1.39180811620161	0.356446045907914
WASF2-mRNA	0.0691432856275843	-0.128956548423273	0.869175256983786	0.0262640118727513
EXOC3-mRNA	0.0564299168534324	-0.23251439865194	1.23618256919777	-0.0644185056241169
ALPI-mRNA	0.0660876462882939	3.14686285101609	0.121342872182985	0.0771282716614127
CD9-mRNA	0.0442206755430019	-0.307056846696273	-0.273193246981	-3.37382641338398
LIMK1-mRNA	0.000549539244204984	-1.62465088228622	-1.19616799869775	-1.54508216300121
HRAS-mRNA	-0.0795123921512137	-0.868270529686452	1.23993407329213	-0.461395362044414
ALDH18A1-mRNA	0.0831929506503159	1.04940857976614	1.38172707979881	2.21115830525556
PPP2R2A-mRNA	0.0412486218580748	1.11748044773222	-0.0328597922999279	0.348590352190569
GNAI3-mRNA	0.0162139209863818	-0.387418858344548	0.315390662766306	0.215801571385193
DNMT3A-mRNA	0.105725935402734	2.43288716195391	1.15976932851901	3.05885717152944
OCLN-mRNA	0.0985564299993932	4.69517413980582	2.88767502700469	3.12515937723949
PIK3R1-mRNA	0.0895453565258697	1.98953854242828	2.62097704181902	1.63106886772836
ADAM9-mRNA	-0.0767493249765661	-2.17293834543976	-1.88331929093221	-1.15862532851523
PDGFC-mRNA	0.131630301923375	-1.82112780118934	0.394232874084903	-0.598869845507432
PDGFRA-mRNA	-0.0980663711700899	-1.89812104495949	-7.95978947925177	-7.73290959171482
ACTN4-mRNA	0.0259505270336608	-0.839858745357346	0.543109893094943	-0.0716713387126671
TRIO-mRNA	-0.00552176631563691	-1.46709305683044	-1.21429148346452	-1.19601263061792
AKT2-mRNA	0.00956787091127311	0.478884257190137	1.34904744770546	0.873464605586775
MYL12A c-mRNA	-0.0196345295167865	-0.82273854269652	0.603881306475363	-0.823679892427312
CRB3-mRNA	0.032433355119177	7.2093059203454	7.60644682635732	6.8801546053966
DGCR8-mRNA	0.00187158878056888	0.729396927520823	1.65217862647294	0.63847075281618
CDX2-mRNA	0.171579891780133	7.79040500444095	4.9894509126159	-0.338816640166032
AXIN1-mRNA	0.0910088219528432	0.570935207399559	1.53739525571118	1.778209794117
PIK3R2-mRNA	0.0723688002487515	-0.152473987183513	-0.659147254157373	0.610104891119923
DVL3-mRNA	0.0182384811564161	-0.191261804308765	0.0341479488330512	0.20274977349419
RHOA-mRNA	0.0142200879200913	-0.684696134945308	-0.308371085186074	-0.353110124190894
PPP2R1A-mRNA	0.0411660361570711	0.0487560096812335	0.449083664087808	-0.264418273763459
PRKCZ-mRNA	0.105560858600967	2.3912029639429	2.80264132716293	3.25070931467663
DVL2-mRNA	0.0593000332164413	0.540101725889577	0.486412299797519	1.40535573746245
PIK3CD-mRNA	0.277737965071408	-2.7058609403039	-4.05744048753174	2.01454672411016
ACTN1-mRNA	-0.0583677197234558	-2.81873472734324	-2.71097254461641	-1.65149229923052
ITGB5-mRNA	-0.0324473384193639	-1.75221052249661	0.186399117236904	-0.403259596147094
MAPK3-mRNA	0.112181834108235	-0.768846674880644	-0.516586919464226	-0.136714112155126
MYL9-mRNA	-0.185737795777584	-3.31656649700915	-11.6481359319379	-8.19556534624741
MYH14-mRNA	0.156093761142518	4.33130601984364	7.20914815203931	3.16426433302325
G6PD-mRNA	-0.130673293154095	-2.70151065794171	-0.325786055938136	-1.41582549188174
YES1-mRNA	0.017444348571108	1.19937105539454	1.56445421316642	1.13740153793186
TBP-mRNA	0.0452687501113076	0.950864766835182	0.917486254430072	1.68089678068069
CDC42-mRNA	-0.0217886540607434	-0.360902953300999	0.457586934830086	-0.163924224016279
CLTC-mRNA	0.011414965435674	-0.166784596172643	0.145911922200441	0.441064168394675
BAIAP2L1-mRNA	0.0150057923297977	2.5334707630109	3.3843779583822	2.03143916190175
SPRY2-mRNA	0.00111880917561255	0.309430773123443	1.07596776482014	-0.0391331495827201
TCF7L2-mRNA	0.0988647916104259	1.29907143123165	1.8197390486375	1.45335661727902
ITGB1-mRNA	-0.0466159216329334	-2.13768918977258	-1.64501942742409	-1.62354831140848
AXIN2-mRNA	-0.100872544065281	4.24574166596271	3.71917044265287	5.51673945477343
IL1R1 b-mRNA	-0.0526386192817684	-1.02973685452586	-5.3252781754446	1.01630020854682
TJP1-mRNA	-0.0680413281820812	-0.136711820331674	0.569112904652583	-0.670976885205411
JUN-mRNA	-0.0904739915301687	-1.92964761650453	-0.0338271952343741	-0.486790931773528
FLNA-mRNA	-0.106703148522901	-2.89869027732575	-3.12498324612084	-2.4807775625704
GSK3B-mRNA	-0.015773942547697	0.00483055618300995	0.740388795088416	0.143190388332413
PPP1CC-mRNA	0.0564028143244218	1.84189821011709	1.653786936895	2.0793595278422
SMAD4-mRNA	0.0307821426436925	-0.209439353048227	-1.81445227783056	0.855985272993864
MAGI1-mRNA	-0.0336115219026626	0.952977094486217	-0.5925824882613	1.05461370150183
TGFB1-mRNA	0.0566999555982274	-3.46860654156761	-3.31157819356632	-0.651546421553193
PIK3CB-mRNA	0.00712740809710981	1.41137698490221	2.1793664149605	1.85191840002258
ROCK1-mRNA	-0.0238972485154824	-0.0319872507102298	-0.158817522256397	0.0361429771239176
TJP3-mRNA	0.0955730032188954	8.93154676171469	9.39013095906291	7.04282606012438
BAD-mRNA	0.0495657639056745	-0.385575997613786	0.175185911866123	-0.996620231715737
RAC3-mRNA	0.0583403732385272	3.64002608651682	1.90365675937277	0.503428689476402
EPB41-mRNA	0.0704266353547761	2.76378832296546	3.79714925767741	3.90302376364212
BRAF-mRNA	0.0804812182369708	1.58221836409921	0.705177268926349	0.864631828914363
MAGI3-mRNA	0.0305274056667406	1.9000638342829	2.92795642052083	1.59617537747163
EP300-mRNA	0.00939443886669954	0.914902188660972	0.447089720927609	1.31943776109746
MYL12A-mRNA	-0.00488933428328761	-1.27350385028026	-0.445600452881928	-0.648092991372405
MYLK-mRNA	0.0771927445369094	-6.26913933735893	-5.17383292602651	-4.15996051997004
MYH10-mRNA	0.0192668688782296	-1.98333309485394	-3.5912385019443	-0.608021240914859
GNAI2-mRNA	0.0367345772696148	-2.14263993820201	-0.790231550161295	-1.90382100862318
ARAF-mRNA	0.0265732696273993	-0.35078004157066	0.401715406456365	-0.305091042993115
F11R-mRNA	0.0661666475051959	6.83749464519874	6.55036887422414	5.40107355262444
CXCR4-mRNA	0.177962830295076	5.74567614329593	7.72520118663235	3.50643761209211
WASF1-mRNA	0.0723645915843504	-0.593257143656061	0.306317255293757	1.09439402529928
PPP2CB-mRNA	-0.0295595442849273	-0.813649403628117	-2.03105702917844	-0.609482448755298
ASH1L-mRNA	0.0348123090341741	0.417866420500707	1.00680134140453	0.552752503140601
CSNK2B-mRNA	0.00613312369742982	-0.0751008543507265	0.279580972227343	1.07675663749146
PPP2R2D-mRNA	0.0804017824236996	0.552686405273447	0.886888693610199	1.18364059319618
BRK1-mRNA	0.0724103654801887	-0.342081224165787	-0.454875952334351	0.09561610561675
AGO2-mRNA	-0.0169717296543612	-0.0119070884557042	2.03879968377816	0.514601365944056
CDK4-mRNA	0.00975565498342763	0.76439508358031	1.16282537979891	1.14480121723156
SPTAN1-mRNA	-0.03988860233541	-0.388625247885019	-0.527237950600915	-0.211103724356878
RRAS-mRNA	0.00253861018546389	-4.59814295721874	-0.151396123395793	-4.29747397644824
KRAS-mRNA	-0.026058116498744	2.29622162717482	0.993570208086238	-0.344529297478819
MYL12B-mRNA	-0.0364083826817467	-0.767485428915568	1.0798166404605	-1.15251952801895
RAB11A-mRNA	0.0504203114209139	0.226759758441059	1.82290807364411	0.0193196052504712
ITGAV-mRNA	-0.0799979263377249	-2.45794704327501	-1.58715390031095	-0.629565587104765
ITGA5-mRNA	0.0322407815655384	-4.30040087566774	-11.6060033208988	-9.21918204126005
FGFR1-mRNA	-0.00295970105272556	-2.92426748690723	-9.60767046947981	-1.04222350326404
IQGAP1-mRNA	-0.0079069723537672	-0.453047717852099	1.29721778677856	-1.0822080634888
CYFIP2-mRNA	0.387465029670047	-0.508722098064293	3.53774534555234	4.09607953655823
DROSHA-mRNA	0.0156894971983539	0.367802139697562	1.01470763713708	0.461077763458416
PRKCD-mRNA	0.111814682211529	1.26313539761375	1.54247285320304	1.60716179369463
CRKL-mRNA	0.0741977241295073	0.808331767682828	1.543839982081	1.50700605833795
CLDN23-mRNA	0.0306193619600067	0.380766759520645	-1.7661714142511	-4.77948843969454
PPP1R12A-mRNA	0.0449674943264338	-0.396070093276455	-0.0217148579509059	-0.357280299662958
ITGA3-mRNA	0.204763347539979	-3.1948002882075	0.699842502936917	-4.89932324026546
MET-mRNA	0.0421205978058771	2.87823265159926	4.07391188388814	2.56929856158653
SMAD2-mRNA	0.0218899117908644	-1.02047689237791	0.457613934925748	0.742926902753681
FYN-mRNA	0.0103273985969297	-2.6422653468457	-1.20997710797236	0.595813117200451
MYH9-mRNA	-0.0419495740385596	-1.51688168012201	-1.45139118219002	-1.25235564008883
