## Supplementary material for "Comparative pathway enrichment analysis in gastrointestinal cell lines Caco-2, HT-29, HEPG2, and colon fibroblasts using a custom expression panel for tight-junction and cytoskeletal regulatory genes": Sup. Results 1: DE results - pvalsgenes.csv

	Day	LineCaco2	LineHT29	LineHEPG2
POLR2A-mRNA	0.00608265062103261	1.49610518848146e-08	0.0031108431782441	0.0125185380888228
RAB13-mRNA	0.00151717529485285	4.19685645882142e-07	2.65220169311334e-10	6.61054566953709e-16
PDCD4-mRNA	3.18531701219894e-07	0.237174023470005	0.564636610936488	0.84547061003245
LYZ-mRNA	0.229883493874317	3.51935994269042e-22	1.15661705462019e-30	3.38068366630795e-30
NRAS-mRNA	0.0133534566665142	0.00217111050290613	2.17201667052571e-09	1.27590871723882e-13
SOS1-mRNA	0.00587177430009513	2.11152180084717e-07	0.204599770441273	6.40786960290149e-10
CTNNB1-mRNA	0.980857110080455	0.991243087340727	0.155191386434883	6.08102244408586e-12
ACTB-mRNA	0.00396827332828743	8.48269041214612e-08	5.40876353300331e-06	3.69115278261133e-07
SYMPK-mRNA	0.000307790220927909	1.39283050598928e-07	5.2287006230922e-13	6.81144941660581e-08
IGF1R-mRNA	0.414688423686007	0.313955021081298	1.32131804682713e-06	1.90755562426258e-10
MAPK7-mRNA	0.000416077248224719	0.282601191650817	2.37621485599304e-08	0.00989165398183392
MYL12A b-mRNA	0.0268346513465334	0.994870559289438	0.706374475957217	0.421956605083408
SOS2-mRNA	0.00365105286044958	0.00354767749669097	0.518661013702161	0.385526908297622
BCL2-mRNA	0.73917676668404	0.989536805086643	0.40597892655286	0.720915307145085
CLDN4-mRNA	0.181409203572498	4.89342834614487e-29	4.84815686983613e-30	1.66941072322587e-24
DIAPH1-mRNA	0.0224247888233535	3.96643432352378e-15	1.50153104233703e-18	1.13162163180131e-13
PPP1CA-mRNA	0.0754981478708856	3.98935504151748e-11	2.00022761831547e-14	3.10051851444611e-05
PSEN1-mRNA	0.0012557351498619	2.54444714443139e-05	0.198972534629616	0.113456387375046
ITGA6-mRNA	0.00346101977000587	2.33324508640421e-08	3.19828151505078e-25	7.66825564455978e-23
SMAD3-mRNA	0.10158589951126	4.86096662296953e-11	0.062719955733433	0.000828015502235303
XPO5-mRNA	0.777595470825026	7.1041521084969e-14	2.34908414288184e-14	8.43825835326331e-19
PXN-mRNA	0.0793570321477616	0.00016263651878904	0.438823987376632	3.44193317603154e-11
RAB8B-mRNA	0.00252627644884843	1.37993475158515e-07	1.98086595293128e-15	6.63984243311267e-06
CTBP1-mRNA	0.244419896318181	0.277295402181765	9.25046580124217e-10	7.14325698901984e-07
LIMK2-mRNA	0.178535567019074	0.0305313094470869	0.0863482495630735	3.93517361825329e-11
ACTG1-mRNA	0.0832371914512047	4.96292348945065e-11	3.36231337272852e-07	0.0658041708873137
CTBP2-mRNA	0.899917277525286	8.87563672729191e-05	9.82355671592282e-13	1.8882088554815e-29
MRAS-mRNA	0.169014807065607	8.19787246057538e-16	1.13944456523139e-18	7.71000145525985e-10
LDHA-mRNA	1.15775459644319e-08	3.21630999125055e-05	1.88841931323439e-07	1.86115998880111e-08
CSNK2A1-mRNA	0.000841440576275861	4.13717894195429e-10	8.21812073629399e-15	4.79215079354651e-19
PAK1-mRNA	4.84080594180396e-07	2.22819845809416e-14	2.17619145718492e-16	5.33979759908929e-16
EXOC4-mRNA	6.66719360508058e-08	4.19911257278765e-09	5.78145552712176e-16	7.14733126910282e-06
PDGFRB-mRNA	0.00354915786948736	2.89418749690334e-08	1.36546917605464e-14	3.41991511493661e-05
PIK3CA-mRNA	0.0626265401327208	3.76870580789739e-10	0.00468149079237969	0.00907619564042214
RPL19-mRNA	0.000200635851311612	1.93763990782943e-08	8.46379970516634e-10	1.01900818034294e-11
CD44-mRNA	0.524180957441685	1.40464803625674e-17	7.63380094870559e-05	1.32827967854174e-20
PAK4-mRNA	0.018575658799967	1.49725965649937e-24	1.30174008318085e-28	1.24219849561202e-20
DVL1-mRNA	0.00280768379980632	0.504006187616163	2.57263149954929e-05	1.59062369848175e-05
PDGFA-mRNA	0.641641598021191	1.8612315629361e-13	4.83134254070384e-06	0.0747717269421431
CCND3-mRNA	0.05109224278711	7.09529117774137e-12	0.0310359998854907	1.17007428258791e-10
PARD3-mRNA	0.0939161390004172	6.6930238177582e-09	0.000120903195828814	4.21567406382246e-12
PIK3R3-mRNA	0.060276388275939	1.17053416488513e-07	0.11684940128961	0.000425290377743246
MAPK1-mRNA	2.1081772823203e-07	0.128728703552814	0.00429891495628667	7.60744374061778e-11
NLK-mRNA	0.020754879195883	1.92248675947909e-15	0.130800189092936	0.00461126539268728
HPRT1-mRNA	0.00779477871990987	1.02349714797847e-12	1.72388608307149e-12	1.95517698205107e-10
CCND1-mRNA	0.000133874337796674	2.04956799043034e-13	3.45954558671803e-18	0.000246674711115378
CLDN3-mRNA	1.18057183899098e-07	1.68946580227432e-16	3.07849486914878e-19	7.50134545100891e-08
MPP5-mRNA	0.241730338437074	0.000295474410601928	0.0978040597247153	0.00875195963248511
ITGA7-mRNA	0.0382827281297845	5.3534432429904e-11	0.00108685755987277	0.0306624572863629
CASK-mRNA	0.649933890905786	5.55445398598276e-18	0.000566307919164146	0.111040835561056
PRKCI-mRNA	0.000527677483113827	3.11567300742958e-06	4.55108343381678e-21	0.0580560644602912
CLDN7-mRNA	0.873118631366978	1.32379432740064e-22	9.48906711163606e-25	0.225117002968658
GNAI1-mRNA	0.150037706523221	5.78891079587623e-15	0.155325909465523	1.9663737514158e-06
MYC-mRNA	0.0154709587702451	4.51123884061614e-11	1.23127721770614e-16	1.07388705050337e-17
TGFB2-mRNA	0.762476026775547	0.0886594085301575	0.655154514847002	2.37730535764174e-19
BCAR1-mRNA	0.0132650245455573	0.000803540738888359	0.0309461077811111	0.000161509356478678
MYL5-mRNA	5.36263919713041e-05	0.0254046714307029	0.395255880011848	0.293096327911824
AKT1-mRNA	0.483656399883517	0.000353966193873461	0.983020734998989	0.58460803018362
APC-mRNA	0.0778971365615243	6.1406589532063e-09	0.0076643608851108	0.624019606516471
ITGA1-mRNA	0.474737973097083	2.73754258414393e-18	4.37897347262475e-07	5.96863098361026e-07
NCKAP1-mRNA	0.00305343937288671	1.50723725006894e-12	0.00639864064215861	0.857905987535573
ABCF1-mRNA	0.178111575929221	0.157973696644679	0.0011238812862118	1.69477121048532e-08
GSTM3-mRNA	0.853846030868786	4.81679904548768e-16	1.9298386616979e-20	0.133714686988119
LLGL2-mRNA	0.071630415205293	9.25919901974428e-18	1.26988044187939e-17	1.85952295150122e-17
EGFR-mRNA	0.00548056099774493	0.0867646595520517	0.164098863777647	6.51465180465444e-05
CRK-mRNA	0.0280638047487863	0.502615344367728	3.89997784360042e-07	0.162394603889305
PTK2-mRNA	2.29222320384281e-06	1.35337156527348e-09	2.87408267603546e-22	7.91426436389372e-07
MLLT4-mRNA	0.506103617097732	1.51928539739531e-20	6.44677003406509e-22	4.69608430912809e-24
MAPK10-mRNA	0.0184713444603435	2.83600152984401e-20	1.35754839712414e-13	1.40761074091175e-19
CSNK1A1-mRNA	0.792419459150373	2.87628119185054e-08	0.0531214425164816	0.108205865846787
HSPA8-mRNA	0.0335452716168156	0.00323781769214176	7.99473595748576e-05	0.176030017479098
ROCK2-mRNA	0.659512020976564	3.07358325511649e-07	2.78397588088238e-07	9.13492253817112e-18
HPSE-mRNA	0.901511707412523	0.383797641158937	0.813792347786948	0.273834452273104
CA2-mRNA	0.000878408504536059	2.17878090699036e-13	2.38713847810859e-15	0.0190964512905559
NUMA1-mRNA	0.00453074478725894	0.279563350417634	3.10222727727548e-06	0.139485549471318
EPB41L2-mRNA	0.891115784039259	1.74856872916367e-19	1.86892255297947e-33	2.07236198656211e-08
CREBBP-mRNA	0.963473371500158	0.306298241537293	0.214453774487739	2.15916741718014e-06
CCND2-mRNA	0.0663952313347784	0.00612435018405318	1.87304939951405e-15	0.011240739120975
PPP2CA-mRNA	0.0835952669305389	0.138146920579693	0.000111771731444254	0.00287166620599503
CFL1-mRNA	0.650631822001836	1.77742487026043e-06	0.0519008046208537	0.000412724111142433
CCNG2-mRNA	3.6176602298905e-09	0.451561843148036	0.00390282239700712	0.403826427561528
TCF7-mRNA	0.0275203466194927	7.47551168257833e-09	1.95272151347854e-14	2.01588446985403e-12
CGN-mRNA	0.678922794912791	3.58700912142648e-19	3.33926667731557e-17	9.99583215518644e-06
TARBP2-mRNA	0.0229073182994439	0.648249067346466	0.178214724266202	0.137624365952989
CSNK2A2-mRNA	0.247242696052545	1.77662103281198e-09	0.0121794000357296	6.9445239151607e-08
MAP3K7-mRNA	0.00266557063179082	0.0168242606767305	0.334099581278175	0.00703875334644391
AKT3-mRNA	0.000408749921948522	9.07451060357349e-20	2.30354597149413e-28	3.23059675285153e-27
LEF1-mRNA	0.911130033478127	0.00113865669815361	0.000394089057788468	3.35300083529078e-05
VCL-mRNA	0.00128233850670432	1.6641895035412e-16	5.62745748626507e-16	8.71562218628966e-17
VAV3 b-mRNA	0.0318574809581348	0.000234874520737937	0.537031006927597	3.9878650740654e-11
HSPB1-mRNA	0.911529423344015	5.44558376861487e-09	6.41356719208701e-11	2.68224263641281e-12
ERBB2-mRNA	2.12307218308793e-06	0.00741569106282827	1.42578048071116e-06	2.86252890571335e-07
MAPK8-mRNA	0.0644593101200138	3.87550861255214e-11	8.53471856198614e-08	2.87592572593364e-05
VAV2-mRNA	1.11171876484903e-05	1.20396585159128e-15	1.83064971977709e-10	2.722723253057e-16
GUSB-mRNA	6.09447980262195e-11	2.75899528250928e-17	6.31301462880297e-16	7.59499494683423e-13
DIAPH3-mRNA	0.386185474919115	0.00020102077280193	0.000602356483889762	0.247777827656785
PPP2R1B-mRNA	0.402435735026303	1.73350916931878e-17	5.09451157503752e-11	4.7138952462762e-11
IRS1-mRNA	0.00444362514381081	0.000152142484989715	0.00713621986385359	0.00180215065248911
RRAS2-mRNA	0.218239975149627	0.0762081366901864	0.582686127213232	0.0241921396793054
PAK2-mRNA	0.000288569775434424	0.0751248930950867	0.0072788414424912	4.02737588209211e-06
EPB41L1-mRNA	1.77801162318718e-05	1.8320359339331e-05	1.01745731967055e-05	2.67277503183558e-06
PRKCA-mRNA	0.0219296387897937	8.9757701742601e-07	0.0400003162752882	0.299615115312812
HSPA1A-mRNA	0.543169940569698	0.034381910395561	0.000533657656139043	0.00652505072141961
CTTN-mRNA	0.227398574187744	0.0112869223025592	1.57082021404454e-06	1.96194911299326e-09
CLDN15-mRNA	0.00913388288156557	1.00235493556241e-05	8.53662752886261e-09	1.63915856274868e-08
BAIAP2-mRNA	0.000126638415491219	1.07191774333602e-05	6.1710474776289e-14	1.33138762005777e-10
HSPA1B-mRNA	0.344068535370955	1.01164970467858e-05	8.89468809815863e-13	1.90375302486805e-10
DICER1-mRNA	0.155021266418842	6.97104777313445e-08	0.000412224619073091	1.39412087270835e-18
TJP2-mRNA	2.21906846218843e-05	0.962081507307005	9.38930162877163e-19	7.15132918277735e-17
YBX3-mRNA	0.00875069825610838	1.2712337663124e-05	2.60761630839804e-12	0.000616445651840707
PPP1CB-mRNA	6.77386859797363e-07	0.000631590652121021	2.93622512427796e-12	8.72574688994312e-11
TP53-mRNA	2.24545040114855e-06	1.8491935717425e-22	7.18840333799826e-10	0.00100207804930018
PDGFD-mRNA	0.000261981765528852	1.24282958806922e-17	1.06865313333634e-16	2.5910274913474e-14
INADL-mRNA	0.666156936045731	2.5403296357355e-20	3.62241195387086e-24	2.01823156117827e-17
HCLS1-mRNA	0.00115947667679931	0.0234735083418713	0.000595199626433597	0.0465982400370764
RPLP0-mRNA	0.000201275380260909	1.4067195090085e-05	1.36372968852347e-09	1.393864941608e-06
RAC1-mRNA	0.95476898958637	0.00121096166201777	6.92638308308976e-14	0.44232649472666
PTEN-mRNA	0.000935930668598152	0.77213060207998	9.53972583977583e-06	0.427892119261205
GAPDH-mRNA	1.81804926661632e-06	1.59547073053099e-07	0.000292618755582608	4.61207520789529e-05
FN1-mRNA	0.835686264753747	0.897522278259273	1.46430799109347e-26	0.00213763450556024
IL1R2-mRNA	0.364501404916304	1.89914749192153e-17	2.25082209576218e-16	1.92102930952706e-17
VAPA-mRNA	0.00887557259836287	0.612187207331549	3.78736242349321e-13	1.02864831684619e-06
TUBB-mRNA	0.295066523284902	0.59145600813601	0.0791909340168552	0.010241459018895
DOCK1-mRNA	0.320363732582601	5.31358836210595e-15	0.000853242385660727	0.250391058441423
WASL-mRNA	0.000760441349235709	6.1512264541214e-07	7.23428496061083e-07	0.00149894867573752
PRKAA1-mRNA	0.000900121273062506	9.68832490421574e-05	4.95604587567943e-10	0.0416784337338884
CTNNA1-mRNA	0.194441090379637	0.0243195088027476	7.15169407618361e-05	0.00300722567338412
SRC-mRNA	0.00131952386529042	8.97225290837613e-14	2.84594332850719e-16	1.71315971916755e-16
ITGB4-mRNA	0.0583097560804646	1.15157194136462e-14	2.83845642882879e-22	3.20502646489406e-08
JAM3-mRNA	0.58681642118933	1.07154775762286e-17	2.33600093499906e-20	1.26171830808246e-10
BHLHE40-mRNA	0.000121826440819915	0.765712273335527	0.300654899823209	3.56454769946719e-05
RAF1-mRNA	0.0132405094172623	0.00119917168901023	4.99354471121783e-08	0.268771075468176
IL1R1-mRNA	0.0250188277902022	0.000606837529160913	3.99577393624468e-23	1.61460461175257e-05
MAPK9-mRNA	0.000622642053146442	1.37842088208213e-14	1.28125477245492e-10	4.23157112984713e-08
ABI2-mRNA	0.000481922126281744	0.425026169710968	3.35566792116213e-05	2.45860294690016e-06
TCF7L1-mRNA	0.00130104197749824	0.444140791479325	1.71954110671728e-18	2.99298538945688e-10
MAP2K1-mRNA	0.579212443234832	0.0649331951615662	4.65085581113033e-12	0.0211136886332687
WASF2-mRNA	3.80553726216215e-07	0.136984372604085	5.89685474974683e-12	0.779502068856305
EXOC3-mRNA	0.000167831580062347	0.0283298888011032	4.94687699885272e-14	0.568142663918398
ALPI-mRNA	0.766065752149356	0.0732164326697701	0.946593664709671	0.967962043411356
CD9-mRNA	0.00344665857272821	0.00634837903941009	0.0173958378107195	1.06769307331284e-26
LIMK1-mRNA	0.978373668882599	4.8187763275528e-13	3.10598669885131e-09	2.62619612258317e-11
HRAS-mRNA	0.0189899102434796	0.0010248695615354	1.58898680432834e-05	0.0924110213253058
ALDH18A1-mRNA	4.52818865075135e-06	1.00197760872116e-10	1.33978670958355e-13	3.58242887661256e-19
PPP2R2A-mRNA	5.79090955306456e-05	1.90805299647744e-18	0.646304338716156	4.48679657854556e-05
GNAI3-mRNA	0.273474375666283	0.00115015228044409	0.00846225440420356	0.0812177072354075
DNMT3A-mRNA	1.03491963731403e-05	2.44076344955809e-17	3.58793035559059e-08	2.31568522968108e-19
OCLN-mRNA	0.000324531771313993	2.42079466322785e-22	4.42508932473116e-15	1.52902061728436e-15
PIK3R1-mRNA	0.000131130968526312	1.84804967613376e-14	8.92565374685377e-18	5.59175318092034e-11
ADAM9-mRNA	1.39370460396925e-07	2.46622826289595e-24	1.08522162497342e-21	4.22865597728022e-14
PDGFC-mRNA	0.0124710188541503	2.37033770584122e-05	0.317645012883932	0.155902975636973
PDGFRA-mRNA	0.00544414404128537	7.84359977235366e-10	4.01688641617824e-27	1.54213091593781e-25
ACTN4-mRNA	0.142479394874246	1.67854003259304e-07	0.00027472991251397	0.620332245396744
TRIO-mRNA	0.751872348247801	1.50673549503255e-13	6.66274198036351e-11	4.47646259224665e-10
AKT2-mRNA	0.545997852722171	0.000285482178445181	3.72468461135946e-13	7.74792647148269e-08
MYL12A c-mRNA	0.593797025147438	0.0045399654703025	0.0370127063792176	0.00927922768876441
CRB3-mRNA	0.018526644738792	2.93158957632368e-24	5.05139655117982e-25	2.18269358335946e-23
DGCR8-mRNA	0.872503939779845	5.17537234086308e-10	4.31130681777932e-20	8.50262825785864e-08
CDX2-mRNA	0.000129907449383171	4.94855389001775e-19	6.94702307345667e-13	0.548783617869582
AXIN1-mRNA	0.0190716355532298	0.0526310061072528	6.6356877471961e-06	1.43066829220911e-06
PIK3R2-mRNA	0.00651212510680446	0.424989722219189	0.001794834674516	0.00551798021243421
DVL3-mRNA	0.167178146883655	0.057610812146946	0.736737692838375	0.0656849312165273
RHOA-mRNA	0.446434077807545	1.8478419168604e-05	0.0389911942839769	0.0266862526130253
PPP2R1A-mRNA	0.00676575614284769	0.655655667384618	0.000286820262650382	0.0326264578974399
PRKCZ-mRNA	2.30470816880116e-05	1.08028758759998e-15	1.6769192637871e-17	6.65215449877194e-19
DVL2-mRNA	1.89281743132108e-05	1.45560165977031e-06	1.42507623282103e-05	3.26689689580642e-16
PIK3CD-mRNA	1.44030198656109e-05	1.28241761800448e-08	4.59997252422908e-12	1.20982075064605e-05
ACTN1-mRNA	0.0230113615343746	1.52434129022712e-17	1.53587006474681e-16	8.83044616685298e-10
ITGB5-mRNA	0.0505452229349686	7.3261383366684e-17	0.142599628615887	0.00420860399919476
MAPK3-mRNA	1.443934410448e-05	5.67073288986712e-05	0.005417368881564	0.465838217868839
MYL9-mRNA	2.20592515621337e-05	3.00218116552081e-14	6.42733643671575e-31	1.03424665204456e-25
MYH14-mRNA	0.000426489694747905	3.69462720357475e-12	1.02623137795547e-18	3.09220081574641e-08
G6PD-mRNA	0.00495402248106393	7.63047770457647e-10	0.344491687956768	0.000371427895744378
YES1-mRNA	0.143432543029079	9.41696865983903e-16	5.35372266127346e-19	7.07969782277309e-14
TBP-mRNA	8.40052904859842e-07	1.43310775962807e-18	1.3475189387057e-17	1.27132611666701e-25
CDC42-mRNA	0.0972420319533789	0.000640000859967486	5.18469392891551e-05	0.131250540822614
CLTC-mRNA	0.344467218631126	0.072020786114468	0.125370376784449	7.15671027787505e-05
BAIAP2L1-mRNA	0.222884276410235	1.28857457407779e-24	1.04529590075945e-28	3.70477764767748e-20
SPRY2-mRNA	0.956466276655173	0.0522377767124248	6.04226421850887e-08	0.818660774277398
TCF7L2-mRNA	2.8628737512829e-05	7.33418798131011e-10	2.22161529976216e-13	4.39147811887753e-10
ITGB1-mRNA	0.000610607380507152	2.20859983774567e-23	4.79159328878733e-19	5.21508761115017e-18
AXIN2-mRNA	0.00331110155206988	9.38863115578965e-19	1.76140127054968e-16	2.49200354095997e-21
IL1R1 b-mRNA	0.229281556212365	0.00231295728928453	1.41884481988976e-17	0.00544753509081502
TJP1-mRNA	6.41302555670064e-07	0.119639516452635	1.67713516795639e-07	2.06616509779874e-08
JUN-mRNA	0.0723039754868309	6.52919705583936e-06	0.929398472811457	0.23451415636167
FLNA-mRNA	0.000159549574580029	1.9469073897478e-17	5.14741470407234e-18	4.15799361043643e-14
GSK3B-mRNA	0.228913058402279	0.960890011881207	9.76009768066194e-09	0.190074646261752
PPP1CC-mRNA	0.00283240597320413	6.53928497050122e-16	4.49710358337686e-14	2.39999490730724e-16
SMAD4-mRNA	0.116052067196652	0.151045239560108	2.1074764981314e-14	3.1030250523842e-06
MAGI1-mRNA	0.187240692202179	2.06330082484103e-05	0.00699157559276502	1.56451845327862e-05
TGFB1-mRNA	0.198610185095674	6.55763152069994e-13	6.06408198700856e-12	0.0736375180599527
PIK3CB-mRNA	0.554794490467783	7.24768760334456e-18	1.01791799671433e-23	2.0414075188714e-20
ROCK1-mRNA	0.00708902234757323	0.616660462123166	0.0203553037795065	0.606420306351708
TJP3-mRNA	0.0021881588360709	1.24165955584562e-16	2.85555550363342e-17	2.36137161255209e-13
BAD-mRNA	0.213950798419752	0.198414775555667	0.567795041966951	0.00404379861728127
RAC3-mRNA	0.00809216271881029	1.18462403606991e-21	2.16772424604713e-12	0.016191471007204
EPB41-mRNA	0.00544809364424504	9.86299587096571e-17	7.47307071910823e-21	1.73392305704987e-20
BRAF-mRNA	0.000863822509052456	3.06132017180479e-11	0.000282309685853524	4.27091225725937e-05
MAGI3-mRNA	0.0467344892586224	2.69040124037808e-17	2.76519054323819e-23	6.15590716722903e-14
EP300-mRNA	0.608184230658887	9.45521687580447e-08	0.00348369766764228	1.74517159398231e-10
MYL12A-mRNA	0.983286663613065	0.469985146388611	0.805153559187008	0.736001317414436
MYLK-mRNA	0.0195581140719016	8.54813714900854e-26	2.02359375999216e-22	2.14361679594505e-18
MYH10-mRNA	0.353195424058889	2.60114634051907e-15	3.4736038578753e-23	0.000875234708353582
GNAI2-mRNA	0.0225655405044246	2.90232240784723e-20	9.88976482877837e-08	2.99687290392491e-17
ARAF-mRNA	0.493513127905287	0.231995782363268	0.18457216124934	0.342486366845787
F11R-mRNA	3.95161069292058e-08	1.12368944267e-45	1.87431053300431e-44	2.03699364301986e-40
CXCR4-mRNA	0.00339596028348278	4.00685584888327e-12	1.15656453057043e-15	1.25711445967372e-06
WASF1-mRNA	0.00267957191220452	0.00115207384569153	0.0852354223180865	6.70431773834796e-07
PPP2CB-mRNA	0.031127014568436	7.14873875902352e-10	3.07636986496129e-21	2.12311077187355e-06
ASH1L-mRNA	0.0361278109143129	0.00152835171304969	1.3789177387308e-09	0.000196402773585231
CSNK2B-mRNA	0.69478168827901	0.525843280277172	0.026794913196607	4.57872176647078e-10
PPP2R2D-mRNA	7.08553840922677e-05	0.00026524496181231	2.71257301366571e-07	1.84248901632815e-09
BRK1-mRNA	0.000589323482599907	0.0238848316753681	0.00446452704854739	0.551983466473166
AGO2-mRNA	0.393384499558809	0.937015234178046	1.18586298239413e-15	0.00326258279959586
CDK4-mRNA	0.642102484293415	2.55806668962695e-05	2.19366772012956e-08	1.04138260213935e-07
SPTAN1-mRNA	0.00256637870243547	0.00017129213865897	3.17583471996144e-06	0.0456384579993403
RRAS-mRNA	0.956755159878484	2.34646548104289e-16	0.649903827177341	4.25009168182709e-14
KRAS-mRNA	0.0376491759006952	1.80367296028981e-24	2.41096281212772e-12	0.0021083647909991
MYL12B-mRNA	0.0292306580777718	2.25054377599457e-07	2.25949770954652e-10	2.0174842834178e-10
RAB11A-mRNA	8.87357323583694e-05	0.0129364952122099	1.09912897865487e-21	0.840546089164533
ITGAV-mRNA	5.41901566589844e-06	5.50713507218211e-23	2.65934433448337e-16	6.89749171345986e-06
ITGA5-mRNA	0.399170411582446	4.73673584206419e-19	1.65581980861941e-26	1.1763037636289e-26
FGFR1-mRNA	0.932309823043409	2.56010848730935e-14	5.20932157311531e-27	0.000382853521071735
IQGAP1-mRNA	0.569332644467825	9.91971246452038e-05	1.95264257384803e-14	2.04493384151252e-11
CYFIP2-mRNA	4.06110496303408e-06	0.332789983585531	6.58843677521455e-08	9.14915440767544e-09
DROSHA-mRNA	0.336786843424288	0.00478090247909012	1.27500403371605e-09	0.00148788839734596
PRKCD-mRNA	0.000155073886888964	3.14364961559584e-07	9.48586582693788e-09	1.38535336007435e-08
CRKL-mRNA	3.36669581585836e-06	2.56810897343563e-09	9.07385018691493e-17	1.18439595528886e-15
CLDN23-mRNA	0.329025896396717	0.102571335200886	7.34752478101574e-09	4.20028001500251e-19
PPP1R12A-mRNA	0.000125198218243137	1.44392534968081e-05	0.792710424366062	0.000215484710094239
ITGA3-mRNA	0.0022161467765124	3.88941217946658e-08	0.151302299841933	1.81850881438225e-11
MET-mRNA	0.0466368088541188	7.57030915567129e-20	1.46781546901442e-24	5.25071863368306e-17
SMAD2-mRNA	0.201751252725625	1.09013143000052e-09	0.0011630639281314	4.21249966972332e-06
FYN-mRNA	0.821192791880895	1.96418826284902e-09	0.0011948610095355	0.110631023572622
MYH9-mRNA	0.0271772381852449	2.96931537062152e-13	2.63364748334874e-12	5.7860622329139e-10
