## Supplementary material for "Comparative pathway enrichment analysis in gastrointestinal cell lines Caco-2, HT-29, HEPG2, and colon fibroblasts using a custom expression panel for tight-junction and cytoskeletal regulatory genes": Sup. Results 1: DE results - sesgenes.csv

	Day	LineCaco2	LineHT29	LineHEPG2
POLR2A-mRNA	0.0185956202460847	0.139215335263399	0.143740280157679	0.152194511563269
RAB13-mRNA	0.0142222475957481	0.107126134542363	0.110838054753238	0.117924513409281
PDCD4-mRNA	0.0384915970589732	0.290645493764791	0.300565747117718	0.319141156756695
LYZ-mRNA	0.037836737339917	0.357023601364941	0.364652979714831	0.379224496480077
NRAS-mRNA	0.0115500970184643	0.0881208992730938	0.090900410999417	0.0961875088527141
SOS1-mRNA	0.0220964717647709	0.167866828233114	0.17376695914851	0.183944227901936
CTNNB1-mRNA	0.021504556139084	0.16257873414355	0.168104405634861	0.178396309710582
ACTB-mRNA	0.0281602485275362	0.212820927970927	0.220068760182	0.233639545632747
SYMPK-mRNA	0.016238532199518	0.1249641965894	0.128724257911339	0.136656235714341
IGF1R-mRNA	0.0251007912277273	0.191103881941416	0.196886995700485	0.208295392902237
MAPK7-mRNA	0.015248024521405	0.113757888466004	0.118693267417593	0.125353912452359
MYL12A b-mRNA	0.0885204781085679	0.669101573992761	0.691891553427518	0.734528860085129
SOS2-mRNA	0.0316237680299587	0.237268284702252	0.245007731949711	0.259829588961982
BCL2-mRNA	0.305427909387946	2.30278982088124	2.36016242675224	2.48656007420608
CLDN4-mRNA	0.0194957542128754	0.241000398789552	0.243888808005135	0.25007812204754
DIAPH1-mRNA	0.0170442783021095	0.130445139978826	0.134705217251802	0.142903347640025
PPP1CA-mRNA	0.0171895035986758	0.130160518020117	0.134562458845616	0.142879094717813
PSEN1-mRNA	0.0116944602172584	0.0883951590135615	0.0914059483082717	0.0970387724539675
ITGA6-mRNA	0.0181942402469408	0.140477411292619	0.144491912562732	0.152945308213633
SMAD3-mRNA	0.0243282567139361	0.183154285420112	0.18919059014789	0.200945319759065
XPO5-mRNA	0.0137290824290712	0.108472673373779	0.111790748913162	0.117614542585437
PXN-mRNA	0.0142543280138854	0.106723370369592	0.110183239916091	0.118188526549886
RAB8B-mRNA	0.0229528210742871	0.170848125349808	0.178125500335398	0.187766153076553
CTBP1-mRNA	0.0179674563357752	0.136185526511419	0.140558881674814	0.149182070233884
LIMK2-mRNA	0.0226097850580958	0.172305583489648	0.17816549922863	0.187729372584612
ACTG1-mRNA	0.0186207398625918	0.140714193839554	0.145504027141559	0.154463799708166
CTBP2-mRNA	0.0155133694369843	0.114314921031445	0.117939239513034	0.148975392945329
MRAS-mRNA	0.0390956579211926	0.277409485436546	0.294855902389292	0.302991606994715
LDHA-mRNA	0.0353702912542598	0.267376721090188	0.276478506092687	0.293510226517492
CSNK2A1-mRNA	0.0134019933711476	0.102401964825742	0.105703460629418	0.111909875668283
PAK1-mRNA	0.0210715483203142	0.15931283289728	0.164578488977047	0.178990747704779
EXOC4-mRNA	0.0126557415770895	0.0965740441921691	0.0996066665586086	0.1059295897013
PDGFRB-mRNA	0.0873888927026529	0.660548235913449	0.683046883797807	0.725139144213099
PIK3CA-mRNA	0.0194812377445031	0.144985066950899	0.149452994122869	0.158757775600414
RPL19-mRNA	0.0185884100737222	0.14053016013179	0.145313621703203	0.154262738575458
CD44-mRNA	0.0536749992771576	0.402723649144666	0.415866273185982	0.446703563166838
PAK4-mRNA	0.0116941828564171	0.0883930625204174	0.091403780407381	0.0970364709577834
DVL1-mRNA	0.0346260600010525	0.261462127535794	0.269116442741498	0.285252978847287
PDGFA-mRNA	0.0313970713441567	0.257438052080857	0.266614501444749	0.28509614747672
CCND3-mRNA	0.0415830280532858	0.309689231818425	0.318628808157404	0.341140491367227
PARD3-mRNA	0.0164213080890683	0.124848694063477	0.129131850106802	0.136794196766714
PIK3R3-mRNA	0.0563351828167479	0.417228728080689	0.428600096667891	0.457439290499557
MAPK1-mRNA	0.00942889149541872	0.071270357722808	0.0736978665644299	0.0782394432337113
NLK-mRNA	0.0163108324209067	0.128592556030777	0.134544903964719	0.145408840549332
HPRT1-mRNA	0.0209200687708673	0.159510248514793	0.164831709880735	0.17486070230664
CCND1-mRNA	0.0203267727083554	0.153417982152541	0.158741593571343	0.168380873519065
CLDN3-mRNA	0.02644022873679	0.619958046194553	0.621559743469202	0.633247662851473
MPP5-mRNA	0.0127351728223637	0.0965092034554702	0.100111607212074	0.106479511525707
ITGA7-mRNA	0.0552481540881785	0.422201511498408	0.458210058102173	0.481979657270348
CASK-mRNA	0.0123720968330606	0.094133008639728	0.097777058532977	0.103540748260244
PRKCI-mRNA	0.0068503421832878	0.0517798235522999	0.0535434737360089	0.0568430508126281
CLDN7-mRNA	0.0221396945238929	0.392622269965432	0.394576995467601	0.450765695084109
GNAI1-mRNA	0.0530684688392216	0.394972198829375	0.406364295095453	0.43195205726138
MYC-mRNA	0.0220708255551116	0.169629045240772	0.174992891310231	0.185304991113982
TGFB2-mRNA	0.0273358047244946	0.201123118173981	0.207992512948585	0.261737792320597
BCAR1-mRNA	0.0195522225920719	0.147137285910017	0.150962282506679	0.159601586299008
MYL5-mRNA	0.0332867318276949	0.247639618246417	0.255068379798953	0.271817377400996
AKT1-mRNA	0.0310021276477428	0.233569380960106	0.241230985589595	0.256045481446028
APC-mRNA	0.0156953680284627	0.114932598104777	0.116748553715648	0.12468828550416
ITGA1-mRNA	0.0499991567061761	0.375172402339035	0.387016512991147	0.410916246721
NCKAP1-mRNA	0.00831456341638157	0.0628474629581227	0.0649880832226893	0.06899292591766
ABCF1-mRNA	0.0229624797864314	0.173945759348564	0.179771077001057	0.190632435686049
GSTM3-mRNA	0.0659331098219847	0.477165280385864	0.523396950575306	0.520697023819987
LLGL2-mRNA	0.0281591793094393	0.359145972586257	0.363388869520047	0.371417510273283
EGFR-mRNA	0.0337307277273211	0.254383036836006	0.262878613745694	0.279837853592055
CRK-mRNA	0.012799494076359	0.0965069351728342	0.100126343193893	0.106011895219094
PTK2-mRNA	0.0141814260171372	0.108184775348088	0.111534978452719	0.118648649395052
MLLT4-mRNA	0.0184009359345783	0.144547660563249	0.149020337382494	0.157400955999298
MAPK10-mRNA	0.0403724199049086	0.260497474863089	0.260219067400448	0.310961981900434
CSNK1A1-mRNA	0.0109482575991057	0.0827548218058119	0.0855734980134124	0.0908469017115608
HSPA8-mRNA	0.0251276111295274	0.189945802607649	0.196413235723695	0.208519568632551
ROCK2-mRNA	0.0141300821987456	0.106658918489831	0.110061863920686	0.116673956013856
HPSE-mRNA	0.223819898846937	1.78619137216921	1.83543562554179	1.99667166797722
CA2-mRNA	0.0564311406544679	0.61128966695897	0.619583460275459	0.664805556976351
NUMA1-mRNA	0.0361047520093826	0.273298934320951	0.282186075457389	0.299860755273369
EPB41L2-mRNA	0.0150912591813772	0.110740734145906	0.119291645492712	0.121351412968659
CREBBP-mRNA	0.016771523165614	0.127029370464111	0.131332697584772	0.139121937251344
CCND2-mRNA	0.053219071920709	0.38496455992324	0.438774405404594	0.422803788234135
PPP2CA-mRNA	0.0146422760723246	0.110794108201252	0.114525483479914	0.121576435865654
CFL1-mRNA	0.0276994098081326	0.209320537118175	0.216424435136886	0.229792044523196
CCNG2-mRNA	0.0365621774806509	0.275932401115483	0.28519989014122	0.303083104691552
TCF7-mRNA	0.0360471670485852	0.293850639795544	0.301403633696121	0.317453694911864
CGN-mRNA	0.0199547534989125	0.562953071641664	0.564264079493294	0.582796514771522
TARBP2-mRNA	0.0942440716400326	0.712364619139228	0.736628162450527	0.782022329642547
CSNK2A2-mRNA	0.0246940355785016	0.188803895549737	0.19550103585772	0.206817341779526
MAP3K7-mRNA	0.00882512370301753	0.066706645586885	0.0689787118025045	0.0732294740403158
AKT3-mRNA	0.0253558495348752	0.161637788562011	0.265369222239307	0.251677784377255
LEF1-mRNA	0.0688675115667637	0.512927577146968	0.543026817156436	0.592213392645485
VCL-mRNA	0.0289530421599783	0.217852282934545	0.225332413637185	0.239517261924758
VAV3 b-mRNA	0.0782328248122447	0.620810033018799	0.657929071086944	0.669259707564826
HSPB1-mRNA	0.0465756550429888	0.350709888237987	0.36293926871342	0.385998374385167
ERBB2-mRNA	0.0329041988450627	0.249584788520848	0.257718718352588	0.273295913257562
MAPK8-mRNA	0.0144383984104244	0.110799537755766	0.114559260030956	0.121570408135162
VAV2-mRNA	0.0159906880038308	0.124093546810989	0.128307083991226	0.135408572080747
GUSB-mRNA	0.0188315954553645	0.147856703856215	0.152470310640285	0.161435988358437
DIAPH3-mRNA	0.0456788042869244	0.347398412684478	0.359093568635778	0.381534641324603
PPP2R1B-mRNA	0.0134934939501274	0.103563148090477	0.107114473667549	0.113532903318647
IRS1-mRNA	0.0323224152977625	0.242249439395923	0.249664570903831	0.26625975220552
RRAS2-mRNA	0.0141607195217142	0.106901355275876	0.110462675439955	0.117442248659082
PAK2-mRNA	0.00994265642913007	0.0751537633838906	0.0777135432267968	0.0825025830085312
EPB41L1-mRNA	0.0333501435433568	0.253699892900195	0.262218428906062	0.278114974236904
PRKCA-mRNA	0.0257308611742222	0.193650889968555	0.200085394381073	0.212258441035942
HSPA1A-mRNA	0.0397190761205232	0.304478101158136	0.313906547436607	0.3329344042299
CTTN-mRNA	0.0121135408265584	0.0911977129045696	0.0938633728811864	0.100963345380307
CLDN15-mRNA	0.0382448086653696	0.314499589453917	0.321727142718272	0.337929726184685
BAIAP2-mRNA	0.0147526426315384	0.117373606049042	0.119930849108251	0.126842264794875
HSPA1B-mRNA	0.028496740053322	0.216565563021855	0.223705783258471	0.237351274503825
DICER1-mRNA	0.010562999013039	0.0798427597401812	0.0825622494607549	0.0876500871878694
TJP2-mRNA	0.0202426884488565	0.15540813540914	0.157465476703113	0.166155337547847
YBX3-mRNA	0.0169782645954473	0.129451243532554	0.133581206442945	0.14198717518062
PPP1CB-mRNA	0.00817614142112664	0.0618011697514063	0.0639061526754095	0.0678443221984098
TP53-mRNA	0.0201944736274798	0.144761177873717	0.146476189324032	0.155614060068039
PDGFD-mRNA	0.0442711615717007	0.299411090610501	0.311241269312495	0.329860379135244
INADL-mRNA	0.0226927165389495	0.183722302110259	0.188908714129117	0.199537788848882
HCLS1-mRNA	0.0346132543887856	0.266987925638461	0.274474137860274	0.291961855435067
RPLP0-mRNA	0.0184019051179042	0.139111478828673	0.143845776180688	0.152709371594016
RAC1-mRNA	0.0123046663707298	0.092964642763532	0.0959374661742359	0.102023298579152
PTEN-mRNA	0.0184582359367695	0.139494992591475	0.144039118718561	0.153079434232369
GAPDH-mRNA	0.0195096830301093	0.147476772991284	0.152500160111439	0.161896282015677
FN1-mRNA	0.0442907651309576	0.332085425901203	0.348123893222005	0.364499152627696
IL1R2-mRNA	0.0200203555195937	0.266072353188725	0.269248110489639	0.274123432410107
VAPA-mRNA	0.012604370025538	0.0954891470171701	0.0984832871008872	0.104592623518912
TUBB-mRNA	0.0383492964180517	0.289918150306624	0.299768824994342	0.318209768557414
DOCK1-mRNA	0.0110117680551683	0.0832348796074023	0.0860699068562363	0.0913739013831847
WASL-mRNA	0.017855664607596	0.136155977111943	0.140679486700269	0.149411004153133
PRKAA1-mRNA	0.0161798697033541	0.121993692803363	0.125872580433482	0.133915098029701
CTNNA1-mRNA	0.00988356800515	0.0747071304879258	0.0772516977608582	0.0820122766564002
SRC-mRNA	0.0200297053032803	0.15380700907696	0.158779010868724	0.168206646135445
ITGB4-mRNA	0.0424369972819609	0.398036809994897	0.405655667948917	0.426320327544126
JAM3-mRNA	0.0583891607662132	0.409218286848529	0.453231707979846	0.443868769900825
BHLHE40-mRNA	0.0679579253269702	0.512511102118197	0.530377250444736	0.561808201677434
RAF1-mRNA	0.011017157014622	0.0832756132470037	0.0861120279067255	0.0914186181123428
IL1R1-mRNA	0.0263376348202464	0.19465819506272	0.209658375612743	0.213149145740899
MAPK9-mRNA	0.00906765353114572	0.068539860829371	0.0708743673967989	0.0752419480124193
ABI2-mRNA	0.0177758852012671	0.134887958033838	0.13895282857555	0.147134339217966
TCF7L1-mRNA	0.0323548947865277	0.232243875163001	0.26383283623592	0.261640724724643
MAP2K1-mRNA	0.0177981548969086	0.134880837727312	0.139250177632009	0.147993223589857
WASF2-mRNA	0.0112233078360687	0.0848338497371041	0.0877233388162328	0.0931292248681848
EXOC3-mRNA	0.0134793302556177	0.101886493194721	0.10535680499018	0.111849340389086
ALPI-mRNA	0.220450556787697	1.70524177683607	1.79890254467933	1.90700411836364
CD9-mRNA	0.0141487438726698	0.106113371977479	0.109719272219028	0.118995558584015
LIMK1-mRNA	0.0201356889048611	0.149824053548589	0.154779662310881	0.164906480682636
HRAS-mRNA	0.032410926059834	0.243554140433908	0.24991380082983	0.267082556345819
ALDH18A1-mRNA	0.0155029083937559	0.11794360457192	0.121855504564032	0.129137733428032
PPP2R2A-mRNA	0.00908638248219646	0.0686814277401587	0.0710207561569304	0.0753973578719211
GNAI3-mRNA	0.0145858982536832	0.109932041780239	0.113386283910671	0.120385287034807
DNMT3A-mRNA	0.020730189351867	0.16182101308143	0.167517544899829	0.176299588726964
OCLN-mRNA	0.0248655829840974	0.220743870163013	0.22697906862037	0.237228724807678
PIK3R1-mRNA	0.0209760064858087	0.164008259254292	0.168946856111178	0.179201243279745
ADAM9-mRNA	0.01183695561763	0.0894722419520249	0.0925197173030399	0.0982211766415494
PDGFC-mRNA	0.0501131041793128	0.376916210500582	0.389178488812202	0.413445011974271
PDGFRA-mRNA	0.0332118054273926	0.231748238461836	0.27310834498684	0.294177258398625
ACTN4-mRNA	0.0173173060258862	0.130738966169703	0.135095136302363	0.14346460141071
TRIO-mRNA	0.0173350276560407	0.129910528371173	0.13431984100652	0.142702439021875
AKT2-mRNA	0.015701040459953	0.119506749213376	0.123286125775409	0.130885236685487
MYL12A c-mRNA	0.0364952356078866	0.272259371176646	0.279091433130371	0.300049862039305
CRB3-mRNA	0.0131649305770132	0.298323678720886	0.299312921245695	0.301645283285151
DGCR8-mRNA	0.011581967377621	0.0875448570532398	0.090526684580496	0.0961053247474911
CDX2-mRNA	0.0401631798134491	0.459467399222222	0.466112989033232	0.559903319037488
AXIN1-mRNA	0.0371244047666547	0.285150351393275	0.293207513803588	0.31001089486523
PIK3R2-mRNA	0.0250947729046431	0.189007542255037	0.195892695737956	0.206983718359474
DVL3-mRNA	0.0129440783148646	0.0976034481274464	0.100815568961929	0.106891830976674
RHOA-mRNA	0.0184777043324768	0.139377627635768	0.14408008445019	0.152987595431342
PPP2R1A-mRNA	0.0143484962888986	0.108454517470228	0.112114365635343	0.119106853972591
PRKCZ-mRNA	0.0218065759090139	0.179473589715792	0.184239565244656	0.193456522160801
DVL2-mRNA	0.0120903918351422	0.094251674730173	0.097346765292127	0.101485086872456
PIK3CD-mRNA	0.0556225990542692	0.372737807772684	0.405782447720255	0.39894725062565
ACTN1-mRNA	0.0246081058588446	0.184746660369399	0.191101296770632	0.202628967814315
ITGB5-mRNA	0.016054003204133	0.120648600363419	0.124426437128987	0.132193415230779
MAPK3-mRNA	0.0224703313847756	0.169107170758091	0.17483902703496	0.185529278884195
MYL9-mRNA	0.0382568615770907	0.277911761705496	0.313082895928314	0.308258023112177
MYH14-mRNA	0.0403328302127645	0.429709782713691	0.434744618576919	0.453874412969552
G6PD-mRNA	0.0437215636455603	0.329461413299466	0.340219213728324	0.361410409984246
YES1-mRNA	0.011669577084246	0.0896193694295863	0.0924904716776502	0.0981317674897759
TBP-mRNA	0.00766404481046583	0.0579303744783706	0.0599035159180649	0.0635950259031412
CDC42-mRNA	0.0128056572583299	0.0967577827032959	0.0999982323717571	0.106211540320816
CLTC-mRNA	0.0119200657042138	0.0900574692308617	0.0930498651138103	0.0986755481925778
BAIAP2L1-mRNA	0.0121041723584918	0.102395475183501	0.104819481739965	0.11080326606111
SPRY2-mRNA	0.0203569031077313	0.154272622395477	0.159307415515685	0.169477347748382
TCF7L2-mRNA	0.0207255249886932	0.158168653889109	0.163324030821708	0.173272202759869
ITGB1-mRNA	0.0124432190640301	0.0937542534498383	0.0969259603266625	0.102924490391004
AXIN2-mRNA	0.0321213197349226	0.255342620595959	0.26331820209396	0.277727260924649
IL1R1 b-mRNA	0.0430612346837887	0.314647868774283	0.348251733409329	0.344214728024495
TJP1-mRNA	0.011353071448911	0.0858133999190935	0.0885888358018831	0.0944609882760568
JUN-mRNA	0.048903348604993	0.367651544895626	0.379198552646852	0.402798984163974
FLNA-mRNA	0.0253851714341066	0.191444389505081	0.198027620528204	0.210184772779909
GSK3B-mRNA	0.0128935251603176	0.097844020740161	0.10074476022349	0.107269086602304
PPP1CC-mRNA	0.0176355839045498	0.136014759806207	0.140491642444373	0.148680923609033
SMAD4-mRNA	0.0191277113557733	0.142846240647623	0.150237344192981	0.155983790410499
MAGI1-mRNA	0.0250148783875351	0.195413088675608	0.207467816713536	0.212346585260665
TGFB1-mRNA	0.0433158678217671	0.323374268515166	0.334572795019351	0.353891709116936
PIK3CB-mRNA	0.0119584485419951	0.090390573039459	0.093469327268615	0.0992293056208439
ROCK1-mRNA	0.00838241693493122	0.0633603487562183	0.0655184382022146	0.0695559636316216
TJP3-mRNA	0.0290238328838153	0.62535556688325	0.627655022278349	0.633447962436831
BAD-mRNA	0.0391972807555902	0.294429226698926	0.30389964664621	0.325101049122357
RAC3-mRNA	0.0208422132222455	0.179280511135222	0.185236582457904	0.199794839097576
EPB41-mRNA	0.0238533920700656	0.192101382918446	0.197468686508485	0.208116359086524
BRAF-mRNA	0.0222004421605735	0.169858752214562	0.175812267363039	0.186361908863352
MAGI3-mRNA	0.0148369869002954	0.126767021983344	0.12925069614537	0.137056559530964
EP300-mRNA	0.018168578204972	0.138430271948241	0.143232515137971	0.151575545310787
MYL12A-mRNA	0.231781083792885	1.74401565911567	1.79310268748328	1.90742481197962
MYLK-mRNA	0.0316251834098986	0.234527365262627	0.24197989105882	0.256590811887536
MYH10-mRNA	0.0204915528892629	0.153192929057619	0.159580083546117	0.167933897851932
GNAI2-mRNA	0.0154331078111743	0.116018794032987	0.119830095125034	0.127448149741743
ARAF-mRNA	0.03842355536305	0.288665551624386	0.297119671518047	0.317269908075383
F11R-mRNA	0.00960067824333311	0.0725688457775115	0.0750405818593809	0.0796649023683595
CXCR4-mRNA	0.0568401069144657	0.571723067558215	0.581108078983689	0.606921635340781
WASF1-mRNA	0.0224826290188098	0.168367986037739	0.173215226303847	0.183040802613929
PPP2CB-mRNA	0.0131915276374065	0.0989613624157868	0.102886328636243	0.108653762558445
ASH1L-mRNA	0.0160086311019243	0.122086083373709	0.125850202015651	0.133722040887921
CSNK2B-mRNA	0.0155092248630269	0.117267315774937	0.121223131823731	0.128591660364504
PPP2R2D-mRNA	0.0179743471064471	0.137071032981184	0.141461512764517	0.149776956316373
BRK1-mRNA	0.0192652670627236	0.145199703077298	0.150211627261361	0.159287691760221
AGO2-mRNA	0.0196528457876383	0.149659994735499	0.153488187763052	0.163580896606952
CDK4-mRNA	0.0208185846648688	0.159021848482836	0.164156194434305	0.174036950901338
SPTAN1-mRNA	0.0123319924226417	0.0929823854513381	0.0962075970762777	0.102058121558168
RRAS-mRNA	0.0464992766863458	0.328544974602414	0.330836077092861	0.364376198771381
KRAS-mRNA	0.0120859160224048	0.0937044647709868	0.0970530346280174	0.10419922525883
MYL12B-mRNA	0.0160501753466916	0.121254826833315	0.125332112995429	0.133166646516222
RAB11A-mRNA	0.0114624073513023	0.0868215599879708	0.0895854659399327	0.0953513466694213
ITGAV-mRNA	0.0150696553564974	0.110689352506822	0.113859915820633	0.120354882068644
ITGA5-mRNA	0.037798770536085	0.25329464552975	0.414452500680384	0.326053297802851
FGFR1-mRNA	0.0346086629311423	0.243723714534608	0.332072506157169	0.266748697784446
IQGAP1-mRNA	0.0137713294144202	0.103867015811534	0.107134684535458	0.114413633500218
CYFIP2-mRNA	0.0717360625307168	0.518385887699713	0.525980891466605	0.555744698128322
DROSHA-mRNA	0.0161219980660457	0.122507456639796	0.126421827660579	0.134333195202052
PRKCD-mRNA	0.0265410633274047	0.203009024090052	0.209616851275223	0.22216505330424
CRKL-mRNA	0.0135856511551172	0.103743805194171	0.107023672264174	0.113448279962534
CLDN23-mRNA	0.0309559597144759	0.227463524138006	0.237301614409012	0.280486769179582
PPP1R12A-mRNA	0.0104956783890033	0.0793339019429015	0.0820360596780399	0.0870914713478993
ITGA3-mRNA	0.0622706713767714	0.463213904930983	0.477630108662515	0.515677907811883
MET-mRNA	0.0204619223661644	0.160390704275829	0.165270534089706	0.175058201318075
SMAD2-mRNA	0.0168425834636571	0.126309798601696	0.129996395243737	0.137847078879778
FYN-mRNA	0.045370703548746	0.335259314691371	0.344661446402774	0.364518904787953
MYH9-mRNA	0.0182375077446928	0.137527477768217	0.142228559933986	0.15100038722021
