## Supplementary material for "Comparative pathway enrichment analysis in gastrointestinal cell lines Caco-2, HT-29, HEPG2, and colon fibroblasts using a custom expression panel for tight-junction and cytoskeletal regulatory genes": Sup. Results 1: heatmap_sample_annotations_bycolor.csv

	Line	Day	QC.Flag	Imaging.QC.Flag	Binding.Density.QC.Flag	Positive.Control.QC.Flag
20161013_sebelius2-101316_01_09.RCC	bisque4	#A52A2A	lightgoldenrod1	lightgoldenrod1	lightgoldenrod1	lightgoldenrod1
20161013_sebelius2-101316_01_10.RCC	bisque4	#B06B6B	lightgoldenrod1	lightgoldenrod1	lightgoldenrod1	lightgoldenrod1
20161013_sebelius2-101316_01_11.RCC	bisque4	#7D7DD4	lightgoldenrod1	lightgoldenrod1	lightgoldenrod1	lightgoldenrod1
20161013_sebelius2-101316_01_12.RCC	bisque4	#0000FF	lightgoldenrod1	lightgoldenrod1	lightgoldenrod1	lightgoldenrod1
20170307_20170307-caco_01_01.RCC	bisque4	#A52A2A	lightgoldenrod1	lightgoldenrod1	lightgoldenrod1	lightgoldenrod1
20170307_20170307-caco_01_02.RCC	bisque4	#A52A2A	lightgoldenrod1	lightgoldenrod1	lightgoldenrod1	lightgoldenrod1
20170307_20170307-caco_01_03.RCC	bisque4	#B58B8B	lightgoldenrod1	lightgoldenrod1	lightgoldenrod1	lightgoldenrod1
20170307_20170307-caco_01_04.RCC	bisque4	#B58B8B	lightgoldenrod1	lightgoldenrod1	lightgoldenrod1	lightgoldenrod1
20170307_20170307-caco_01_05.RCC	bisque4	#7D7DD4	lightgoldenrod1	lightgoldenrod1	lightgoldenrod1	lightgoldenrod1
20170307_20170307-caco_01_06.RCC	bisque4	#7D7DD4	lightgoldenrod1	lightgoldenrod1	lightgoldenrod1	lightgoldenrod1
20180926_Polarization01_Caco2D4A_01.RCC	bisque4	#BBACAC	lightgoldenrod1	lightgoldenrod1	lightgoldenrod1	lightgoldenrod1
20180926_Polarization01_Caco2D4B_02.RCC	bisque4	#BBACAC	darkorchid1	lightgoldenrod1	darkorchid1	lightgoldenrod1
20180926_Polarization01_Caco2D4C_03.RCC	bisque4	#BBACAC	darkorchid1	lightgoldenrod1	darkorchid1	lightgoldenrod1
20180926_Polarization01_Caco2D4D_04.RCC	bisque4	#BBACAC	darkorchid1	lightgoldenrod1	darkorchid1	lightgoldenrod1
20180926_Polarization01_FibD4A_05.RCC	coral1	#BBACAC	lightgoldenrod1	lightgoldenrod1	lightgoldenrod1	lightgoldenrod1
20180926_Polarization01_FibD4B_06.RCC	coral1	#BBACAC	lightgoldenrod1	lightgoldenrod1	lightgoldenrod1	lightgoldenrod1
20180926_Polarization01_HT29D4A_07.RCC	blueviolet	#BBACAC	lightgoldenrod1	lightgoldenrod1	lightgoldenrod1	lightgoldenrod1
20180926_Polarization01_HT29D4B_08.RCC	blueviolet	#BBACAC	darkorchid1	lightgoldenrod1	darkorchid1	lightgoldenrod1
20180926_Polarization01_HT29D4C_09.RCC	blueviolet	#BBACAC	darkorchid1	lightgoldenrod1	darkorchid1	lightgoldenrod1
20180926_Polarization01_HT29D4D_10.RCC	blueviolet	#BBACAC	darkorchid1	lightgoldenrod1	darkorchid1	lightgoldenrod1
20180926_Polarization01_HT29D4E_11.RCC	blueviolet	#B58B8B	darkorchid1	lightgoldenrod1	darkorchid1	lightgoldenrod1
20180926_Polarization01_HT29D4F_12.RCC	blueviolet	#B58B8B	darkorchid1	lightgoldenrod1	darkorchid1	lightgoldenrod1
20180928_Polarization-02_Caco2D7A_01.RCC	bisque4	#5353E2	darkorchid1	lightgoldenrod1	darkorchid1	lightgoldenrod1
20180928_Polarization-02_Caco2D7B_02.RCC	bisque4	#5353E2	lightgoldenrod1	lightgoldenrod1	lightgoldenrod1	lightgoldenrod1
20180928_Polarization-02_Caco2D7C_03.RCC	bisque4	#5353E2	lightgoldenrod1	lightgoldenrod1	lightgoldenrod1	lightgoldenrod1
20180928_Polarization-02_Caco2D7D_04.RCC	bisque4	#5353E2	lightgoldenrod1	lightgoldenrod1	lightgoldenrod1	lightgoldenrod1
20180928_Polarization-02_FibD7A_05.RCC	coral1	#5353E2	lightgoldenrod1	lightgoldenrod1	lightgoldenrod1	lightgoldenrod1
20180928_Polarization-02_FibD7B_06.RCC	coral1	#5353E2	lightgoldenrod1	lightgoldenrod1	lightgoldenrod1	lightgoldenrod1
20180928_Polarization-02_HT29D7A_07.RCC	blueviolet	#5353E2	lightgoldenrod1	lightgoldenrod1	lightgoldenrod1	lightgoldenrod1
20180928_Polarization-02_HT29D7B_08.RCC	blueviolet	#5353E2	lightgoldenrod1	lightgoldenrod1	lightgoldenrod1	lightgoldenrod1
20180928_Polarization-02_HT29D7C_09.RCC	blueviolet	#5353E2	lightgoldenrod1	lightgoldenrod1	lightgoldenrod1	lightgoldenrod1
20180928_Polarization-02_HT29D7D_10.RCC	blueviolet	#5353E2	lightgoldenrod1	lightgoldenrod1	lightgoldenrod1	lightgoldenrod1
20180928_Polarization-02_HT29D7E_11.RCC	blueviolet	#7D7DD4	lightgoldenrod1	lightgoldenrod1	lightgoldenrod1	lightgoldenrod1
20180928_Polarization-02_HT29D7F_12.RCC	blueviolet	#7D7DD4	lightgoldenrod1	lightgoldenrod1	lightgoldenrod1	lightgoldenrod1
20181004_Pol03_HepG2D4A_01.RCC	cyan3	#BBACAC	lightgoldenrod1	lightgoldenrod1	lightgoldenrod1	lightgoldenrod1
20181004_Pol03_HepG2D4B_02.RCC	cyan3	#BBACAC	lightgoldenrod1	lightgoldenrod1	lightgoldenrod1	lightgoldenrod1
20181004_Pol03_HepG2D4C_03.RCC	cyan3	#B58B8B	lightgoldenrod1	lightgoldenrod1	lightgoldenrod1	lightgoldenrod1
20181004_Pol03_HepG2D4D_04.RCC	cyan3	#B58B8B	lightgoldenrod1	lightgoldenrod1	lightgoldenrod1	lightgoldenrod1
20181004_Pol03_HepG2D7A_05.RCC	cyan3	#5353E2	lightgoldenrod1	lightgoldenrod1	lightgoldenrod1	lightgoldenrod1
20181004_Pol03_HepG2D7B_06.RCC	cyan3	#5353E2	lightgoldenrod1	lightgoldenrod1	lightgoldenrod1	lightgoldenrod1
20181004_Pol03_HepG2D7C_07.RCC	cyan3	#7D7DD4	lightgoldenrod1	lightgoldenrod1	lightgoldenrod1	lightgoldenrod1
20181004_Pol03_HepG2D7D_08.RCC	cyan3	#7D7DD4	lightgoldenrod1	lightgoldenrod1	lightgoldenrod1	lightgoldenrod1
