## Supplementary material for "Comparative pathway enrichment analysis in gastrointestinal cell lines Caco-2, HT-29, HEPG2, and colon fibroblasts using a custom expression panel for tight-junction and cytoskeletal regulatory genes": Sup. Results 1: QC - covariates used in p-value histograms.csv

	Line	Day
20161013_sebelius2-101316_01_09.RCC	Caco2	1
20161013_sebelius2-101316_01_10.RCC	Caco2	3
20161013_sebelius2-101316_01_11.RCC	Caco2	7
20161013_sebelius2-101316_01_12.RCC	Caco2	10
20170307_20170307-caco_01_01.RCC	Caco2	1
20170307_20170307-caco_01_02.RCC	Caco2	1
20170307_20170307-caco_01_03.RCC	Caco2	4
20170307_20170307-caco_01_04.RCC	Caco2	4
20170307_20170307-caco_01_05.RCC	Caco2	7
20170307_20170307-caco_01_06.RCC	Caco2	7
20180926_Polarization01_Caco2D4A_01.RCC	Caco2	5
20180926_Polarization01_Caco2D4B_02.RCC	Caco2	5
20180926_Polarization01_Caco2D4C_03.RCC	Caco2	5
20180926_Polarization01_Caco2D4D_04.RCC	Caco2	5
20180926_Polarization01_FibD4A_05.RCC	Fibro	5
20180926_Polarization01_FibD4B_06.RCC	Fibro	5
20180926_Polarization01_HT29D4A_07.RCC	HT29	5
20180926_Polarization01_HT29D4B_08.RCC	HT29	5
20180926_Polarization01_HT29D4C_09.RCC	HT29	5
20180926_Polarization01_HT29D4D_10.RCC	HT29	5
20180926_Polarization01_HT29D4E_11.RCC	HT29	4
20180926_Polarization01_HT29D4F_12.RCC	HT29	4
20180928_Polarization-02_Caco2D7A_01.RCC	Caco2	8
20180928_Polarization-02_Caco2D7B_02.RCC	Caco2	8
20180928_Polarization-02_Caco2D7C_03.RCC	Caco2	8
20180928_Polarization-02_Caco2D7D_04.RCC	Caco2	8
20180928_Polarization-02_FibD7A_05.RCC	Fibro	8
20180928_Polarization-02_FibD7B_06.RCC	Fibro	8
20180928_Polarization-02_HT29D7A_07.RCC	HT29	8
20180928_Polarization-02_HT29D7B_08.RCC	HT29	8
20180928_Polarization-02_HT29D7C_09.RCC	HT29	8
20180928_Polarization-02_HT29D7D_10.RCC	HT29	8
20180928_Polarization-02_HT29D7E_11.RCC	HT29	7
20180928_Polarization-02_HT29D7F_12.RCC	HT29	7
20181004_Pol03_HepG2D4A_01.RCC	HEPG2	5
20181004_Pol03_HepG2D4B_02.RCC	HEPG2	5
20181004_Pol03_HepG2D4C_03.RCC	HEPG2	4
20181004_Pol03_HepG2D4D_04.RCC	HEPG2	4
20181004_Pol03_HepG2D7A_05.RCC	HEPG2	8
20181004_Pol03_HepG2D7B_06.RCC	HEPG2	8
20181004_Pol03_HepG2D7C_07.RCC	HEPG2	7
20181004_Pol03_HepG2D7D_08.RCC	HEPG2	7
