## Supplementary material for "Comparative pathway enrichment analysis in gastrointestinal cell lines Caco-2, HT-29, HEPG2, and colon fibroblasts using a custom expression panel for tight-junction and cytoskeletal regulatory genes": Sup. Results 1: DE results - Top 20 - Day.csv

	Log2 fold change	std error (log2)	Lower confidence limit (log2)	Upper confidence limit (log2)	Linear fold change	Lower confidence limit (linear)	Upper confidence limit (linear)	P-value	BY.p.value	method	Gene.sets	probe.ID
GUSB-mRNA	0.171	0.0188	0.134	0.208	1.13	1.1	1.15	6.09e-11	8.65e-08	lm.nb		NM_000181.1:1350
CCNG2-mRNA	0.281	0.0366	0.209	0.352	1.21	1.16	1.28	3.62e-09	2.57e-06	lm.nb		NM_004354.2:336
LDHA-mRNA	0.258	0.0354	0.189	0.327	1.2	1.14	1.25	1.16e-08	5.48e-06	lm.nb		NM_001165414.1:1690
F11R-mRNA	0.0662	0.0096	0.0473	0.085	1.05	1.03	1.06	3.95e-08	1.4e-05	loglinear	Cell surface interactions at the vascular wall, Integrin cell surface interactions, TGF-beta receptor signaling in EMT (epithelial to mesenchymal transition), Tight junction interactions	NM_144503.1:3650
EXOC4-mRNA	0.0851	0.0127	0.0603	0.11	1.06	1.04	1.08	6.67e-08	1.89e-05	lm.nb		NM_001037126.1:560
CLDN3-mRNA	0.173	0.0264	0.121	0.225	1.13	1.09	1.17	1.18e-07	2.79e-05	lm.nb	Tight junction interactions	NM_001306.3:606
ADAM9-mRNA	-0.0767	0.0118	-0.0999	-0.0535	0.948	0.933	0.964	1.39e-07	2.83e-05	loglinear		NM_001005845.1:695
MAPK1-mRNA	0.0599	0.00943	0.0414	0.0784	1.04	1.03	1.06	2.11e-07	3.74e-05	loglinear	ARMS-mediated activation, CREB phosphorylation through the activation of Ras, DAP12 signaling, Downstream signal transduction, FCERI mediated MAPK activation, Frs2-mediated activation, Gastrin-CREB signalling pathway via PKC and MAPK, Interleukin receptor SHC signaling, IRS-related events triggered by IGF1R, MAP2K and MAPK activation, Negative feedback regulation of MAPK pathway, Negative regulat…	NM_138957.2:430
PDCD4-mRNA	0.239	0.0385	0.164	0.315	1.18	1.12	1.24	3.19e-07	5.02e-05	lm.nb		NM_014456.3:1115
WASF2-mRNA	0.0691	0.0112	0.0471	0.0911	1.05	1.03	1.07	3.81e-07	5.4e-05	loglinear	Regulation of actin dynamics for phagocytic cup formation, RHO GTPases Activate WASPs and WAVEs, VEGFA-VEGFR2 Pathway	NM_006990.2:485
PAK1-mRNA	0.128	0.0211	0.0869	0.169	1.09	1.06	1.12	4.84e-07	6.25e-05	lm.nb	Activation of Rac, CD209 (DC-SIGN) signaling, CD28 co-stimulation, CD28 dependent Vav1 pathway, EPHB-mediated forward signaling, Ephrin signaling, FCERI mediated MAPK activation, MAPK6MAPK4 signaling, Regulation of actin dynamics for phagocytic cup formation, RHO GTPases activate PAKs, Sema3A PAK dependent Axon repulsion, VEGFA-VEGFR2 Pathway, VEGFR2 mediated vascular permeability	NM_002576.3:975
TJP1-mRNA	-0.068	0.0114	-0.0903	-0.0458	0.954	0.939	0.969	6.41e-07	7.39e-05	lm.nb	Apoptotic cleavage of cellular proteins	NM_003257.3:6277
PPP1CB-mRNA	0.0489	0.00818	0.0328	0.0649	1.03	1.02	1.05	6.77e-07	7.39e-05	loglinear	Circadian Clock, RHO GTPases activate PKNs, RHO GTPases Activate ROCKs, TGF-beta receptor signaling activates SMADs	NM_002709.2:393
TBP-mRNA	0.0453	0.00766	0.0302	0.0603	1.03	1.02	1.04	8.4e-07	8.52e-05	loglinear		NM_001172085.1:587
GAPDH-mRNA	0.11	0.0195	0.0722	0.149	1.08	1.05	1.11	1.82e-06	0.000172	lm.nb		NM_002046.3:972
ERBB2-mRNA	0.185	0.0329	0.12	0.249	1.14	1.09	1.19	2.12e-06	0.000181	lm.nb	ARMS-mediated activation, DAP12 signaling, Downstream signal transduction, FCERI mediated MAPK activation, Frs2-mediated activation, GAB1 signalosome, Gastrin-CREB signalling pathway via PKC and MAPK, Interleukin receptor SHC signaling, IRS-related events triggered by IGF1R, PI3KAKT activation, RAFMAP kinase cascade, Role of LAT2NTALLAB on calcium mobilization, Sema4D induced cell migration and g…	NM_001005862.1:1255
TP53-mRNA	0.113	0.0202	0.0733	0.152	1.08	1.05	1.11	2.25e-06	0.000181	lm.nb		NM_000546.2:1330
PTK2-mRNA	0.0792	0.0142	0.0514	0.107	1.06	1.04	1.08	2.29e-06	0.000181	lm.nb	Apoptotic cleavage of cellular proteins, ARMS-mediated activation, DAP12 signaling, DCC mediated attractive signaling, Downstream signal transduction, EPHA-mediated growth cone collapse, EPHB-mediated forward signaling, FCERI mediated MAPK activation, Frs2-mediated activation, Gastrin-CREB signalling pathway via PKC and MAPK, Integrin alphaIIb beta3 signaling, Interleukin receptor SHC signaling, …	NM_153831.2:965
CRKL-mRNA	0.0742	0.0136	0.0476	0.101	1.05	1.03	1.07	3.37e-06	0.000251	lm.nb	Downstream signal transduction, Frs2-mediated activation, Regulation of signaling by CBL, Signaling by PDGF	NM_005207.3:1372
CYFIP2-mRNA	0.387	0.0717	0.247	0.528	1.31	1.19	1.44	4.06e-06	0.000288	lm.nb	Regulation of actin dynamics for phagocytic cup formation, RHO GTPases Activate WASPs and WAVEs, VEGFA-VEGFR2 Pathway	NM_001037332.2:4990
