## Supplementary material for "Comparative pathway enrichment analysis in gastrointestinal cell lines Caco-2, HT-29, HEPG2, and colon fibroblasts using a custom expression panel for tight-junction and cytoskeletal regulatory genes": Sup. Results 1: DE results - Top 20 - LineCaco2.csv

	Log2 fold change	std error (log2)	Lower confidence limit (log2)	Upper confidence limit (log2)	Linear fold change	Lower confidence limit (linear)	Upper confidence limit (linear)	P-value	BY.p.value	method	Gene.sets	probe.ID
F11R-mRNA	6.84	0.0726	6.7	6.98	114	104	126	1.12e-45	1.59e-42	loglinear	Cell surface interactions at the vascular wall, Integrin cell surface interactions, TGF-beta receptor signaling in EMT (epithelial to mesenchymal transition), Tight junction interactions	NM_144503.1:3650
CLDN4-mRNA	7.95	0.241	7.48	8.42	247	178	343	4.89e-29	3.47e-26	lm.nb	Tight junction interactions	NM_001305.3:1242
MYLK-mRNA	-6.27	0.235	-6.73	-5.81	0.013	0.00943	0.0178	8.55e-26	4.04e-23	lm.nb	RHO GTPases activate PAKs, Smooth Muscle Contraction	NM_053032.2:710
BAIAP2L1-mRNA	2.53	0.102	2.33	2.73	5.79	5.04	6.65	1.29e-24	4.25e-22	lm.nb		NM_018842.3:259
PAK4-mRNA	2.18	0.0884	2	2.35	4.52	4.01	5.1	1.5e-24	4.25e-22	loglinear	Activation of Rac	NM_005884.3:2130
KRAS-mRNA	2.3	0.0937	2.11	2.48	4.91	4.32	5.58	1.8e-24	4.27e-22	lm.nb	ARMS-mediated activation, CD209 (DC-SIGN) signaling, Cell surface interactions at the vascular wall, Constitutive Signaling by EGFRvIII, DAP12 signaling, Downstream signal transduction, FCERI mediated MAPK activation, Frs2-mediated activation, Gastrin-CREB signalling pathway via PKC and MAPK, Interleukin receptor SHC signaling, IRS-related events triggered by IGF1R, MAP2K and MAPK activation, RAF…	NM_004985.3:327
ADAM9-mRNA	-2.17	0.0895	-2.35	-2	0.222	0.196	0.25	2.47e-24	5e-22	loglinear		NM_001005845.1:695
CRB3-mRNA	7.21	0.298	6.62	7.79	148	98.7	222	2.93e-24	5.2e-22	lm.nb	Tight junction interactions	NM_139161.3:300
ITGB1-mRNA	-2.14	0.0938	-2.32	-1.95	0.227	0.2	0.258	2.21e-23	3.48e-21	lm.nb	Cell-extracellular matrix interactions, Cell surface interactions at the vascular wall, ECM proteoglycans, Elastic fibre formation, Integrin cell surface interactions, Laminin interactions, Non-integrin membrane-ECM interactions, RHO GTPases Activate Formins	NM_033666.2:2000
ITGAV-mRNA	-2.46	0.111	-2.67	-2.24	0.182	0.157	0.212	5.51e-23	7.82e-21	lm.nb	Cell surface interactions at the vascular wall, ECM proteoglycans, Elastic fibre formation, Integrin cell surface interactions, Laminin interactions, Molecules associated with elastic fibres, Non-integrin membrane-ECM interactions, Signal transduction by L1, Syndecan interactions, VEGFA-VEGFR2 Pathway	NM_002210.2:2615
CLDN7-mRNA	8.5	0.393	7.73	9.27	362	212	617	1.32e-22	1.71e-20	lm.nb	Tight junction interactions	NM_001307.3:175
TP53-mRNA	-3.1	0.145	-3.39	-2.82	0.116	0.0956	0.142	1.85e-22	2.19e-20	lm.nb		NM_000546.2:1330
OCLN-mRNA	4.7	0.221	4.26	5.13	25.9	19.2	35	2.42e-22	2.64e-20	lm.nb	Apoptotic cleavage of cellular proteins	NM_002538.3:5130
LYZ-mRNA	7.51	0.357	6.81	8.21	182	112	296	3.52e-22	3.57e-20	lm.nb		NM_000239.2:305
RAC3-mRNA	3.64	0.179	3.29	3.99	12.5	9.77	15.9	1.18e-21	1.12e-19	lm.nb	PCPCE pathway, Rho GTPase cycle	NM_005052.2:702
MLLT4-mRNA	2.72	0.145	2.44	3	6.6	5.42	8.03	1.52e-20	1.35e-18	lm.nb		NM_005936.2:1560
INADL-mRNA	3.41	0.184	3.05	3.77	10.6	8.26	13.6	2.54e-20	2.12e-18	lm.nb		XM_005270347.1:343
MAPK10-mRNA	-4.81	0.26	-5.32	-4.3	0.0355	0.025	0.0506	2.84e-20	2.17e-18	lm.nb	FCERI mediated MAPK activation	NM_138981.2:450
GNAI2-mRNA	-2.14	0.116	-2.37	-1.92	0.226	0.193	0.265	2.9e-20	2.17e-18	lm.nb		NM_002070.2:1000
MET-mRNA	2.88	0.16	2.56	3.19	7.35	5.91	9.14	7.57e-20	5.37e-18	lm.nb		NM_001127500.1:1925
