## Supplementary material for "Comparative pathway enrichment analysis in gastrointestinal cell lines Caco-2, HT-29, HEPG2, and colon fibroblasts using a custom expression panel for tight-junction and cytoskeletal regulatory genes": Sup. Results 1: DE results - Top 20 - LineHEPG2.csv

	Log2 fold change	std error (log2)	Lower confidence limit (log2)	Upper confidence limit (log2)	Linear fold change	Lower confidence limit (linear)	Upper confidence limit (linear)	P-value	BY.p.value	method	Gene.sets	probe.ID
F11R-mRNA	5.4	0.0797	5.24	5.56	42.3	37.9	47.1	2.04e-40	2.89e-37	loglinear	Cell surface interactions at the vascular wall, Integrin cell surface interactions, TGF-beta receptor signaling in EMT (epithelial to mesenchymal transition), Tight junction interactions	NM_144503.1:3650
LYZ-mRNA	13.5	0.379	12.7	14.2	11400	6790	19000	3.38e-30	2.4e-27	lm.nb		NM_000239.2:305
CTBP2-mRNA	-5.05	0.149	-5.34	-4.75	0.0303	0.0247	0.0371	1.89e-29	8.93e-27	lm.nb	Repression of WNT target genes	NM_001329.2:1884
AKT3-mRNA	-7.38	0.252	-7.87	-6.89	0.006	0.00426	0.00845	3.23e-27	1.15e-24	lm.nb	Activation of BAD and translocation to mitochondria , CD28 co-stimulation, CD28 dependent PI3KAkt signaling, DAP12 signaling, Downstream signal transduction, G beta.CL.gamma signalling through PI3Kgamma, GAB1 signalosome, GPVI-mediated activation cascade, PI3KAKT activation, PIP3 activates AKT signaling, Role of LAT2NTALLAB on calcium mobilization, Signaling by ERBB2, Signaling by PDGF, Signaling…	NM_005465.4:287
CD9-mRNA	-3.37	0.119	-3.61	-3.14	0.0965	0.0821	0.113	1.07e-26	2.78e-24	lm.nb	Platelet degranulation	NM_001769.2:405
ITGA5-mRNA	-9.22	0.326	-9.86	-8.58	0.00168	0.00108	0.00261	1.18e-26	2.78e-24	lm.nb	Cell surface interactions at the vascular wall, Elastic fibre formation, Integrin cell surface interactions, Signal transduction by L1	NM_002205.2:925
MYL9-mRNA	-8.2	0.308	-8.8	-7.59	0.00341	0.00224	0.00519	1.03e-25	2.1e-23	lm.nb	EPHA-mediated growth cone collapse, RHO GTPases activate CIT, RHO GTPases activate PAKs, RHO GTPases activate PKNs, RHO GTPases Activate ROCKs, Sema4D induced cell migration and growth-cone collapse, Smooth Muscle Contraction	NM_181526.1:133
TBP-mRNA	1.68	0.0636	1.56	1.81	3.21	2.94	3.5	1.27e-25	2.26e-23	loglinear		NM_001172085.1:587
PDGFRA-mRNA	-7.73	0.294	-8.31	-7.16	0.0047	0.00315	0.00701	1.54e-25	2.43e-23	lm.nb	ARMS-mediated activation, Constitutive Signaling by Aberrant PI3K in Cancer, DAP12 signaling, Downstream signal transduction, FCERI mediated MAPK activation, Frs2-mediated activation, GAB1 signalosome, Gastrin-CREB signalling pathway via PKC and MAPK, Interleukin receptor SHC signaling, IRS-related events triggered by IGF1R, PI3KAKT activation, PIP3 activates AKT signaling, RAFMAP kinase cascade,…	NM_006206.3:1925
CLDN4-mRNA	6.14	0.25	5.65	6.63	70.6	50.3	99.2	1.67e-24	2.37e-22	lm.nb	Tight junction interactions	NM_001305.3:1242
MLLT4-mRNA	3.75	0.157	3.44	4.06	13.5	10.9	16.7	4.7e-24	6.06e-22	lm.nb		NM_005936.2:1560
CRB3-mRNA	6.88	0.302	6.29	7.47	118	78.2	177	2.18e-23	2.58e-21	lm.nb	Tight junction interactions	NM_139161.3:300
ITGA6-mRNA	3.36	0.153	3.06	3.66	10.3	8.36	12.7	7.67e-23	8.37e-21	lm.nb	Cell surface interactions at the vascular wall, Non-integrin membrane-ECM interactions, Syndecan interactions	NM_000210.1:3065
AXIN2-mRNA	5.52	0.278	4.97	6.06	45.8	31.4	66.8	2.49e-21	2.53e-19	lm.nb	Formation of the beta-catenin.CL.TCF transactivating complex	NM_004655.3:1035
PAK4-mRNA	1.84	0.097	1.65	2.03	3.58	3.13	4.08	1.24e-20	1.18e-18	loglinear	Activation of Rac	NM_005884.3:2130
CD44-mRNA	-8.44	0.447	-9.32	-7.57	0.00287	0.00156	0.00527	1.33e-20	1.18e-18	lm.nb	Cell surface interactions at the vascular wall	NM_001001392.1:429
EPB41-mRNA	3.9	0.208	3.5	4.31	15	11.3	19.8	1.73e-20	1.45e-18	lm.nb		NM_001166005.1:1330
PIK3CB-mRNA	1.85	0.0992	1.66	2.05	3.61	3.15	4.13	2.04e-20	1.61e-18	loglinear	Cell surface interactions at the vascular wall, Constitutive Signaling by Aberrant PI3K in Cancer, DAP12 signaling, Downstream signal transduction, Downstream TCR signaling, G beta.CL.gamma signalling through PI3Kgamma, GAB1 signalosome, GPVI-mediated activation cascade, Interleukin receptor SHC signaling, IRS-related events triggered by IGF1R, Nephrin interactions, PI3K Cascade, PI3KAKT activati…	NM_006219.1:2945
BAIAP2L1-mRNA	2.03	0.111	1.81	2.25	4.09	3.52	4.75	3.7e-20	2.77e-18	lm.nb		NM_018842.3:259
MAPK10-mRNA	-5.48	0.311	-6.09	-4.87	0.0225	0.0147	0.0343	1.41e-19	9.99e-18	lm.nb	FCERI mediated MAPK activation	NM_138981.2:450
