## Supplementary material for "Comparative pathway enrichment analysis in gastrointestinal cell lines Caco-2, HT-29, HEPG2, and colon fibroblasts using a custom expression panel for tight-junction and cytoskeletal regulatory genes": Sup. Results 1: DE results - Top 20 - LineHT29.csv

	Log2 fold change	std error (log2)	Lower confidence limit (log2)	Upper confidence limit (log2)	Linear fold change	Lower confidence limit (linear)	Upper confidence limit (linear)	P-value	BY.p.value	method	Gene.sets	probe.ID
F11R-mRNA	6.55	0.075	6.4	6.7	93.7	84.6	104	1.87e-44	2.66e-41	loglinear	Cell surface interactions at the vascular wall, Integrin cell surface interactions, TGF-beta receptor signaling in EMT (epithelial to mesenchymal transition), Tight junction interactions	NM_144503.1:3650
EPB41L2-mRNA	-5.22	0.119	-5.45	-4.98	0.0269	0.0229	0.0317	1.87e-33	1.33e-30	lm.nb		NM_001199389.1:1880
MYL9-mRNA	-11.6	0.313	-12.3	-11	0.000312	0.000204	0.000477	6.43e-31	3.04e-28	lm.nb	EPHA-mediated growth cone collapse, RHO GTPases activate CIT, RHO GTPases activate PAKs, RHO GTPases activate PKNs, RHO GTPases Activate ROCKs, Sema4D induced cell migration and growth-cone collapse, Smooth Muscle Contraction	NM_181526.1:133
LYZ-mRNA	13.3	0.365	12.6	14.1	10400	6350	17100	1.16e-30	4.1e-28	lm.nb		NM_000239.2:305
CLDN4-mRNA	8.58	0.244	8.1	9.06	382	274	533	4.85e-30	1.38e-27	lm.nb	Tight junction interactions	NM_001305.3:1242
BAIAP2L1-mRNA	3.38	0.105	3.18	3.59	10.4	9.06	12	1.05e-28	2.47e-26	lm.nb		NM_018842.3:259
PAK4-mRNA	2.93	0.0914	2.75	3.11	7.64	6.75	8.65	1.3e-28	2.64e-26	loglinear	Activation of Rac	NM_005884.3:2130
AKT3-mRNA	-8.38	0.265	-8.9	-7.86	0.003	0.00209	0.0043	2.3e-28	4.09e-26	lm.nb	Activation of BAD and translocation to mitochondria , CD28 co-stimulation, CD28 dependent PI3KAkt signaling, DAP12 signaling, Downstream signal transduction, G beta.CL.gamma signalling through PI3Kgamma, GAB1 signalosome, GPVI-mediated activation cascade, PI3KAKT activation, PIP3 activates AKT signaling, Role of LAT2NTALLAB on calcium mobilization, Signaling by ERBB2, Signaling by PDGF, Signaling…	NM_005465.4:287
PDGFRA-mRNA	-7.96	0.273	-8.5	-7.42	0.00402	0.00277	0.00582	4.02e-27	6.33e-25	lm.nb	ARMS-mediated activation, Constitutive Signaling by Aberrant PI3K in Cancer, DAP12 signaling, Downstream signal transduction, FCERI mediated MAPK activation, Frs2-mediated activation, GAB1 signalosome, Gastrin-CREB signalling pathway via PKC and MAPK, Interleukin receptor SHC signaling, IRS-related events triggered by IGF1R, PI3KAKT activation, PIP3 activates AKT signaling, RAFMAP kinase cascade,…	NM_006206.3:1925
FGFR1-mRNA	-9.61	0.332	-10.3	-8.96	0.00128	0.000816	0.00201	5.21e-27	7.39e-25	lm.nb	ARMS-mediated activation, Constitutive Signaling by Aberrant PI3K in Cancer, DAP12 signaling, Downstream signal transduction, FCERI mediated MAPK activation, Frs2-mediated activation, GAB1 signalosome, Gastrin-CREB signalling pathway via PKC and MAPK, Interleukin receptor SHC signaling, IRS-related events triggered by IGF1R, PI3K Cascade, PI3KAKT activation, RAFMAP kinase cascade, Role of LAT2NTA…	NM_015850.2:1335
FN1-mRNA	-9.78	0.348	-10.5	-9.1	0.00114	0.000708	0.00182	1.46e-26	1.89e-24	lm.nb	ARMS-mediated activation, DAP12 signaling, Downstream signal transduction, ECM proteoglycans, Elastic fibre formation, FCERI mediated MAPK activation, Frs2-mediated activation, Gastrin-CREB signalling pathway via PKC and MAPK, Integrin alphaIIb beta3 signaling, Integrin cell surface interactions, Interleukin receptor SHC signaling, IRS-related events triggered by IGF1R, MAP2K and MAPK activation,…	NM_212482.1:1776
ITGA5-mRNA	-11.6	0.414	-12.4	-10.8	0.000321	0.000183	0.000563	1.66e-26	1.96e-24	lm.nb	Cell surface interactions at the vascular wall, Elastic fibre formation, Integrin cell surface interactions, Signal transduction by L1	NM_002205.2:925
ITGA6-mRNA	3.72	0.144	3.44	4	13.2	10.8	16	3.2e-25	3.49e-23	lm.nb	Cell surface interactions at the vascular wall, Non-integrin membrane-ECM interactions, Syndecan interactions	NM_000210.1:3065
CRB3-mRNA	7.61	0.299	7.02	8.19	195	130	293	5.05e-25	5.12e-23	lm.nb	Tight junction interactions	NM_139161.3:300
CLDN7-mRNA	9.85	0.395	9.08	10.6	922	539	1580	9.49e-25	8.98e-23	lm.nb	Tight junction interactions	NM_001307.3:175
MET-mRNA	4.07	0.165	3.75	4.4	16.8	13.5	21.1	1.47e-24	1.3e-22	lm.nb		NM_001127500.1:1925
INADL-mRNA	4.54	0.189	4.17	4.91	23.2	18	30	3.62e-24	3.02e-22	lm.nb		XM_005270347.1:343
PIK3CB-mRNA	2.18	0.0935	2	2.36	4.53	3.99	5.14	1.02e-23	8.03e-22	loglinear	Cell surface interactions at the vascular wall, Constitutive Signaling by Aberrant PI3K in Cancer, DAP12 signaling, Downstream signal transduction, Downstream TCR signaling, G beta.CL.gamma signalling through PI3Kgamma, GAB1 signalosome, GPVI-mediated activation cascade, Interleukin receptor SHC signaling, IRS-related events triggered by IGF1R, Nephrin interactions, PI3K Cascade, PI3KAKT activati…	NM_006219.1:2945
MAGI3-mRNA	2.93	0.129	2.67	3.18	7.61	6.38	9.07	2.77e-23	2.07e-21	lm.nb		NM_152900.2:6685
MYH10-mRNA	-3.59	0.16	-3.9	-3.28	0.083	0.0668	0.103	3.47e-23	2.46e-21	lm.nb	EPHA-mediated growth cone collapse, RHO GTPases activate CIT, RHO GTPases activate PAKs, RHO GTPases activate PKNs, RHO GTPases Activate ROCKs, Sema4D induced cell migration and growth-cone collapse	NM_005964.1:7092
