## Supplementary material for "Comparative pathway enrichment analysis in gastrointestinal cell lines Caco-2, HT-29, HEPG2, and colon fibroblasts using a custom expression panel for tight-junction and cytoskeletal regulatory genes": Sup. Results 1: Genes in Activation.of.BAD.and.translocation.to.mitochondria. - LineHEPG2.csv

Probe Label	Log2 fold change	std error (log2)	Lower confidence limit (log2)	Upper confidence limit (log2)	Linear fold change	Lower confidence limit (linear)	Upper confidence limit (linear)	P-value	BY.p.value	method	Gene.sets	Codeset.Name	Probe.Label	Analyte.Type	Is.Control	Control.Type	Related.Probes	Probe.Annotation	KEGG.Pathways	Official.Gene.Name	Control.Conc	volcanocol	volcanopch	tstats.all
AKT3-mRNA	-7.38	0.252	-7.87	-6.89	0.006	0.00426	0.00845	3.23e-27	1.15e-24	lm.nb	Activation of BAD and translocation to mitochondria , CD28 co-stimulation, CD28 dependent PI3KAkt signaling, DAP12 signaling, Downstream signal transduction, G beta.CL.gamma signalling through PI3Kgamma, GAB1 signalosome, GPVI-mediated activation cascade, PI3KAKT activation, PIP3 activates AKT signaling, Role of LAT2NTALLAB on calcium mobilization, Signaling by ERBB2, Signaling by PDGF, Signaling…	SEBELIUS_2_C4636	AKT3	mRNA	0			TP53 Regulates Metabolic Genes;CD28 dependent PI3KAkt signaling;AKT phosphorylates targets in the cytosol;Negative regulation of the PI3KAKT network;Activation of BAD and translocation to mitochondria ;G beta.CL.gamma signalling through PI3Kgamma;AKT phosphorylates targets in the nucleus;VEGFR2 mediated vascular permeability;GPVI-mediated activation cascade;Signaling by ERBB2;PIP3 activates AKT s…	hsa04010;hsa04012;hsa04014;hsa04015;hsa04022;hsa04024;hsa04062;hsa04066;hsa04068;hsa04071;hsa04072;hsa04150;hsa04151;hsa04152;hsa04210;hsa04211;hsa04213;hsa04261;hsa04370;hsa04380;hsa04510;hsa04530;hsa04550;hsa04611;hsa04620;hsa04630;hsa04660;hsa04662;hsa04664;hsa04666;hsa04668;hsa04722;hsa04725;hsa04728;hsa04910;hsa04914;hsa04915;hsa04917;hsa04919;hsa04920;hsa04922;hsa04923;hsa04931;hsa04932;hsa…	AKT3	NA	slateblue1	16	-29.2857142857143
AKT2-mRNA	0.873	0.131	0.617	1.13	1.83	1.53	2.19	7.75e-08	1.06e-06	lm.nb	Activation of BAD and translocation to mitochondria , CD28 co-stimulation, DAP12 signaling, Deactivation of the beta-catenin transactivating complex, Downstream signal transduction, G beta.CL.gamma signalling through PI3Kgamma, GAB1 signalosome, GPVI-mediated activation cascade, IRS-related events triggered by IGF1R, PI3K Cascade, PI3KAKT activation, PIP3 activates AKT signaling, Role of LAT2NTAL…	SEBELIUS_2_C4636	AKT2	mRNA	0			TP53 Regulates Metabolic Genes;PDE3B signalling;AKT phosphorylates targets in the cytosol;Negative regulation of the PI3KAKT network;Deactivation of the beta-catenin transactivating complex;Activation of BAD and translocation to mitochondria ;G beta.CL.gamma signalling through PI3Kgamma;AKT phosphorylates targets in the nucleus;VEGFR2 mediated vascular permeability;GPVI-mediated activation cascad…	hsa04010;hsa04012;hsa04014;hsa04015;hsa04022;hsa04024;hsa04062;hsa04066;hsa04068;hsa04071;hsa04072;hsa04150;hsa04151;hsa04152;hsa04210;hsa04211;hsa04213;hsa04261;hsa04370;hsa04380;hsa04510;hsa04530;hsa04550;hsa04611;hsa04620;hsa04630;hsa04660;hsa04662;hsa04664;hsa04666;hsa04668;hsa04722;hsa04725;hsa04728;hsa04910;hsa04914;hsa04915;hsa04917;hsa04919;hsa04920;hsa04922;hsa04923;hsa04931;hsa04932;hsa…	AKT2	NA	slateblue1	16	6.66412213740458
BAD-mRNA	-0.997	0.325	-1.63	-0.359	0.501	0.322	0.779	0.00404	0.0352	lm.nb	Activation of BAD and translocation to mitochondria , DAP12 signaling, Downstream signal transduction, GAB1 signalosome, NRAGE signals death through JNK, PI3KAKT activation, PIP3 activates AKT signaling, Role of LAT2NTALLAB on calcium mobilization, Signaling by ERBB2, Signaling by PDGF, Signaling by SCF-KIT	SEBELIUS_2_C4636	BAD	mRNA	0			Activation of BAD and translocation to mitochondria ;NRAGE signals death through JNK;Constitutive Signaling by AKT1 E17K in Cancer;AKT phosphorylates targets in the cytosol;PIP3 activates AKT signaling;Downstream signal transduction;GAB1 signalosome;Signaling by SCF-KIT;PI3KAKT activation;Role of LAT2NTALLAB on calcium mobilization;DAP12 signaling;Signaling by PDGF;Signaling by ERBB2	hsa04012;hsa04014;hsa04022;hsa04024;hsa04151;hsa04210;hsa04370;hsa04510;hsa04722;hsa04910;hsa04919;hsa05010;hsa05145;hsa05152;hsa05160;hsa05161;hsa05200;hsa05203;hsa05210;hsa05212;hsa05213;hsa05215;hsa05218;hsa05220;hsa05221;hsa05223	BAD	NA	slateblue2	16	-3.06769230769231
AKT1-mRNA	0.141	0.256	-0.361	0.643	1.1	0.779	1.56	0.585	1	lm.nb	Activation of BAD and translocation to mitochondria , CD28 co-stimulation, DAP12 signaling, Deactivation of the beta-catenin transactivating complex, Downstream signal transduction, G beta.CL.gamma signalling through PI3Kgamma, GAB1 signalosome, GPVI-mediated activation cascade, IRS-related events triggered by IGF1R, PI3K Cascade, PI3KAKT activation, PIP3 activates AKT signaling, Role of LAT2NTAL…	SEBELIUS_2_C4636	AKT1	mRNA	0			TP53 Regulates Metabolic Genes;Deactivation of the beta-catenin transactivating complex;Activation of BAD and translocation to mitochondria ;eNOS activation;mTOR signalling;G beta.CL.gamma signalling through PI3Kgamma;KSRP (KHSRP) binds and destabilizes mRNA;AKT phosphorylates targets in the nucleus;VEGFR2 mediated vascular permeability;GPVI-mediated activation cascade;Tetrahydrobiopterin (BH4) s…	hsa04010;hsa04012;hsa04014;hsa04015;hsa04022;hsa04024;hsa04062;hsa04066;hsa04068;hsa04071;hsa04072;hsa04150;hsa04151;hsa04152;hsa04210;hsa04211;hsa04213;hsa04261;hsa04370;hsa04380;hsa04510;hsa04530;hsa04550;hsa04611;hsa04620;hsa04630;hsa04660;hsa04662;hsa04664;hsa04666;hsa04668;hsa04722;hsa04725;hsa04728;hsa04910;hsa04914;hsa04915;hsa04917;hsa04919;hsa04920;hsa04922;hsa04923;hsa04931;hsa04932;hsa…	AKT1	NA	azure4	1	0.55078125
BCL2-mRNA	-0.895	2.49	-5.77	3.98	0.538	0.0183	15.8	0.721	1	Wald	Activation of BAD and translocation to mitochondria	SEBELIUS_2_C4636	BCL2	mRNA	0			Activation of BAD and translocation to mitochondria	hsa04064;hsa04066;hsa04071;hsa04141;hsa04151;hsa04210;hsa04261;hsa04510;hsa04630;hsa04722;hsa04725;hsa04933;hsa05145;hsa05152;hsa05161;hsa05169;hsa05200;hsa05206;hsa05210;hsa05215;hsa05222	BCL2	NA	azure4	1	-0.359437751004016
