## Supplementary material for "Comparative pathway enrichment analysis in gastrointestinal cell lines Caco-2, HT-29, HEPG2, and colon fibroblasts using a custom expression panel for tight-junction and cytoskeletal regulatory genes": Sup. Results 1: Genes in Activation.of.Rac - LineCaco2.csv

Probe Label	Log2 fold change	std error (log2)	Lower confidence limit (log2)	Upper confidence limit (log2)	Linear fold change	Lower confidence limit (linear)	Upper confidence limit (linear)	P-value	BY.p.value	method	Gene.sets	Codeset.Name	Probe.Label	Analyte.Type	Is.Control	Control.Type	Related.Probes	Probe.Annotation	KEGG.Pathways	Official.Gene.Name	Control.Conc	volcanocol	volcanopch	tstats.all
PAK4-mRNA	2.18	0.0884	2	2.35	4.52	4.01	5.1	1.5e-24	4.25e-22	loglinear	Activation of Rac	SEBELIUS_2_C4636	PAK4	mRNA	0			Activation of Rac	hsa04012;hsa04014;hsa04360;hsa04510;hsa04660;hsa04810;hsa05206;hsa05211	PAK4	NA	slateblue1	16	24.6606334841629
PAK1-mRNA	1.92	0.159	1.61	2.23	3.79	3.05	4.7	2.23e-14	5.02e-13	lm.nb	Activation of Rac, CD209 (DC-SIGN) signaling, CD28 co-stimulation, CD28 dependent Vav1 pathway, EPHB-mediated forward signaling, Ephrin signaling, FCERI mediated MAPK activation, MAPK6MAPK4 signaling, Regulation of actin dynamics for phagocytic cup formation, RHO GTPases activate PAKs, Sema3A PAK dependent Axon repulsion, VEGFA-VEGFR2 Pathway, VEGFR2 mediated vascular permeability	SEBELIUS_2_C4636	PAK1	mRNA	0			EPHB-mediated forward signaling;Ephrin signaling;MAPK6MAPK4 signaling;DSCAM interactions;Activation of Rac;VEGFR2 mediated vascular permeability;RHO GTPases activate PAKs;Sema3A PAK dependent Axon repulsion;FCERI mediated MAPK activation;Regulation of actin dynamics for phagocytic cup formation;CD209 (DC-SIGN) signaling;CD28 dependent Vav1 pathway;VEGFA-VEGFR2 Pathway;CD28 co-stimulation	hsa04010;hsa04012;hsa04014;hsa04024;hsa04062;hsa04360;hsa04510;hsa04650;hsa04660;hsa04666;hsa04810;hsa05120;hsa05205;hsa05211	PAK1	NA	slateblue1	16	12.0754716981132
RAC1-mRNA	-0.326	0.093	-0.508	-0.144	0.798	0.703	0.905	0.00121	0.0104	lm.nb	Activation of Rac, CD28 co-stimulation, CD28 dependent Vav1 pathway, DAP12 signaling, EPH-ephrin mediated repulsion of cells, Ephrin signaling, G alpha (1213) signalling events, GPVI-mediated activation cascade, MAPK6MAPK4 signaling, NRAGE signals death through JNK, PCPCE pathway, Regulation of actin dynamics for phagocytic cup formation, RHO GTPases activate CIT, RHO GTPases Activate Formins, RH…	SEBELIUS_2_C4636	RAC1	mRNA	0			MAPK6MAPK4 signaling;Signaling by SCF-KIT;Inactivation of Cdc42 and Rac;DAP12 signaling;Ephrin signaling;EPH-ephrin mediated repulsion of cells;Activation of Rac;RHO GTPases Activate Formins;VEGFR2 mediated vascular permeability;RHO GTPases activate PAKs;Sema4D mediated inhibition of cell attachment and migration;G alpha (1213) signalling events;Regulation of actin dynamics for phagocytic cup for…	hsa04010;hsa04014;hsa04015;hsa04024;hsa04062;hsa04071;hsa04145;hsa04151;hsa04310;hsa04360;hsa04370;hsa04380;hsa04510;hsa04520;hsa04620;hsa04650;hsa04662;hsa04664;hsa04666;hsa04670;hsa04722;hsa04810;hsa04932;hsa04933;hsa04972;hsa05100;hsa05120;hsa05131;hsa05132;hsa05200;hsa05203;hsa05205;hsa05210;hsa05211;hsa05212;hsa05231;hsa05416	RAC1	NA	slateblue2	16	-3.50537634408602
SOS2-mRNA	-0.739	0.237	-1.2	-0.274	0.599	0.434	0.827	0.00355	0.0294	lm.nb	Activation of Rac, G alpha (1213) signalling events, NRAGE signals death through JNK, Rho GTPase cycle	SEBELIUS_2_C4636	SOS2	mRNA	0			Rho GTPase cycle;Activation of Rac;NRAGE signals death through JNK;G alpha (1213) signalling events	hsa04010;hsa04012;hsa04014;hsa04062;hsa04068;hsa04072;hsa04151;hsa04320;hsa04510;hsa04540;hsa04630;hsa04650;hsa04660;hsa04662;hsa04664;hsa04722;hsa04810;hsa04910;hsa04912;hsa04915;hsa04917;hsa05034;hsa05160;hsa05200;hsa05205;hsa05206;hsa05211;hsa05213;hsa05214;hsa05215;hsa05220;hsa05221;hsa05223;hsa05231	SOS2	NA	slateblue2	16	-3.11814345991561
PAK2-mRNA	-0.138	0.0752	-0.285	0.00968	0.909	0.821	1.01	0.0751	0.552	loglinear	Activation of Rac, CD209 (DC-SIGN) signaling, CD28 co-stimulation, CD28 dependent Vav1 pathway, Ephrin signaling, RHO GTPases activate PAKs, Sema3A PAK dependent Axon repulsion, VEGFA-VEGFR2 Pathway, VEGFR2 mediated vascular permeability	SEBELIUS_2_C4636	PAK2	mRNA	0			Nef and signal transduction;CD28 dependent Vav1 pathway;Stimulation of the cell death response by PAK-2p34;Ephrin signaling;Activation of Rac;RHO GTPases activate PAKs;VEGFR2 mediated vascular permeability;Sema3A PAK dependent Axon repulsion;CD209 (DC-SIGN) signaling;VEGFA-VEGFR2 Pathway;CD28 co-stimulation	hsa04010;hsa04012;hsa04014;hsa04360;hsa04510;hsa04660;hsa04810;hsa05211	PAK2	NA	azure4	1	-1.83510638297872
