## Supplementary material for "Comparative pathway enrichment analysis in gastrointestinal cell lines Caco-2, HT-29, HEPG2, and colon fibroblasts using a custom expression panel for tight-junction and cytoskeletal regulatory genes": Sup. Results 1: Genes in Apoptotic.cleavage.of.cellular.proteins - LineHEPG2.csv

Probe Label	Log2 fold change	std error (log2)	Lower confidence limit (log2)	Upper confidence limit (log2)	Linear fold change	Lower confidence limit (linear)	Upper confidence limit (linear)	P-value	BY.p.value	method	Gene.sets	Codeset.Name	Probe.Label	Analyte.Type	Is.Control	Control.Type	Related.Probes	Probe.Annotation	KEGG.Pathways	Official.Gene.Name	Control.Conc	volcanocol	volcanopch	tstats.all
TJP2-mRNA	2.41	0.166	2.09	2.74	5.33	4.26	6.68	7.15e-17	2.67e-15	lm.nb	Apoptotic cleavage of cellular proteins	SEBELIUS_2_C4636	TJP2	mRNA	0			Apoptotic cleavage of cellular proteins	hsa04530;hsa05110	TJP2	NA	slateblue1	16	14.5180722891566
OCLN-mRNA	3.13	0.237	2.66	3.59	8.73	6.32	12	1.53e-15	4.62e-14	lm.nb	Apoptotic cleavage of cellular proteins	SEBELIUS_2_C4636	OCLN	mRNA	0			Apoptotic cleavage of cellular proteins	hsa04514;hsa04530;hsa04670;hsa05130;hsa05160	OCLN	NA	slateblue1	16	13.2067510548523
CTNNB1-mRNA	1.77	0.178	1.42	2.12	3.4	2.67	4.33	6.08e-12	1.41e-10	lm.nb	Apoptotic cleavage of cellular proteins, Beta-catenin phosphorylation cascade, Deactivation of the beta-catenin transactivating complex, Disassembly of the destruction complex and recruitment of AXIN to the membrane, Formation of the beta-catenin.CL.TCF transactivating complex, Misspliced GSK3beta mutants stabilize beta-catenin, Repression of WNT target genes, RHO GTPases activate IQGAPs, S37 mut…	SEBELIUS_2_C4636	CTNNB1	mRNA	0			Disassembly of the destruction complex and recruitment of AXIN to the membrane;S37 mutants of beta-catenin aren.SQT.t phosphorylated;T41 mutants of beta-catenin aren.SQT.t phosphorylated;S45 mutants of beta-catenin aren.SQT.t phosphorylated;Binding of TCFLEF.CL.CTNNB1 to target gene promoters;RHO GTPases activate IQGAPs;Deactivation of the beta-catenin transactivating complex;Repression of WNT ta…	hsa04015;hsa04310;hsa04390;hsa04510;hsa04520;hsa04530;hsa04550;hsa04670;hsa04916;hsa04919;hsa05100;hsa05130;hsa05166;hsa05200;hsa05205;hsa05210;hsa05213;hsa05215;hsa05216;hsa05217;hsa05412	CTNNB1	NA	slateblue1	16	9.9438202247191
TJP1-mRNA	-0.671	0.0945	-0.856	-0.486	0.628	0.552	0.714	2.07e-08	3.03e-07	lm.nb	Apoptotic cleavage of cellular proteins	SEBELIUS_2_C4636	TJP1	mRNA	0			Apoptotic cleavage of cellular proteins	hsa04520;hsa04530;hsa04540;hsa05110;hsa05120;hsa05132	TJP1	NA	slateblue1	16	-7.1005291005291
PTK2-mRNA	0.703	0.119	0.471	0.936	1.63	1.39	1.91	7.91e-07	1e-05	lm.nb	Apoptotic cleavage of cellular proteins, ARMS-mediated activation, DAP12 signaling, DCC mediated attractive signaling, Downstream signal transduction, EPHA-mediated growth cone collapse, EPHB-mediated forward signaling, FCERI mediated MAPK activation, Frs2-mediated activation, Gastrin-CREB signalling pathway via PKC and MAPK, Integrin alphaIIb beta3 signaling, Interleukin receptor SHC signaling, …	SEBELIUS_2_C4636	PTK2	mRNA	0			Apoptotic cleavage of cellular proteins;RAFMAP kinase cascade;RHO GTPases Activate WASPs and WAVEs;DCC mediated attractive signaling;p130Cas linkage to MAPK signaling for integrins;EPHB-mediated forward signaling;EPHA-mediated growth cone collapse;Regulation of actin dynamics for phagocytic cup formation;Downstream signal transduction;VEGFR2 mediated cell proliferation;Signaling by SCF-KIT;Frs2-m…	hsa04012;hsa04062;hsa04151;hsa04360;hsa04370;hsa04510;hsa04670;hsa04810;hsa05100;hsa05146;hsa05200;hsa05202;hsa05205;hsa05222	PTK2	NA	slateblue1	16	5.90756302521008
SPTAN1-mRNA	-0.211	0.102	-0.411	-0.0111	0.864	0.752	0.992	0.0456	0.35	lm.nb	Apoptotic cleavage of cellular proteins, ARMS-mediated activation, DAP12 signaling, Downstream signal transduction, FCERI mediated MAPK activation, Frs2-mediated activation, Gastrin-CREB signalling pathway via PKC and MAPK, Interleukin receptor SHC signaling, IRS-related events triggered by IGF1R, Nephrin interactions, Signaling by ERBB2, Signaling by PDGF, Signaling by SCF-KIT, VEGFA-VEGFR2 Path…	SEBELIUS_2_C4636	SPTAN1	mRNA	0			Nephrin interactions;Caspase-mediated cleavage of cytoskeletal proteins;Downstream signal transduction;VEGFR2 mediated cell proliferation;Signaling by SCF-KIT;Frs2-mediated activation;ARMS-mediated activation;Gastrin-CREB signalling pathway via PKC and MAPK;Interleukin receptor SHC signaling;FCERI mediated MAPK activation;DAP12 signaling;Signaling by PDGF;VEGFA-VEGFR2 Pathway;Signaling by ERBB2;I…	hsa04530	SPTAN1	NA	slateblue4	16	-2.06862745098039
ROCK1-mRNA	0.0361	0.0696	-0.1	0.172	1.03	0.933	1.13	0.606	1	loglinear	Apoptotic cleavage of cellular proteins, EPHA-mediated growth cone collapse, EPHB-mediated forward signaling, G alpha (1213) signalling events, RHO GTPases Activate ROCKs, Sema4D induced cell migration and growth-cone collapse, VEGFA-VEGFR2 Pathway	SEBELIUS_2_C4636	ROCK1	mRNA	0			EPHB-mediated forward signaling;EPHA-mediated growth cone collapse;RHO GTPases Activate ROCKs;Apoptotic cleavage of cellular proteins;G alpha (1213) signalling events;VEGFA-VEGFR2 Pathway;Sema4D induced cell migration and growth-cone collapse	hsa04022;hsa04024;hsa04062;hsa04071;hsa04270;hsa04350;hsa04360;hsa04510;hsa04611;hsa04670;hsa04810;hsa04921;hsa05130;hsa05131;hsa05132;hsa05200;hsa05205;hsa05206	ROCK1	NA	azure4	1	0.51867816091954
APC-mRNA	-0.0616	0.125	-0.306	0.183	0.958	0.809	1.14	0.624	1	lm.nb	Apoptotic cleavage of cellular proteins, AXIN missense mutants destabilize the destruction complex, Beta-catenin phosphorylation cascade, Deactivation of the beta-catenin transactivating complex, Disassembly of the destruction complex and recruitment of AXIN to the membrane, Misspliced GSK3beta mutants stabilize beta-catenin, S33 mutants of beta-catenin aren.SQT.t phosphorylated, S37 mutants of b…	SEBELIUS_2_C4636	APC	mRNA	0			Apoptotic cleavage of cellular proteins;Misspliced GSK3beta mutants stabilize beta-catenin;APC truncation mutants have impaired AXIN binding;T41 mutants of beta-catenin aren.SQT.t phosphorylated;AXIN missense mutants destabilize the destruction complex;S45 mutants of beta-catenin aren.SQT.t phosphorylated;Deactivation of the beta-catenin transactivating complex;Disassembly of the destruction comp…	hsa04310;hsa04390;hsa04550;hsa04810;hsa05166;hsa05200;hsa05206;hsa05210;hsa05213;hsa05217	APC	NA	azure4	1	-0.4928
