## Supplementary material for "Comparative pathway enrichment analysis in gastrointestinal cell lines Caco-2, HT-29, HEPG2, and colon fibroblasts using a custom expression panel for tight-junction and cytoskeletal regulatory genes": Sup. Results 1: Genes in Apoptotic.cleavage.of.cellular.proteins - LineHT29.csv

Probe Label	Log2 fold change	std error (log2)	Lower confidence limit (log2)	Upper confidence limit (log2)	Linear fold change	Lower confidence limit (linear)	Upper confidence limit (linear)	P-value	BY.p.value	method	Gene.sets	Codeset.Name	Probe.Label	Analyte.Type	Is.Control	Control.Type	Related.Probes	Probe.Annotation	KEGG.Pathways	Official.Gene.Name	Control.Conc	volcanocol	volcanopch	tstats.all
PTK2-mRNA	2.36	0.112	2.14	2.58	5.14	4.41	5.98	2.87e-22	1.7e-20	lm.nb	Apoptotic cleavage of cellular proteins, ARMS-mediated activation, DAP12 signaling, DCC mediated attractive signaling, Downstream signal transduction, EPHA-mediated growth cone collapse, EPHB-mediated forward signaling, FCERI mediated MAPK activation, Frs2-mediated activation, Gastrin-CREB signalling pathway via PKC and MAPK, Integrin alphaIIb beta3 signaling, Interleukin receptor SHC signaling, …	SEBELIUS_2_C4636	PTK2	mRNA	0			Apoptotic cleavage of cellular proteins;RAFMAP kinase cascade;RHO GTPases Activate WASPs and WAVEs;DCC mediated attractive signaling;p130Cas linkage to MAPK signaling for integrins;EPHB-mediated forward signaling;EPHA-mediated growth cone collapse;Regulation of actin dynamics for phagocytic cup formation;Downstream signal transduction;VEGFR2 mediated cell proliferation;Signaling by SCF-KIT;Frs2-m…	hsa04012;hsa04062;hsa04151;hsa04360;hsa04370;hsa04510;hsa04670;hsa04810;hsa05100;hsa05146;hsa05200;hsa05202;hsa05205;hsa05222	PTK2	NA	slateblue1	16	21.0714285714286
TJP2-mRNA	2.62	0.157	2.31	2.93	6.14	4.96	7.6	9.39e-19	3.6e-17	lm.nb	Apoptotic cleavage of cellular proteins	SEBELIUS_2_C4636	TJP2	mRNA	0			Apoptotic cleavage of cellular proteins	hsa04530;hsa05110	TJP2	NA	slateblue1	16	16.687898089172
OCLN-mRNA	2.89	0.227	2.44	3.33	7.4	5.44	10.1	4.43e-15	9.24e-14	lm.nb	Apoptotic cleavage of cellular proteins	SEBELIUS_2_C4636	OCLN	mRNA	0			Apoptotic cleavage of cellular proteins	hsa04514;hsa04530;hsa04670;hsa05130;hsa05160	OCLN	NA	slateblue1	16	12.7312775330396
TJP1-mRNA	0.569	0.0886	0.395	0.743	1.48	1.32	1.67	1.68e-07	1.87e-06	lm.nb	Apoptotic cleavage of cellular proteins	SEBELIUS_2_C4636	TJP1	mRNA	0			Apoptotic cleavage of cellular proteins	hsa04520;hsa04530;hsa04540;hsa05110;hsa05120;hsa05132	TJP1	NA	slateblue1	16	6.42212189616253
SPTAN1-mRNA	-0.527	0.0962	-0.716	-0.339	0.694	0.609	0.791	3.18e-06	3.24e-05	lm.nb	Apoptotic cleavage of cellular proteins, ARMS-mediated activation, DAP12 signaling, Downstream signal transduction, FCERI mediated MAPK activation, Frs2-mediated activation, Gastrin-CREB signalling pathway via PKC and MAPK, Interleukin receptor SHC signaling, IRS-related events triggered by IGF1R, Nephrin interactions, Signaling by ERBB2, Signaling by PDGF, Signaling by SCF-KIT, VEGFA-VEGFR2 Path…	SEBELIUS_2_C4636	SPTAN1	mRNA	0			Nephrin interactions;Caspase-mediated cleavage of cytoskeletal proteins;Downstream signal transduction;VEGFR2 mediated cell proliferation;Signaling by SCF-KIT;Frs2-mediated activation;ARMS-mediated activation;Gastrin-CREB signalling pathway via PKC and MAPK;Interleukin receptor SHC signaling;FCERI mediated MAPK activation;DAP12 signaling;Signaling by PDGF;VEGFA-VEGFR2 Pathway;Signaling by ERBB2;I…	hsa04530	SPTAN1	NA	slateblue1	16	-5.47817047817048
APC-mRNA	0.329	0.117	0.1	0.558	1.26	1.07	1.47	0.00766	0.0598	lm.nb	Apoptotic cleavage of cellular proteins, AXIN missense mutants destabilize the destruction complex, Beta-catenin phosphorylation cascade, Deactivation of the beta-catenin transactivating complex, Disassembly of the destruction complex and recruitment of AXIN to the membrane, Misspliced GSK3beta mutants stabilize beta-catenin, S33 mutants of beta-catenin aren.SQT.t phosphorylated, S37 mutants of b…	SEBELIUS_2_C4636	APC	mRNA	0			Apoptotic cleavage of cellular proteins;Misspliced GSK3beta mutants stabilize beta-catenin;APC truncation mutants have impaired AXIN binding;T41 mutants of beta-catenin aren.SQT.t phosphorylated;AXIN missense mutants destabilize the destruction complex;S45 mutants of beta-catenin aren.SQT.t phosphorylated;Deactivation of the beta-catenin transactivating complex;Disassembly of the destruction comp…	hsa04310;hsa04390;hsa04550;hsa04810;hsa05166;hsa05200;hsa05206;hsa05210;hsa05213;hsa05217	APC	NA	slateblue3	16	2.81196581196581
ROCK1-mRNA	-0.159	0.0655	-0.287	-0.0304	0.896	0.819	0.979	0.0204	0.155	loglinear	Apoptotic cleavage of cellular proteins, EPHA-mediated growth cone collapse, EPHB-mediated forward signaling, G alpha (1213) signalling events, RHO GTPases Activate ROCKs, Sema4D induced cell migration and growth-cone collapse, VEGFA-VEGFR2 Pathway	SEBELIUS_2_C4636	ROCK1	mRNA	0			EPHB-mediated forward signaling;EPHA-mediated growth cone collapse;RHO GTPases Activate ROCKs;Apoptotic cleavage of cellular proteins;G alpha (1213) signalling events;VEGFA-VEGFR2 Pathway;Sema4D induced cell migration and growth-cone collapse	hsa04022;hsa04024;hsa04062;hsa04071;hsa04270;hsa04350;hsa04360;hsa04510;hsa04611;hsa04670;hsa04810;hsa04921;hsa05130;hsa05131;hsa05132;hsa05200;hsa05205;hsa05206	ROCK1	NA	slateblue4	16	-2.42748091603053
CTNNB1-mRNA	0.244	0.168	-0.0856	0.573	1.18	0.942	1.49	0.155	1	lm.nb	Apoptotic cleavage of cellular proteins, Beta-catenin phosphorylation cascade, Deactivation of the beta-catenin transactivating complex, Disassembly of the destruction complex and recruitment of AXIN to the membrane, Formation of the beta-catenin.CL.TCF transactivating complex, Misspliced GSK3beta mutants stabilize beta-catenin, Repression of WNT target genes, RHO GTPases activate IQGAPs, S37 mut…	SEBELIUS_2_C4636	CTNNB1	mRNA	0			Disassembly of the destruction complex and recruitment of AXIN to the membrane;S37 mutants of beta-catenin aren.SQT.t phosphorylated;T41 mutants of beta-catenin aren.SQT.t phosphorylated;S45 mutants of beta-catenin aren.SQT.t phosphorylated;Binding of TCFLEF.CL.CTNNB1 to target gene promoters;RHO GTPases activate IQGAPs;Deactivation of the beta-catenin transactivating complex;Repression of WNT ta…	hsa04015;hsa04310;hsa04390;hsa04510;hsa04520;hsa04530;hsa04550;hsa04670;hsa04916;hsa04919;hsa05100;hsa05130;hsa05166;hsa05200;hsa05205;hsa05210;hsa05213;hsa05215;hsa05216;hsa05217;hsa05412	CTNNB1	NA	azure4	1	1.45238095238095
