## Supplementary material for "Comparative pathway enrichment analysis in gastrointestinal cell lines Caco-2, HT-29, HEPG2, and colon fibroblasts using a custom expression panel for tight-junction and cytoskeletal regulatory genes": Sup. Results 1: Genes in ARMS.mediated.activation - LineCaco2.csv

Probe Label	Log2 fold change	std error (log2)	Lower confidence limit (log2)	Upper confidence limit (log2)	Linear fold change	Lower confidence limit (linear)	Upper confidence limit (linear)	P-value	BY.p.value	method	Gene.sets	Codeset.Name	Probe.Label	Analyte.Type	Is.Control	Control.Type	Related.Probes	Probe.Annotation	KEGG.Pathways	Official.Gene.Name	Control.Conc	volcanocol	volcanopch	tstats.all
KRAS-mRNA	2.3	0.0937	2.11	2.48	4.91	4.32	5.58	1.8e-24	4.27e-22	lm.nb	ARMS-mediated activation, CD209 (DC-SIGN) signaling, Cell surface interactions at the vascular wall, Constitutive Signaling by EGFRvIII, DAP12 signaling, Downstream signal transduction, FCERI mediated MAPK activation, Frs2-mediated activation, Gastrin-CREB signalling pathway via PKC and MAPK, Interleukin receptor SHC signaling, IRS-related events triggered by IGF1R, MAP2K and MAPK activation, RAF…	SEBELIUS_2_C4636	KRAS	mRNA	0			Signaling by FGFR2 in disease;Regulation of RAS by GAPs;SHC-mediated cascade.CL.FGFR3;Signaling by FGFR3 in disease;MAP2K and MAPK activation;SHC-related events triggered by IGF1R;Signaling by FGFR4 in disease;SHC-mediated cascade.CL.FGFR1;Tie2 Signaling;Signaling by FGFR1 in disease;Activation of RAS in B cells;SHC-mediated cascade.CL.FGFR4;Constitutive Signaling by EGFRvIII;CD209 (DC-SIGN) sign…	hsa04010;hsa04012;hsa04014;hsa04015;hsa04062;hsa04068;hsa04071;hsa04072;hsa04151;hsa04211;hsa04213;hsa04320;hsa04360;hsa04370;hsa04530;hsa04540;hsa04550;hsa04650;hsa04660;hsa04662;hsa04664;hsa04720;hsa04722;hsa04725;hsa04726;hsa04730;hsa04810;hsa04910;hsa04912;hsa04914;hsa04915;hsa04916;hsa04917;hsa04919;hsa04921;hsa04933;hsa04960;hsa05034;hsa05160;hsa05161;hsa05166;hsa05200;hsa05203;hsa05205;hsa…	KRAS	NA	slateblue1	16	24.5464247598719
PPP2R1B-mRNA	1.57	0.104	1.37	1.78	2.98	2.59	3.43	1.73e-17	6.65e-16	lm.nb	ARMS-mediated activation, AXIN missense mutants destabilize the destruction complex, Beta-catenin phosphorylation cascade, CTLA4 inhibitory signaling, Cyclin AB1 associated events during G2M transition, Cyclin D associated events in G1, DAP12 signaling, DARPP-32 events, Disassembly of the destruction complex and recruitment of AXIN to the membrane, Downstream signal transduction, ERKs are inactiv…	SEBELIUS_2_C4636	PPP2R1B	mRNA	0			MASTL Facilitates Mitotic Progression;Misspliced GSK3beta mutants stabilize beta-catenin;T41 mutants of beta-catenin aren.SQT.t phosphorylated;ERKs are inactivated;Glycolysis;Negative regulation of MAPK pathway;Disassembly of the destruction complex and recruitment of AXIN to the membrane;S37 mutants of beta-catenin aren.SQT.t phosphorylated;Cyclin AB1 associated events during G2M transition;RAF …	hsa03015;hsa04071;hsa04114;hsa04151;hsa04152;hsa04261;hsa04350;hsa04390;hsa04530;hsa04728;hsa04730;hsa05142;hsa05160	PPP2R1B	NA	slateblue1	16	15.0961538461538
VCL-mRNA	-3.08	0.218	-3.51	-2.66	0.118	0.0878	0.159	1.66e-16	5.1e-15	lm.nb	ARMS-mediated activation, DAP12 signaling, Downstream signal transduction, FCERI mediated MAPK activation, Frs2-mediated activation, Gastrin-CREB signalling pathway via PKC and MAPK, Interleukin receptor SHC signaling, IRS-related events triggered by IGF1R, MAP2K and MAPK activation, Platelet degranulation , RAFMAP kinase cascade, Signaling by ERBB2, Signaling by PDGF, Signaling by SCF-KIT, Smoot…	SEBELIUS_2_C4636	VCL	mRNA	0			Smooth Muscle Contraction;MAP2K and MAPK activation;Platelet degranulation ;RAFMAP kinase cascade;Downstream signal transduction;VEGFR2 mediated cell proliferation;Signaling by SCF-KIT;Frs2-mediated activation;ARMS-mediated activation;Gastrin-CREB signalling pathway via PKC and MAPK;Interleukin receptor SHC signaling;FCERI mediated MAPK activation;DAP12 signaling;Signaling by PDGF;VEGFA-VEGFR2 Pa…	hsa04510;hsa04520;hsa04670;hsa04810;hsa05100;hsa05131;hsa05146	VCL	NA	slateblue1	16	-14.1284403669725
FGFR1-mRNA	-2.92	0.244	-3.4	-2.45	0.132	0.0946	0.183	2.56e-14	5.68e-13	lm.nb	ARMS-mediated activation, Constitutive Signaling by Aberrant PI3K in Cancer, DAP12 signaling, Downstream signal transduction, FCERI mediated MAPK activation, Frs2-mediated activation, GAB1 signalosome, Gastrin-CREB signalling pathway via PKC and MAPK, Interleukin receptor SHC signaling, IRS-related events triggered by IGF1R, PI3K Cascade, PI3KAKT activation, RAFMAP kinase cascade, Role of LAT2NTA…	SEBELIUS_2_C4636	FGFR1	mRNA	0			RAFMAP kinase cascade;Constitutive Signaling by Aberrant PI3K in Cancer;SHC-mediated cascade.CL.FGFR1;Phospholipase C-mediated cascade.CL. FGFR1;Signaling by FGFR1 amplification mutants;PI3K Cascade;FGFR1b ligand binding and activation;Signaling by FGFR1 in disease;Downstream signal transduction;GAB1 signalosome;Signaling by SCF-KIT;PI3KAKT activation;Role of LAT2NTALLAB on calcium mobilization;D…	hsa04010;hsa04014;hsa04015;hsa04151;hsa04520;hsa04550;hsa04810;hsa05200;hsa05205;hsa05215;hsa05218;hsa05230	FGFR1	NA	slateblue1	16	-11.9672131147541
SRC-mRNA	1.77	0.154	1.47	2.07	3.41	2.76	4.2	8.97e-14	1.9e-12	lm.nb	ARMS-mediated activation, CD28 co-stimulation, Cell surface interactions at the vascular wall, CTLA4 inhibitory signaling, DAP12 signaling, Downstream signal transduction, FCERI mediated MAPK activation, Frs2-mediated activation, GAB1 signalosome, Gastrin-CREB signalling pathway via PKC and MAPK, Integrin alphaIIb beta3 signaling, Interleukin receptor SHC signaling, IRS-related events triggered b…	SEBELIUS_2_C4636	SRC	mRNA	0			FCGR activation;Spry regulation of FGF signaling;GAB1 signalosome;MAP2K and MAPK activation;CLEC7A (Dectin-1) signaling;CD28 co-stimulation;p130Cas linkage to MAPK signaling for integrins;CTLA4 inhibitory signaling;GRB2.CL.SOS provides linkage to MAPK signaling for Integrins ;Signal regulatory protein (SIRP) family interactions;PECAM1 interactions;Thrombin signalling through proteinase activated …	hsa04012;hsa04015;hsa04062;hsa04144;hsa04370;hsa04510;hsa04520;hsa04530;hsa04540;hsa04611;hsa04727;hsa04750;hsa04810;hsa04912;hsa04915;hsa04917;hsa04919;hsa04921;hsa05100;hsa05120;hsa05131;hsa05152;hsa05161;hsa05203;hsa05205;hsa05219	SRC	NA	slateblue1	16	11.4935064935065
PDGFA-mRNA	2.89	0.257	2.38	3.39	7.39	5.21	10.5	1.86e-13	3.83e-12	lm.nb	ARMS-mediated activation, Constitutive Signaling by Aberrant PI3K in Cancer, DAP12 signaling, Downstream signal transduction, FCERI mediated MAPK activation, Frs2-mediated activation, GAB1 signalosome, Gastrin-CREB signalling pathway via PKC and MAPK, Interleukin receptor SHC signaling, IRS-related events triggered by IGF1R, Non-integrin membrane-ECM interactions, PI3KAKT activation, PIP3 activat…	SEBELIUS_2_C4636	PDGFA	mRNA	0			Non-integrin membrane-ECM interactions;PIP3 activates AKT signaling;Constitutive Signaling by Aberrant PI3K in Cancer;RAFMAP kinase cascade;Platelet degranulation ;Signaling by PDGF;Downstream signal transduction;GAB1 signalosome;Signaling by SCF-KIT;PI3KAKT activation;Role of LAT2NTALLAB on calcium mobilization;DAP12 signaling;Signaling by ERBB2;VEGFR2 mediated cell proliferation;Frs2-mediated a…	hsa04010;hsa04014;hsa04015;hsa04060;hsa04072;hsa04151;hsa04510;hsa04540;hsa04810;hsa05166;hsa05200;hsa05202;hsa05206;hsa05214;hsa05215;hsa05218;hsa05231	PDGFA	NA	slateblue1	16	11.2451361867704
BRAF-mRNA	1.58	0.17	1.25	1.92	2.99	2.38	3.77	3.06e-11	5.43e-10	lm.nb	ARMS-mediated activation, CREB phosphorylation through the activation of Ras, DAP12 signaling, Downstream signal transduction, FCERI mediated MAPK activation, Frs2-mediated activation, Gastrin-CREB signalling pathway via PKC and MAPK, Interleukin receptor SHC signaling, IRS-related events triggered by IGF1R, MAP2K and MAPK activation, Negative feedback regulation of MAPK pathway, Negative regulat…	SEBELIUS_2_C4636	BRAF	mRNA	0			Spry regulation of FGF signaling;MAP2K and MAPK activation;RAF activation;CREB phosphorylation through the activation of Ras;Negative feedback regulation of MAPK pathway;ARMS-mediated activation;Negative regulation of FGFR3 signaling;Negative regulation of FGFR4 signaling;Negative regulation of FGFR2 signaling;Negative regulation of FGFR1 signaling;RAFMAP kinase cascade;Downstream signal transduc…	hsa04010;hsa04012;hsa04015;hsa04024;hsa04062;hsa04068;hsa04150;hsa04270;hsa04510;hsa04650;hsa04720;hsa04722;hsa04726;hsa04730;hsa04810;hsa04910;hsa04914;hsa05034;hsa05160;hsa05200;hsa05205;hsa05210;hsa05211;hsa05212;hsa05213;hsa05214;hsa05215;hsa05216;hsa05218;hsa05219;hsa05220;hsa05221;hsa05223	BRAF	NA	slateblue1	16	9.29411764705882
ACTG1-mRNA	-1.29	0.141	-1.56	-1.01	0.41	0.339	0.496	4.96e-11	8.29e-10	lm.nb	ARMS-mediated activation, Cell-extracellular matrix interactions, DAP12 signaling, Downstream signal transduction, EPH-ephrin mediated repulsion of cells, EPHB-mediated forward signaling, FCERI mediated MAPK activation, Frs2-mediated activation, Gastrin-CREB signalling pathway via PKC and MAPK, Interleukin receptor SHC signaling, IRS-related events triggered by IGF1R, RAFMAP kinase cascade, Regul…	SEBELIUS_2_C4636	ACTG1	mRNA	0			RHO GTPases Activate WASPs and WAVEs;Translocation of GLUT4 to the plasma membrane;Recycling pathway of L1;Interaction between L1 and Ankyrins;EPHB-mediated forward signaling;EPH-ephrin mediated repulsion of cells;RHO GTPases Activate Formins;RHO GTPases activate IQGAPs;Cell-extracellular matrix interactions;Regulation of actin dynamics for phagocytic cup formation;RAFMAP kinase cascade;Downstrea…	hsa04015;hsa04145;hsa04390;hsa04510;hsa04520;hsa04530;hsa04611;hsa04670;hsa04810;hsa04919;hsa04921;hsa05100;hsa05110;hsa05130;hsa05131;hsa05132;hsa05164;hsa05205;hsa05410;hsa05412;hsa05414;hsa05416	ACTG1	NA	slateblue1	16	-9.14893617021277
PPP2CB-mRNA	-0.814	0.099	-1.01	-0.62	0.569	0.497	0.651	7.15e-10	1.11e-08	lm.nb	ARMS-mediated activation, AXIN missense mutants destabilize the destruction complex, Beta-catenin phosphorylation cascade, CTLA4 inhibitory signaling, Cyclin AB1 associated events during G2M transition, Cyclin D associated events in G1, DAP12 signaling, DARPP-32 events, Disassembly of the destruction complex and recruitment of AXIN to the membrane, Downstream signal transduction, ERKs are inactiv…	SEBELIUS_2_C4636	PPP2CB	mRNA	0			MASTL Facilitates Mitotic Progression;Misspliced GSK3beta mutants stabilize beta-catenin;T41 mutants of beta-catenin aren.SQT.t phosphorylated;ERKs are inactivated;Glycolysis;Negative regulation of MAPK pathway;Disassembly of the destruction complex and recruitment of AXIN to the membrane;S37 mutants of beta-catenin aren.SQT.t phosphorylated;Cyclin AB1 associated events during G2M transition;RAF …	hsa03015;hsa04071;hsa04114;hsa04151;hsa04152;hsa04261;hsa04350;hsa04390;hsa04530;hsa04728;hsa04730;hsa05142;hsa05160	PPP2CB	NA	slateblue1	16	-8.22222222222222
PDGFRA-mRNA	-1.9	0.232	-2.35	-1.44	0.268	0.196	0.368	7.84e-10	1.18e-08	lm.nb	ARMS-mediated activation, Constitutive Signaling by Aberrant PI3K in Cancer, DAP12 signaling, Downstream signal transduction, FCERI mediated MAPK activation, Frs2-mediated activation, GAB1 signalosome, Gastrin-CREB signalling pathway via PKC and MAPK, Interleukin receptor SHC signaling, IRS-related events triggered by IGF1R, PI3KAKT activation, PIP3 activates AKT signaling, RAFMAP kinase cascade,…	SEBELIUS_2_C4636	PDGFRA	mRNA	0			PIP3 activates AKT signaling;Constitutive Signaling by Aberrant PI3K in Cancer;RAFMAP kinase cascade;Signaling by PDGF;Downstream signal transduction;GAB1 signalosome;Signaling by SCF-KIT;PI3KAKT activation;Role of LAT2NTALLAB on calcium mobilization;DAP12 signaling;Signaling by ERBB2;VEGFR2 mediated cell proliferation;Frs2-mediated activation;ARMS-mediated activation;Gastrin-CREB signalling path…	hsa04010;hsa04014;hsa04015;hsa04020;hsa04060;hsa04072;hsa04144;hsa04151;hsa04510;hsa04540;hsa04810;hsa05166;hsa05200;hsa05206;hsa05214;hsa05215;hsa05218;hsa05230;hsa05231	PDGFRA	NA	slateblue1	16	-8.18965517241379
PTK2-mRNA	0.866	0.108	0.654	1.08	1.82	1.57	2.11	1.35e-09	2e-08	lm.nb	Apoptotic cleavage of cellular proteins, ARMS-mediated activation, DAP12 signaling, DCC mediated attractive signaling, Downstream signal transduction, EPHA-mediated growth cone collapse, EPHB-mediated forward signaling, FCERI mediated MAPK activation, Frs2-mediated activation, Gastrin-CREB signalling pathway via PKC and MAPK, Integrin alphaIIb beta3 signaling, Interleukin receptor SHC signaling, …	SEBELIUS_2_C4636	PTK2	mRNA	0			Apoptotic cleavage of cellular proteins;RAFMAP kinase cascade;RHO GTPases Activate WASPs and WAVEs;DCC mediated attractive signaling;p130Cas linkage to MAPK signaling for integrins;EPHB-mediated forward signaling;EPHA-mediated growth cone collapse;Regulation of actin dynamics for phagocytic cup formation;Downstream signal transduction;VEGFR2 mediated cell proliferation;Signaling by SCF-KIT;Frs2-m…	hsa04012;hsa04062;hsa04151;hsa04360;hsa04370;hsa04510;hsa04670;hsa04810;hsa05100;hsa05146;hsa05200;hsa05202;hsa05205;hsa05222	PTK2	NA	slateblue1	16	8.01851851851852
FYN-mRNA	-2.64	0.335	-3.3	-1.99	0.16	0.102	0.253	1.96e-09	2.84e-08	lm.nb	ARMS-mediated activation, CD209 (DC-SIGN) signaling, CD28 co-stimulation, CD28 dependent PI3KAkt signaling, CD28 dependent Vav1 pathway, Cell surface interactions at the vascular wall, Constitutive Signaling by Aberrant PI3K in Cancer, CTLA4 inhibitory signaling, DAP12 signaling, Downstream signal transduction, EPH-ephrin mediated repulsion of cells, FCERI mediated MAPK activation, Frs2-mediated …	SEBELIUS_2_C4636	FYN	mRNA	0			EPH-ephrin mediated repulsion of cells;Regulation of signaling by CBL;FCGR activation;Antigen activates B Cell Receptor (BCR) leading to generation of second messengers;Dectin-2 family;RAFMAP kinase cascade;Constitutive Signaling by Aberrant PI3K in Cancer;CTLA4 inhibitory signaling;CD28 dependent PI3KAkt signaling;PECAM1 interactions;CD28 dependent Vav1 pathway;GPVI-mediated activation cascade;S…	hsa04071;hsa04072;hsa04360;hsa04380;hsa04510;hsa04520;hsa04611;hsa04650;hsa04660;hsa04664;hsa04725;hsa05020;hsa05130;hsa05162;hsa05416	FYN	NA	slateblue1	16	-7.88059701492537
PDGFRB-mRNA	-4.62	0.661	-5.91	-3.32	0.0407	0.0166	0.0998	2.89e-08	3.73e-07	loglinear	ARMS-mediated activation, Constitutive Signaling by Aberrant PI3K in Cancer, DAP12 signaling, Downstream signal transduction, FCERI mediated MAPK activation, Frs2-mediated activation, GAB1 signalosome, Gastrin-CREB signalling pathway via PKC and MAPK, Interleukin receptor SHC signaling, IRS-related events triggered by IGF1R, PI3KAKT activation, PIP3 activates AKT signaling, RAFMAP kinase cascade,…	SEBELIUS_2_C4636	PDGFRB	mRNA	0			PIP3 activates AKT signaling;Constitutive Signaling by Aberrant PI3K in Cancer;RAFMAP kinase cascade;Signaling by PDGF;Downstream signal transduction;GAB1 signalosome;Signaling by SCF-KIT;PI3KAKT activation;Role of LAT2NTALLAB on calcium mobilization;DAP12 signaling;Signaling by ERBB2;VEGFR2 mediated cell proliferation;Frs2-mediated activation;ARMS-mediated activation;Gastrin-CREB signalling path…	hsa04010;hsa04014;hsa04015;hsa04020;hsa04060;hsa04072;hsa04151;hsa04510;hsa04540;hsa04810;hsa05166;hsa05200;hsa05206;hsa05214;hsa05215;hsa05218;hsa05230;hsa05231	PDGFRB	NA	slateblue1	16	-6.98940998487141
ACTB-mRNA	-1.41	0.213	-1.83	-0.997	0.375	0.281	0.501	8.48e-08	1.07e-06	lm.nb	ARMS-mediated activation, Cell-extracellular matrix interactions, DAP12 signaling, Downstream signal transduction, EPH-ephrin mediated repulsion of cells, EPHB-mediated forward signaling, FCERI mediated MAPK activation, Frs2-mediated activation, Gastrin-CREB signalling pathway via PKC and MAPK, Interleukin receptor SHC signaling, IRS-related events triggered by IGF1R, RAFMAP kinase cascade, Regul…	SEBELIUS_2_C4636	ACTB	mRNA	0			EPHB-mediated forward signaling;Interaction between L1 and Ankyrins;DNA Damage Recognition in GG-NER;EPH-ephrin mediated repulsion of cells;Prefoldin mediated transfer of substrate to CCTTriC;RHO GTPases Activate Formins;RHO GTPases activate IQGAPs;Cell-extracellular matrix interactions;Regulation of actin dynamics for phagocytic cup formation;Folding of actin by CCTTriC;B-WICH complex positively…	hsa04015;hsa04145;hsa04390;hsa04510;hsa04520;hsa04530;hsa04611;hsa04670;hsa04810;hsa04919;hsa04921;hsa04971;hsa05100;hsa05110;hsa05130;hsa05131;hsa05132;hsa05164;hsa05205;hsa05410;hsa05412;hsa05414;hsa05416	ACTB	NA	slateblue1	16	-6.61971830985915
SOS1-mRNA	1.07	0.168	0.737	1.39	2.09	1.67	2.63	2.11e-07	2.5e-06	lm.nb	ARMS-mediated activation, Cell surface interactions at the vascular wall, Constitutive Signaling by EGFRvIII, DAP12 signaling, Downstream signal transduction, FCERI mediated MAPK activation, Frs2-mediated activation, Gastrin-CREB signalling pathway via PKC and MAPK, Integrin alphaIIb beta3 signaling, Interleukin receptor SHC signaling, IRS-related events triggered by IGF1R, NRAGE signals death th…	SEBELIUS_2_C4636	SOS1	mRNA	0			Signaling by FGFR2 in disease;Antigen activates B Cell Receptor (BCR) leading to generation of second messengers;SHC-mediated cascade.CL.FGFR3;Signaling by FGFR3 in disease;RAFMAP kinase cascade;SHC-related events triggered by IGF1R;Signaling by FGFR4 in disease;SHC-mediated cascade.CL.FGFR1;GRB2.CL.SOS provides linkage to MAPK signaling for Integrins ;Tie2 Signaling;Role of LAT2NTALLAB on calciu…	hsa04010;hsa04012;hsa04014;hsa04062;hsa04068;hsa04072;hsa04151;hsa04320;hsa04510;hsa04540;hsa04630;hsa04650;hsa04660;hsa04662;hsa04664;hsa04722;hsa04810;hsa04910;hsa04912;hsa04915;hsa04917;hsa05034;hsa05160;hsa05200;hsa05205;hsa05206;hsa05211;hsa05213;hsa05214;hsa05215;hsa05220;hsa05221;hsa05223;hsa05231	SOS1	NA	slateblue1	16	6.36904761904762
MAPK3-mRNA	-0.769	0.169	-1.1	-0.437	0.587	0.466	0.738	5.67e-05	0.000559	lm.nb	ARMS-mediated activation, DAP12 signaling, Downstream signal transduction, ERKs are inactivated, FCERI mediated MAPK activation, Frs2-mediated activation, Gastrin-CREB signalling pathway via PKC and MAPK, Interleukin receptor SHC signaling, IRS-related events triggered by IGF1R, Negative feedback regulation of MAPK pathway, Negative regulation of FGFR3 signaling, Negative regulation of FGFR4 sign…	SEBELIUS_2_C4636	MAPK3	mRNA	0			ERKs are inactivated;ISG15 antiviral mechanism;RHO GTPases Activate WASPs and WAVEs;Senescence-Associated Secretory Phenotype (SASP);Regulation of HSF1-mediated heat shock response;Thrombin signalling through proteinase activated receptors (PARs);Negative regulation of FGFR4 signaling;Oxidative Stress Induced Senescence;Signal attenuation;RNA Polymerase I Promoter Opening;Negative regulation of F…	hsa04010;hsa04012;hsa04014;hsa04015;hsa04022;hsa04024;hsa04062;hsa04066;hsa04068;hsa04071;hsa04072;hsa04114;hsa04150;hsa04151;hsa04261;hsa04270;hsa04320;hsa04350;hsa04360;hsa04370;hsa04380;hsa04510;hsa04520;hsa04540;hsa04550;hsa04611;hsa04620;hsa04621;hsa04650;hsa04660;hsa04662;hsa04664;hsa04666;hsa04668;hsa04713;hsa04720;hsa04722;hsa04723;hsa04724;hsa04725;hsa04726;hsa04730;hsa04810;hsa04910;hsa…	MAPK3	NA	slateblue1	16	-4.55029585798817
IQGAP1-mRNA	-0.453	0.104	-0.657	-0.249	0.73	0.634	0.841	9.92e-05	0.000958	lm.nb	ARMS-mediated activation, DAP12 signaling, Downstream signal transduction, FCERI mediated MAPK activation, Frs2-mediated activation, Gastrin-CREB signalling pathway via PKC and MAPK, Interleukin receptor SHC signaling, IRS-related events triggered by IGF1R, MAP2K and MAPK activation, Nephrin interactions, RAFMAP kinase cascade, RHO GTPases activate IQGAPs, Signaling by ERBB2, Signaling by PDGF, S…	SEBELIUS_2_C4636	IQGAP1	mRNA	0			MAP2K and MAPK activation;Nephrin interactions;RHO GTPases activate IQGAPs;RAFMAP kinase cascade;Downstream signal transduction;VEGFR2 mediated cell proliferation;Signaling by SCF-KIT;Frs2-mediated activation;ARMS-mediated activation;Gastrin-CREB signalling pathway via PKC and MAPK;Interleukin receptor SHC signaling;FCERI mediated MAPK activation;DAP12 signaling;Signaling by PDGF;VEGFA-VEGFR2 Pat…	hsa04520;hsa04810;hsa05205	IQGAP1	NA	slateblue1	16	-4.35576923076923
IRS1-mRNA	-1.02	0.242	-1.5	-0.547	0.492	0.354	0.684	0.000152	0.00146	lm.nb	ARMS-mediated activation, Constitutive Signaling by Aberrant PI3K in Cancer, DAP12 signaling, Downstream signal transduction, FCERI mediated MAPK activation, Frs2-mediated activation, GAB1 signalosome, Gastrin-CREB signalling pathway via PKC and MAPK, Interleukin receptor SHC signaling, IRS-related events triggered by IGF1R, PI3K Cascade, PI3KAKT activation, RAFMAP kinase cascade, Role of LAT2NTA…	SEBELIUS_2_C4636	IRS1	mRNA	0			Constitutive Signaling by Aberrant PI3K in Cancer;RAFMAP kinase cascade;PI3K Cascade;Growth hormone receptor signaling;IRS-related events triggered by IGF1R;PI3KAKT activation;Downstream signal transduction;GAB1 signalosome;Signaling by SCF-KIT;Role of LAT2NTALLAB on calcium mobilization;DAP12 signaling;Signaling by PDGF;Signaling by ERBB2;VEGFR2 mediated cell proliferation;Frs2-mediated activati…	hsa04022;hsa04068;hsa04150;hsa04151;hsa04152;hsa04211;hsa04213;hsa04722;hsa04910;hsa04920;hsa04923;hsa04930;hsa04931;hsa04932;hsa04960;hsa05206	IRS1	NA	slateblue1	16	-4.21487603305785
SPTAN1-mRNA	-0.389	0.093	-0.571	-0.206	0.764	0.673	0.867	0.000171	0.00162	lm.nb	Apoptotic cleavage of cellular proteins, ARMS-mediated activation, DAP12 signaling, Downstream signal transduction, FCERI mediated MAPK activation, Frs2-mediated activation, Gastrin-CREB signalling pathway via PKC and MAPK, Interleukin receptor SHC signaling, IRS-related events triggered by IGF1R, Nephrin interactions, Signaling by ERBB2, Signaling by PDGF, Signaling by SCF-KIT, VEGFA-VEGFR2 Path…	SEBELIUS_2_C4636	SPTAN1	mRNA	0			Nephrin interactions;Caspase-mediated cleavage of cytoskeletal proteins;Downstream signal transduction;VEGFR2 mediated cell proliferation;Signaling by SCF-KIT;Frs2-mediated activation;ARMS-mediated activation;Gastrin-CREB signalling pathway via PKC and MAPK;Interleukin receptor SHC signaling;FCERI mediated MAPK activation;DAP12 signaling;Signaling by PDGF;VEGFA-VEGFR2 Pathway;Signaling by ERBB2;I…	hsa04530	SPTAN1	NA	slateblue1	16	-4.18279569892473
HRAS-mRNA	-0.868	0.244	-1.35	-0.391	0.548	0.393	0.763	0.00102	0.00903	lm.nb	ARMS-mediated activation, CD209 (DC-SIGN) signaling, Cell surface interactions at the vascular wall, Constitutive Signaling by EGFRvIII, CREB phosphorylation through the activation of Ras, DAP12 signaling, Downstream signal transduction, FCERI mediated MAPK activation, Frs2-mediated activation, Gastrin-CREB signalling pathway via PKC and MAPK, Interleukin receptor SHC signaling, IRS-related event…	SEBELIUS_2_C4636	HRAS	mRNA	0			Signaling by FGFR2 in disease;Regulation of RAS by GAPs;SHC-mediated cascade.CL.FGFR3;Signaling by FGFR3 in disease;MAP2K and MAPK activation;SHC-related events triggered by IGF1R;Signaling by FGFR4 in disease;SHC-mediated cascade.CL.FGFR1;Tie2 Signaling;Signaling by FGFR1 in disease;Activation of RAS in B cells;SHC-mediated cascade.CL.FGFR4;Constitutive Signaling by EGFRvIII;CD209 (DC-SIGN) sign…	hsa04010;hsa04012;hsa04014;hsa04015;hsa04062;hsa04068;hsa04071;hsa04072;hsa04144;hsa04151;hsa04211;hsa04213;hsa04360;hsa04370;hsa04510;hsa04530;hsa04540;hsa04550;hsa04630;hsa04650;hsa04660;hsa04662;hsa04664;hsa04720;hsa04722;hsa04725;hsa04726;hsa04730;hsa04810;hsa04910;hsa04912;hsa04915;hsa04916;hsa04917;hsa04919;hsa04921;hsa04933;hsa05034;hsa05160;hsa05161;hsa05166;hsa05200;hsa05203;hsa05205;hsa…	HRAS	NA	slateblue1	16	-3.55737704918033
RAF1-mRNA	0.292	0.0833	0.129	0.455	1.22	1.09	1.37	0.0012	0.0103	loglinear	ARMS-mediated activation, CD209 (DC-SIGN) signaling, CREB phosphorylation through the activation of Ras, DAP12 signaling, Downstream signal transduction, FCERI mediated MAPK activation, Frs2-mediated activation, Gastrin-CREB signalling pathway via PKC and MAPK, Interleukin receptor SHC signaling, IRS-related events triggered by IGF1R, Negative feedback regulation of MAPK pathway, Negative regulat…	SEBELIUS_2_C4636	RAF1	mRNA	0			RAF activation;Stimuli-sensing channels;CREB phosphorylation through the activation of Ras;Negative feedback regulation of MAPK pathway;CD209 (DC-SIGN) signaling;RAFMAP kinase cascade;Downstream signal transduction;VEGFR2 mediated cell proliferation;Signaling by SCF-KIT;Frs2-mediated activation;ARMS-mediated activation;Gastrin-CREB signalling pathway via PKC and MAPK;Interleukin receptor SHC sign…	hsa04010;hsa04012;hsa04014;hsa04015;hsa04022;hsa04024;hsa04062;hsa04068;hsa04071;hsa04072;hsa04151;hsa04270;hsa04370;hsa04510;hsa04540;hsa04550;hsa04630;hsa04650;hsa04660;hsa04662;hsa04664;hsa04666;hsa04720;hsa04722;hsa04726;hsa04730;hsa04810;hsa04910;hsa04912;hsa04914;hsa04915;hsa04916;hsa04917;hsa04919;hsa04921;hsa05034;hsa05152;hsa05160;hsa05161;hsa05164;hsa05200;hsa05205;hsa05206;hsa05210;hsa…	RAF1	NA	slateblue2	16	3.50540216086435
NRAS-mRNA	0.29	0.0881	0.118	0.463	1.22	1.09	1.38	0.00217	0.0183	lm.nb	ARMS-mediated activation, CD209 (DC-SIGN) signaling, Cell surface interactions at the vascular wall, Constitutive Signaling by EGFRvIII, DAP12 signaling, Downstream signal transduction, FCERI mediated MAPK activation, Frs2-mediated activation, Gastrin-CREB signalling pathway via PKC and MAPK, Interleukin receptor SHC signaling, IRS-related events triggered by IGF1R, MAP2K and MAPK activation, RAF…	SEBELIUS_2_C4636	NRAS	mRNA	0			Signaling by FGFR2 in disease;Regulation of RAS by GAPs;SHC-mediated cascade.CL.FGFR3;Signaling by FGFR3 in disease;MAP2K and MAPK activation;SHC-related events triggered by IGF1R;Signaling by FGFR4 in disease;SHC-mediated cascade.CL.FGFR1;Tie2 Signaling;Signaling by FGFR1 in disease;Activation of RAS in B cells;SHC-mediated cascade.CL.FGFR4;Constitutive Signaling by EGFRvIII;CD209 (DC-SIGN) sign…	hsa04010;hsa04012;hsa04014;hsa04015;hsa04062;hsa04068;hsa04071;hsa04072;hsa04151;hsa04211;hsa04213;hsa04360;hsa04370;hsa04530;hsa04540;hsa04550;hsa04650;hsa04660;hsa04662;hsa04664;hsa04720;hsa04722;hsa04725;hsa04726;hsa04730;hsa04810;hsa04910;hsa04912;hsa04915;hsa04916;hsa04917;hsa04919;hsa04921;hsa04933;hsa05034;hsa05160;hsa05161;hsa05166;hsa05200;hsa05203;hsa05205;hsa05206;hsa05211;hsa05213;hsa…	NRAS	NA	slateblue2	16	3.29171396140749
ERBB2-mRNA	0.707	0.25	0.218	1.2	1.63	1.16	2.29	0.00742	0.0598	lm.nb	ARMS-mediated activation, DAP12 signaling, Downstream signal transduction, FCERI mediated MAPK activation, Frs2-mediated activation, GAB1 signalosome, Gastrin-CREB signalling pathway via PKC and MAPK, Interleukin receptor SHC signaling, IRS-related events triggered by IGF1R, PI3KAKT activation, RAFMAP kinase cascade, Role of LAT2NTALLAB on calcium mobilization, Sema4D induced cell migration and g…	SEBELIUS_2_C4636	ERBB2	mRNA	0			RAFMAP kinase cascade;GRB7 events in ERBB2 signaling;PLCG1 events in ERBB2 signaling;Sema4D induced cell migration and growth-cone collapse;Signaling by ERBB2;Downstream signal transduction;GAB1 signalosome;Signaling by SCF-KIT;PI3KAKT activation;Role of LAT2NTALLAB on calcium mobilization;DAP12 signaling;Signaling by PDGF;VEGFR2 mediated cell proliferation;Frs2-mediated activation;ARMS-mediated …	hsa04012;hsa04020;hsa04066;hsa04510;hsa04520;hsa05200;hsa05205;hsa05206;hsa05212;hsa05213;hsa05215;hsa05219;hsa05223;hsa05230	ERBB2	NA	slateblue3	16	2.828
MAP2K1-mRNA	0.257	0.135	-0.00778	0.521	1.19	0.995	1.43	0.0649	0.485	lm.nb	ARMS-mediated activation, DAP12 signaling, Downstream signal transduction, FCERI mediated MAPK activation, Frs2-mediated activation, Gastrin-CREB signalling pathway via PKC and MAPK, Interleukin receptor SHC signaling, IRS-related events triggered by IGF1R, Negative feedback regulation of MAPK pathway, Negative regulation of MAPK pathway, RAF activation, RAFMAP kinase cascade, Signaling by ERBB2,…	SEBELIUS_2_C4636	MAP2K1	mRNA	0			RAF activation;Uptake and function of anthrax toxins;Negative feedback regulation of MAPK pathway;Interleukin-1 signaling;RAFMAP kinase cascade;Downstream signal transduction;VEGFR2 mediated cell proliferation;Signaling by SCF-KIT;Frs2-mediated activation;ARMS-mediated activation;Gastrin-CREB signalling pathway via PKC and MAPK;Interleukin receptor SHC signaling;FCERI mediated MAPK activation;DAP…	hsa04010;hsa04012;hsa04014;hsa04015;hsa04022;hsa04024;hsa04062;hsa04066;hsa04068;hsa04071;hsa04072;hsa04114;hsa04151;hsa04270;hsa04320;hsa04370;hsa04380;hsa04510;hsa04540;hsa04550;hsa04620;hsa04650;hsa04660;hsa04662;hsa04664;hsa04666;hsa04668;hsa04720;hsa04722;hsa04725;hsa04726;hsa04730;hsa04810;hsa04910;hsa04912;hsa04914;hsa04915;hsa04916;hsa04917;hsa04919;hsa04921;hsa05020;hsa05034;hsa05161;hsa…	MAP2K1	NA	azure4	1	1.9037037037037
EGFR-mRNA	-0.448	0.254	-0.946	0.051	0.733	0.519	1.04	0.0868	0.631	lm.nb	ARMS-mediated activation, Constitutive Signaling by Aberrant PI3K in Cancer, Constitutive Signaling by EGFRvIII, DAP12 signaling, Downstream signal transduction, FCERI mediated MAPK activation, Frs2-mediated activation, GAB1 signalosome, Gastrin-CREB signalling pathway via PKC and MAPK, Interleukin receptor SHC signaling, IRS-related events triggered by IGF1R, PI3KAKT activation, Role of LAT2NTAL…	SEBELIUS_2_C4636	EGFR	mRNA	0			Constitutive Signaling by Aberrant PI3K in Cancer;Inhibition of Signaling by Overexpressed EGFR;PLCG1 events in ERBB2 signaling;EGFR interacts with phospholipase C-gamma;EGFR Transactivation by Gastrin;Constitutive Signaling by Ligand-Responsive EGFR Cancer Variants;Constitutive Signaling by EGFRvIII;GAB1 signalosome;Downstream signal transduction;Signaling by SCF-KIT;PI3KAKT activation;Role of L…	hsa04010;hsa04012;hsa04014;hsa04015;hsa04020;hsa04060;hsa04066;hsa04068;hsa04072;hsa04144;hsa04151;hsa04320;hsa04510;hsa04520;hsa04540;hsa04810;hsa04912;hsa04915;hsa04921;hsa05120;hsa05160;hsa05200;hsa05205;hsa05206;hsa05212;hsa05213;hsa05214;hsa05215;hsa05218;hsa05219;hsa05223;hsa05230;hsa05231	EGFR	NA	azure4	1	-1.76377952755906
MAPK1-mRNA	0.111	0.0713	-0.0289	0.25	1.08	0.98	1.19	0.129	0.918	loglinear	ARMS-mediated activation, CREB phosphorylation through the activation of Ras, DAP12 signaling, Downstream signal transduction, FCERI mediated MAPK activation, Frs2-mediated activation, Gastrin-CREB signalling pathway via PKC and MAPK, Interleukin receptor SHC signaling, IRS-related events triggered by IGF1R, MAP2K and MAPK activation, Negative feedback regulation of MAPK pathway, Negative regulat…	SEBELIUS_2_C4636	MAPK1	mRNA	0			Negative regulation of FGFR1 signaling;Signal transduction by L1;Negative regulation of FGFR2 signaling;MAP2K and MAPK activation;RHO GTPases Activate WASPs and WAVEs;Senescence-Associated Secretory Phenotype (SASP);Regulation of HSF1-mediated heat shock response;Thrombin signalling through proteinase activated receptors (PARs);Negative regulation of FGFR4 signaling;Oxidative Stress Induced Senes…	hsa04010;hsa04012;hsa04014;hsa04015;hsa04022;hsa04024;hsa04062;hsa04066;hsa04068;hsa04071;hsa04072;hsa04114;hsa04150;hsa04151;hsa04261;hsa04270;hsa04320;hsa04350;hsa04360;hsa04370;hsa04380;hsa04510;hsa04520;hsa04540;hsa04550;hsa04611;hsa04620;hsa04621;hsa04650;hsa04660;hsa04662;hsa04664;hsa04666;hsa04668;hsa04713;hsa04720;hsa04722;hsa04723;hsa04724;hsa04725;hsa04726;hsa04730;hsa04810;hsa04910;hsa…	MAPK1	NA	azure4	1	1.55680224403927
PPP2CA-mRNA	0.168	0.111	-0.0492	0.385	1.12	0.966	1.31	0.138	0.975	lm.nb	ARMS-mediated activation, AXIN missense mutants destabilize the destruction complex, Beta-catenin phosphorylation cascade, CTLA4 inhibitory signaling, Cyclin AB1 associated events during G2M transition, Cyclin D associated events in G1, DAP12 signaling, DARPP-32 events, Disassembly of the destruction complex and recruitment of AXIN to the membrane, Downstream signal transduction, ERKs are inactiv…	SEBELIUS_2_C4636	PPP2CA	mRNA	0			MASTL Facilitates Mitotic Progression;T41 mutants of beta-catenin aren.SQT.t phosphorylated;ERKs are inactivated;Glycolysis;Negative regulation of MAPK pathway;Disassembly of the destruction complex and recruitment of AXIN to the membrane;S37 mutants of beta-catenin aren.SQT.t phosphorylated;Cyclin AB1 associated events during G2M transition;RAF activation;RHO GTPases Activate Formins;S33 mutants…	hsa03015;hsa04071;hsa04114;hsa04151;hsa04152;hsa04261;hsa04350;hsa04390;hsa04530;hsa04728;hsa04730;hsa05142;hsa05160	PPP2CA	NA	azure4	1	1.51351351351351
ARAF-mRNA	-0.351	0.289	-0.917	0.215	0.784	0.53	1.16	0.232	1	lm.nb	ARMS-mediated activation, DAP12 signaling, Downstream signal transduction, FCERI mediated MAPK activation, Frs2-mediated activation, Gastrin-CREB signalling pathway via PKC and MAPK, Interleukin receptor SHC signaling, IRS-related events triggered by IGF1R, MAP2K and MAPK activation, Negative regulation of MAPK pathway, RAF activation, RAFMAP kinase cascade, Signaling by ERBB2, Signaling by PDGF,…	SEBELIUS_2_C4636	ARAF	mRNA	0			MAP2K and MAPK activation;RAF activation;Negative regulation of MAPK pathway;RAFMAP kinase cascade;Downstream signal transduction;VEGFR2 mediated cell proliferation;Signaling by SCF-KIT;Frs2-mediated activation;ARMS-mediated activation;Gastrin-CREB signalling pathway via PKC and MAPK;Interleukin receptor SHC signaling;FCERI mediated MAPK activation;DAP12 signaling;Signaling by PDGF;VEGFA-VEGFR2 P…	hsa04012;hsa04068;hsa04270;hsa04650;hsa04720;hsa04726;hsa04730;hsa04810;hsa04910;hsa04914;hsa05034;hsa05160;hsa05200;hsa05205;hsa05210;hsa05211;hsa05212;hsa05213;hsa05214;hsa05215;hsa05218;hsa05219;hsa05220;hsa05221;hsa05223	ARAF	NA	azure4	1	-1.21453287197232
CRK-mRNA	-0.0653	0.0965	-0.254	0.124	0.956	0.838	1.09	0.503	1	lm.nb	ARMS-mediated activation, Downstream signal transduction, Integrin alphaIIb beta3 signaling, p130Cas linkage to MAPK signaling for integrins, Regulation of actin dynamics for phagocytic cup formation, Regulation of signaling by CBL, Signaling by PDGF, VEGFA-VEGFR2 Pathway	SEBELIUS_2_C4636	CRK	mRNA	0			ARMS-mediated activation;Downstream signal transduction;Regulation of signaling by CBL;p130Cas linkage to MAPK signaling for integrins;VEGFA-VEGFR2 Pathway;Regulation of actin dynamics for phagocytic cup formation;Signaling by PDGF;Integrin alphaIIb beta3 signaling	hsa04010;hsa04012;hsa04015;hsa04062;hsa04510;hsa04666;hsa04722;hsa04810;hsa04910;hsa05100;hsa05131;hsa05200;hsa05206;hsa05211;hsa05220	CRK	NA	azure4	1	-0.676683937823834
PPP2R1A-mRNA	0.0488	0.108	-0.164	0.261	1.03	0.893	1.2	0.656	1	lm.nb	ARMS-mediated activation, AXIN missense mutants destabilize the destruction complex, Beta-catenin phosphorylation cascade, CTLA4 inhibitory signaling, Cyclin AB1 associated events during G2M transition, Cyclin D associated events in G1, DAP12 signaling, DARPP-32 events, Disassembly of the destruction complex and recruitment of AXIN to the membrane, Downstream signal transduction, FCERI mediated M…	SEBELIUS_2_C4636	PPP2R1A	mRNA	0			MASTL Facilitates Mitotic Progression;Regulation of PLK1 Activity at G2M Transition;Disassembly of the destruction complex and recruitment of AXIN to the membrane;S37 mutants of beta-catenin aren.SQT.t phosphorylated;Cyclin AB1 associated events during G2M transition;RAF activation;RHO GTPases Activate Formins;S33 mutants of beta-catenin aren.SQT.t phosphorylated;Loss of Nlp from mitotic centroso…	hsa03015;hsa04071;hsa04114;hsa04151;hsa04152;hsa04261;hsa04350;hsa04390;hsa04530;hsa04728;hsa04730;hsa05142;hsa05160	PPP2R1A	NA	azure4	1	0.451851851851852
FN1-mRNA	0.0431	0.332	-0.608	0.694	1.03	0.656	1.62	0.898	1	lm.nb	ARMS-mediated activation, DAP12 signaling, Downstream signal transduction, ECM proteoglycans, Elastic fibre formation, FCERI mediated MAPK activation, Frs2-mediated activation, Gastrin-CREB signalling pathway via PKC and MAPK, Integrin alphaIIb beta3 signaling, Integrin cell surface interactions, Interleukin receptor SHC signaling, IRS-related events triggered by IGF1R, MAP2K and MAPK activation,…	SEBELIUS_2_C4636	FN1	mRNA	0			MAP2K and MAPK activation;p130Cas linkage to MAPK signaling for integrins;Platelet degranulation ;Molecules associated with elastic fibres;Syndecan interactions;ECM proteoglycans;Fibronectin matrix formation;Integrin cell surface interactions;RAFMAP kinase cascade;Downstream signal transduction;VEGFR2 mediated cell proliferation;Signaling by SCF-KIT;Frs2-mediated activation;ARMS-mediated activati…	hsa04151;hsa04510;hsa04512;hsa04810;hsa04933;hsa05100;hsa05146;hsa05200;hsa05205;hsa05222	FN1	NA	azure4	1	0.129819277108434
