## Supplementary material for "Comparative pathway enrichment analysis in gastrointestinal cell lines Caco-2, HT-29, HEPG2, and colon fibroblasts using a custom expression panel for tight-junction and cytoskeletal regulatory genes": Sup. Results 1: Genes in AXIN.missense.mutants.destabilize.the.destruction.complex - Day.csv

Probe Label	Log2 fold change	std error (log2)	Lower confidence limit (log2)	Upper confidence limit (log2)	Linear fold change	Lower confidence limit (linear)	Upper confidence limit (linear)	P-value	BY.p.value	method	Gene.sets	Codeset.Name	Probe.Label	Analyte.Type	Is.Control	Control.Type	Related.Probes	Probe.Annotation	KEGG.Pathways	Official.Gene.Name	Control.Conc	volcanocol	volcanopch	tstats.all
PPP2R1A-mRNA	0.0412	0.0143	0.013	0.0693	1.03	1.01	1.05	0.00677	0.099	lm.nb	ARMS-mediated activation, AXIN missense mutants destabilize the destruction complex, Beta-catenin phosphorylation cascade, CTLA4 inhibitory signaling, Cyclin AB1 associated events during G2M transition, Cyclin D associated events in G1, DAP12 signaling, DARPP-32 events, Disassembly of the destruction complex and recruitment of AXIN to the membrane, Downstream signal transduction, FCERI mediated M…	SEBELIUS_2_C4636	PPP2R1A	mRNA	0			MASTL Facilitates Mitotic Progression;Regulation of PLK1 Activity at G2M Transition;Disassembly of the destruction complex and recruitment of AXIN to the membrane;S37 mutants of beta-catenin aren.SQT.t phosphorylated;Cyclin AB1 associated events during G2M transition;RAF activation;RHO GTPases Activate Formins;S33 mutants of beta-catenin aren.SQT.t phosphorylated;Loss of Nlp from mitotic centroso…	hsa03015;hsa04071;hsa04114;hsa04151;hsa04152;hsa04261;hsa04350;hsa04390;hsa04530;hsa04728;hsa04730;hsa05142;hsa05160	PPP2R1A	NA	slateblue4	16	2.88111888111888
AXIN1-mRNA	0.091	0.0371	0.0182	0.164	1.07	1.01	1.12	0.0191	0.24	lm.nb	AXIN missense mutants destabilize the destruction complex, Beta-catenin phosphorylation cascade, Disassembly of the destruction complex and recruitment of AXIN to the membrane, Misspliced GSK3beta mutants stabilize beta-catenin, S33 mutants of beta-catenin aren.SQT.t phosphorylated, S37 mutants of beta-catenin aren.SQT.t phosphorylated, S45 mutants of beta-catenin aren.SQT.t phosphorylated, T41 m…	SEBELIUS_2_C4636	AXIN1	mRNA	0			APC truncation mutants have impaired AXIN binding;Misspliced GSK3beta mutants stabilize beta-catenin;T41 mutants of beta-catenin aren.SQT.t phosphorylated;AXIN missense mutants destabilize the destruction complex;S45 mutants of beta-catenin aren.SQT.t phosphorylated;Disassembly of the destruction complex and recruitment of AXIN to the membrane;S37 mutants of beta-catenin aren.SQT.t phosphorylated…	hsa04310;hsa04390;hsa04550;hsa05200;hsa05210;hsa05213;hsa05217	AXIN1	NA	slateblue4	16	2.45283018867925
PPP2CB-mRNA	-0.0296	0.0132	-0.0554	-0.0037	0.98	0.962	0.997	0.0311	0.348	lm.nb	ARMS-mediated activation, AXIN missense mutants destabilize the destruction complex, Beta-catenin phosphorylation cascade, CTLA4 inhibitory signaling, Cyclin AB1 associated events during G2M transition, Cyclin D associated events in G1, DAP12 signaling, DARPP-32 events, Disassembly of the destruction complex and recruitment of AXIN to the membrane, Downstream signal transduction, ERKs are inactiv…	SEBELIUS_2_C4636	PPP2CB	mRNA	0			MASTL Facilitates Mitotic Progression;Misspliced GSK3beta mutants stabilize beta-catenin;T41 mutants of beta-catenin aren.SQT.t phosphorylated;ERKs are inactivated;Glycolysis;Negative regulation of MAPK pathway;Disassembly of the destruction complex and recruitment of AXIN to the membrane;S37 mutants of beta-catenin aren.SQT.t phosphorylated;Cyclin AB1 associated events during G2M transition;RAF …	hsa03015;hsa04071;hsa04114;hsa04151;hsa04152;hsa04261;hsa04350;hsa04390;hsa04530;hsa04728;hsa04730;hsa05142;hsa05160	PPP2CB	NA	slateblue4	16	-2.24242424242424
APC-mRNA	0.0285	0.0157	-0.0023	0.0592	1.02	0.998	1.04	0.0779	0.762	lm.nb	Apoptotic cleavage of cellular proteins, AXIN missense mutants destabilize the destruction complex, Beta-catenin phosphorylation cascade, Deactivation of the beta-catenin transactivating complex, Disassembly of the destruction complex and recruitment of AXIN to the membrane, Misspliced GSK3beta mutants stabilize beta-catenin, S33 mutants of beta-catenin aren.SQT.t phosphorylated, S37 mutants of b…	SEBELIUS_2_C4636	APC	mRNA	0			Apoptotic cleavage of cellular proteins;Misspliced GSK3beta mutants stabilize beta-catenin;APC truncation mutants have impaired AXIN binding;T41 mutants of beta-catenin aren.SQT.t phosphorylated;AXIN missense mutants destabilize the destruction complex;S45 mutants of beta-catenin aren.SQT.t phosphorylated;Deactivation of the beta-catenin transactivating complex;Disassembly of the destruction comp…	hsa04310;hsa04390;hsa04550;hsa04810;hsa05166;hsa05200;hsa05206;hsa05210;hsa05213;hsa05217	APC	NA	azure4	1	1.81528662420382
PPP2CA-mRNA	-0.026	0.0146	-0.0547	0.00266	0.982	0.963	1	0.0836	0.802	lm.nb	ARMS-mediated activation, AXIN missense mutants destabilize the destruction complex, Beta-catenin phosphorylation cascade, CTLA4 inhibitory signaling, Cyclin AB1 associated events during G2M transition, Cyclin D associated events in G1, DAP12 signaling, DARPP-32 events, Disassembly of the destruction complex and recruitment of AXIN to the membrane, Downstream signal transduction, ERKs are inactiv…	SEBELIUS_2_C4636	PPP2CA	mRNA	0			MASTL Facilitates Mitotic Progression;T41 mutants of beta-catenin aren.SQT.t phosphorylated;ERKs are inactivated;Glycolysis;Negative regulation of MAPK pathway;Disassembly of the destruction complex and recruitment of AXIN to the membrane;S37 mutants of beta-catenin aren.SQT.t phosphorylated;Cyclin AB1 associated events during G2M transition;RAF activation;RHO GTPases Activate Formins;S33 mutants…	hsa03015;hsa04071;hsa04114;hsa04151;hsa04152;hsa04261;hsa04350;hsa04390;hsa04530;hsa04728;hsa04730;hsa05142;hsa05160	PPP2CA	NA	azure4	1	-1.78082191780822
GSK3B-mRNA	-0.0158	0.0129	-0.041	0.0095	0.989	0.972	1.01	0.229	1	lm.nb	AXIN missense mutants destabilize the destruction complex, DAP12 signaling, Disassembly of the destruction complex and recruitment of AXIN to the membrane, Downstream signal transduction, GAB1 signalosome, Misspliced GSK3beta mutants stabilize beta-catenin, PI3KAKT activation, PIP3 activates AKT signaling, Regulation of HSF1-mediated heat shock response, Role of LAT2NTALLAB on calcium mobilizatio…	SEBELIUS_2_C4636	GSK3B	mRNA	0			Misspliced GSK3beta mutants stabilize beta-catenin;Constitutive Signaling by AKT1 E17K in Cancer;APC truncation mutants have impaired AXIN binding;T41 mutants of beta-catenin aren.SQT.t phosphorylated;AXIN missense mutants destabilize the destruction complex;S45 mutants of beta-catenin aren.SQT.t phosphorylated;Regulation of HSF1-mediated heat shock response;AKT phosphorylates targets in the cyto…	hsa04012;hsa04062;hsa04110;hsa04151;hsa04310;hsa04360;hsa04390;hsa04510;hsa04550;hsa04660;hsa04662;hsa04722;hsa04728;hsa04910;hsa04916;hsa04917;hsa04919;hsa04931;hsa04932;hsa05010;hsa05160;hsa05162;hsa05164;hsa05166;hsa05169;hsa05200;hsa05210;hsa05213;hsa05215;hsa05217	GSK3B	NA	azure4	1	-1.22480620155039
PPP2R1B-mRNA	0.0114	0.0135	-0.015	0.0379	1.01	0.99	1.03	0.402	1	lm.nb	ARMS-mediated activation, AXIN missense mutants destabilize the destruction complex, Beta-catenin phosphorylation cascade, CTLA4 inhibitory signaling, Cyclin AB1 associated events during G2M transition, Cyclin D associated events in G1, DAP12 signaling, DARPP-32 events, Disassembly of the destruction complex and recruitment of AXIN to the membrane, Downstream signal transduction, ERKs are inactiv…	SEBELIUS_2_C4636	PPP2R1B	mRNA	0			MASTL Facilitates Mitotic Progression;Misspliced GSK3beta mutants stabilize beta-catenin;T41 mutants of beta-catenin aren.SQT.t phosphorylated;ERKs are inactivated;Glycolysis;Negative regulation of MAPK pathway;Disassembly of the destruction complex and recruitment of AXIN to the membrane;S37 mutants of beta-catenin aren.SQT.t phosphorylated;Cyclin AB1 associated events during G2M transition;RAF …	hsa03015;hsa04071;hsa04114;hsa04151;hsa04152;hsa04261;hsa04350;hsa04390;hsa04530;hsa04728;hsa04730;hsa05142;hsa05160	PPP2R1B	NA	azure4	1	0.844444444444444
CSNK1A1-mRNA	0.0029	0.0109	-0.0186	0.0244	1	0.987	1.02	0.792	1	loglinear	AXIN missense mutants destabilize the destruction complex, Beta-catenin phosphorylation cascade, Disassembly of the destruction complex and recruitment of AXIN to the membrane, Misspliced GSK3beta mutants stabilize beta-catenin, S33 mutants of beta-catenin aren.SQT.t phosphorylated, S37 mutants of beta-catenin aren.SQT.t phosphorylated, S45 mutants of beta-catenin aren.SQT.t phosphorylated, T41 m…	SEBELIUS_2_C4636	CSNK1A1	mRNA	0			Misspliced GSK3beta mutants stabilize beta-catenin;APC truncation mutants have impaired AXIN binding;T41 mutants of beta-catenin aren.SQT.t phosphorylated;AXIN missense mutants destabilize the destruction complex;S45 mutants of beta-catenin aren.SQT.t phosphorylated;Disassembly of the destruction complex and recruitment of AXIN to the membrane;S37 mutants of beta-catenin aren.SQT.t phosphorylated…	hsa04310	CSNK1A1	NA	azure4	1	0.26605504587156
