## Supplementary material for "Comparative pathway enrichment analysis in gastrointestinal cell lines Caco-2, HT-29, HEPG2, and colon fibroblasts using a custom expression panel for tight-junction and cytoskeletal regulatory genes": Sup. Results 1: Genes in CD28.co.stimulation - Day.csv

Probe Label	Log2 fold change	std error (log2)	Lower confidence limit (log2)	Upper confidence limit (log2)	Linear fold change	Lower confidence limit (linear)	Upper confidence limit (linear)	P-value	BY.p.value	method	Gene.sets	Codeset.Name	Probe.Label	Analyte.Type	Is.Control	Control.Type	Related.Probes	Probe.Annotation	KEGG.Pathways	Official.Gene.Name	Control.Conc	volcanocol	volcanopch	tstats.all
PAK1-mRNA	0.128	0.0211	0.0869	0.169	1.09	1.06	1.12	4.84e-07	6.25e-05	lm.nb	Activation of Rac, CD209 (DC-SIGN) signaling, CD28 co-stimulation, CD28 dependent Vav1 pathway, EPHB-mediated forward signaling, Ephrin signaling, FCERI mediated MAPK activation, MAPK6MAPK4 signaling, Regulation of actin dynamics for phagocytic cup formation, RHO GTPases activate PAKs, Sema3A PAK dependent Axon repulsion, VEGFA-VEGFR2 Pathway, VEGFR2 mediated vascular permeability	SEBELIUS_2_C4636	PAK1	mRNA	0			EPHB-mediated forward signaling;Ephrin signaling;MAPK6MAPK4 signaling;DSCAM interactions;Activation of Rac;VEGFR2 mediated vascular permeability;RHO GTPases activate PAKs;Sema3A PAK dependent Axon repulsion;FCERI mediated MAPK activation;Regulation of actin dynamics for phagocytic cup formation;CD209 (DC-SIGN) signaling;CD28 dependent Vav1 pathway;VEGFA-VEGFR2 Pathway;CD28 co-stimulation	hsa04010;hsa04012;hsa04014;hsa04024;hsa04062;hsa04360;hsa04510;hsa04650;hsa04660;hsa04666;hsa04810;hsa05120;hsa05205;hsa05211	PAK1	NA	slateblue1	16	6.06635071090047
PIK3R1-mRNA	0.0895	0.021	0.0484	0.131	1.06	1.03	1.09	0.000131	0.00452	lm.nb	CD28 co-stimulation, CD28 dependent PI3KAkt signaling, Cell surface interactions at the vascular wall, Constitutive Signaling by Aberrant PI3K in Cancer, Constitutive Signaling by EGFRvIII, DAP12 signaling, Downstream signal transduction, Downstream TCR signaling, G alpha (q) signalling events, G beta.CL.gamma signalling through PI3Kgamma, GAB1 signalosome, Gastrin-CREB signalling pathway via PKC…	SEBELIUS_2_C4636	PIK3R1	mRNA	0			G alpha (q) signalling events;Downstream TCR signaling;Signaling by FGFR2 in disease;PIP3 activates AKT signaling;VEGFA-VEGFR2 Pathway;Synthesis of PIPs at the plasma membrane;Constitutive Signaling by Ligand-Responsive EGFR Cancer Variants;Interleukin receptor SHC signaling;G beta.CL.gamma signalling through PI3Kgamma;Regulation of signaling by CBL;Role of phospholipids in phagocytosis;Signaling…	hsa04012;hsa04014;hsa04015;hsa04022;hsa04024;hsa04062;hsa04066;hsa04068;hsa04070;hsa04071;hsa04072;hsa04150;hsa04151;hsa04152;hsa04210;hsa04211;hsa04213;hsa04261;hsa04370;hsa04380;hsa04510;hsa04550;hsa04611;hsa04620;hsa04630;hsa04650;hsa04660;hsa04662;hsa04664;hsa04666;hsa04668;hsa04670;hsa04722;hsa04725;hsa04750;hsa04810;hsa04910;hsa04914;hsa04915;hsa04917;hsa04919;hsa04921;hsa04923;hsa04930;hsa…	PIK3R1	NA	slateblue1	16	4.26190476190476
PAK2-mRNA	-0.0398	0.00994	-0.0593	-0.0203	0.973	0.96	0.986	0.000289	0.00836	loglinear	Activation of Rac, CD209 (DC-SIGN) signaling, CD28 co-stimulation, CD28 dependent Vav1 pathway, Ephrin signaling, RHO GTPases activate PAKs, Sema3A PAK dependent Axon repulsion, VEGFA-VEGFR2 Pathway, VEGFR2 mediated vascular permeability	SEBELIUS_2_C4636	PAK2	mRNA	0			Nef and signal transduction;CD28 dependent Vav1 pathway;Stimulation of the cell death response by PAK-2p34;Ephrin signaling;Activation of Rac;RHO GTPases activate PAKs;VEGFR2 mediated vascular permeability;Sema3A PAK dependent Axon repulsion;CD209 (DC-SIGN) signaling;VEGFA-VEGFR2 Pathway;CD28 co-stimulation	hsa04010;hsa04012;hsa04014;hsa04360;hsa04510;hsa04660;hsa04810;hsa05211	PAK2	NA	slateblue1	16	-4.00402414486922
AKT3-mRNA	0.0985	0.0254	0.0488	0.148	1.07	1.03	1.11	0.000409	0.0111	lm.nb	Activation of BAD and translocation to mitochondria , CD28 co-stimulation, CD28 dependent PI3KAkt signaling, DAP12 signaling, Downstream signal transduction, G beta.CL.gamma signalling through PI3Kgamma, GAB1 signalosome, GPVI-mediated activation cascade, PI3KAKT activation, PIP3 activates AKT signaling, Role of LAT2NTALLAB on calcium mobilization, Signaling by ERBB2, Signaling by PDGF, Signaling…	SEBELIUS_2_C4636	AKT3	mRNA	0			TP53 Regulates Metabolic Genes;CD28 dependent PI3KAkt signaling;AKT phosphorylates targets in the cytosol;Negative regulation of the PI3KAKT network;Activation of BAD and translocation to mitochondria ;G beta.CL.gamma signalling through PI3Kgamma;AKT phosphorylates targets in the nucleus;VEGFR2 mediated vascular permeability;GPVI-mediated activation cascade;Signaling by ERBB2;PIP3 activates AKT s…	hsa04010;hsa04012;hsa04014;hsa04015;hsa04022;hsa04024;hsa04062;hsa04066;hsa04068;hsa04071;hsa04072;hsa04150;hsa04151;hsa04152;hsa04210;hsa04211;hsa04213;hsa04261;hsa04370;hsa04380;hsa04510;hsa04530;hsa04550;hsa04611;hsa04620;hsa04630;hsa04660;hsa04662;hsa04664;hsa04666;hsa04668;hsa04722;hsa04725;hsa04728;hsa04910;hsa04914;hsa04915;hsa04917;hsa04919;hsa04920;hsa04922;hsa04923;hsa04931;hsa04932;hsa…	AKT3	NA	slateblue2	16	3.87795275590551
SRC-mRNA	0.0696	0.02	0.0304	0.109	1.05	1.02	1.08	0.00132	0.0268	lm.nb	ARMS-mediated activation, CD28 co-stimulation, Cell surface interactions at the vascular wall, CTLA4 inhibitory signaling, DAP12 signaling, Downstream signal transduction, FCERI mediated MAPK activation, Frs2-mediated activation, GAB1 signalosome, Gastrin-CREB signalling pathway via PKC and MAPK, Integrin alphaIIb beta3 signaling, Interleukin receptor SHC signaling, IRS-related events triggered b…	SEBELIUS_2_C4636	SRC	mRNA	0			FCGR activation;Spry regulation of FGF signaling;GAB1 signalosome;MAP2K and MAPK activation;CLEC7A (Dectin-1) signaling;CD28 co-stimulation;p130Cas linkage to MAPK signaling for integrins;CTLA4 inhibitory signaling;GRB2.CL.SOS provides linkage to MAPK signaling for Integrins ;Signal regulatory protein (SIRP) family interactions;PECAM1 interactions;Thrombin signalling through proteinase activated …	hsa04012;hsa04015;hsa04062;hsa04144;hsa04370;hsa04510;hsa04520;hsa04530;hsa04540;hsa04611;hsa04727;hsa04750;hsa04810;hsa04912;hsa04915;hsa04917;hsa04919;hsa04921;hsa05100;hsa05120;hsa05131;hsa05152;hsa05161;hsa05203;hsa05205;hsa05219	SRC	NA	slateblue2	16	3.48
PIK3R2-mRNA	0.0724	0.0251	0.0232	0.122	1.05	1.02	1.09	0.00651	0.0963	lm.nb	CD28 co-stimulation, CD28 dependent PI3KAkt signaling, Cell surface interactions at the vascular wall, Constitutive Signaling by Aberrant PI3K in Cancer, DAP12 signaling, Downstream signal transduction, Downstream TCR signaling, G alpha (1213) signalling events, G alpha (q) signalling events, G beta.CL.gamma signalling through PI3Kgamma, GAB1 signalosome, Gastrin-CREB signalling pathway via PKC a…	SEBELIUS_2_C4636	PIK3R2	mRNA	0			G alpha (q) signalling events;Downstream TCR signaling;PIP3 activates AKT signaling;VEGFA-VEGFR2 Pathway;Synthesis of PIPs at the plasma membrane;Rho GTPase cycle;Interleukin receptor SHC signaling;G beta.CL.gamma signalling through PI3Kgamma;Regulation of signaling by CBL;Role of phospholipids in phagocytosis;G alpha (1213) signalling events;PI3K Cascade;Constitutive Signaling by Aberrant PI3K i…	hsa04012;hsa04014;hsa04015;hsa04022;hsa04024;hsa04062;hsa04066;hsa04068;hsa04070;hsa04071;hsa04072;hsa04150;hsa04151;hsa04152;hsa04210;hsa04211;hsa04213;hsa04261;hsa04370;hsa04380;hsa04510;hsa04550;hsa04611;hsa04620;hsa04630;hsa04650;hsa04660;hsa04662;hsa04664;hsa04666;hsa04668;hsa04670;hsa04722;hsa04725;hsa04750;hsa04810;hsa04910;hsa04914;hsa04915;hsa04917;hsa04919;hsa04921;hsa04923;hsa04930;hsa…	PIK3R2	NA	slateblue3	16	2.88446215139442
PIK3R3-mRNA	0.109	0.0563	-0.00124	0.22	1.08	0.999	1.16	0.0603	0.62	lm.nb	CD28 co-stimulation, CD28 dependent PI3KAkt signaling, Constitutive Signaling by Aberrant PI3K in Cancer, DAP12 signaling, Downstream signal transduction, G alpha (1213) signalling events, G alpha (q) signalling events, G beta.CL.gamma signalling through PI3Kgamma, GAB1 signalosome, Gastrin-CREB signalling pathway via PKC and MAPK, GPVI-mediated activation cascade, Interleukin receptor SHC signal…	SEBELIUS_2_C4636	PIK3R3	mRNA	0			G alpha (q) signalling events;PIP3 activates AKT signaling;Constitutive Signaling by Aberrant PI3K in Cancer;CD28 dependent PI3KAkt signaling;Synthesis of PIPs at the plasma membrane;Interleukin receptor SHC signaling;G beta.CL.gamma signalling through PI3Kgamma;Regulation of signaling by CBL;GPVI-mediated activation cascade;G alpha (1213) signalling events;Gastrin-CREB signalling pathway via PKC…	hsa04012;hsa04014;hsa04015;hsa04022;hsa04024;hsa04062;hsa04066;hsa04068;hsa04070;hsa04071;hsa04072;hsa04150;hsa04151;hsa04152;hsa04210;hsa04211;hsa04213;hsa04261;hsa04370;hsa04380;hsa04510;hsa04550;hsa04611;hsa04620;hsa04630;hsa04650;hsa04660;hsa04662;hsa04664;hsa04666;hsa04668;hsa04670;hsa04722;hsa04725;hsa04750;hsa04810;hsa04910;hsa04914;hsa04915;hsa04917;hsa04919;hsa04921;hsa04923;hsa04930;hsa…	PIK3R3	NA	azure4	1	1.9360568383659
PIK3CA-mRNA	0.0374	0.0195	-0.000784	0.0756	1.03	0.999	1.05	0.0626	0.639	lm.nb	CD28 co-stimulation, CD28 dependent PI3KAkt signaling, Cell surface interactions at the vascular wall, Constitutive Signaling by Aberrant PI3K in Cancer, Constitutive Signaling by EGFRvIII, DAP12 signaling, Downstream signal transduction, Downstream TCR signaling, G alpha (1213) signalling events, G alpha (q) signalling events, G beta.CL.gamma signalling through PI3Kgamma, GAB1 signalosome, Gastr…	SEBELIUS_2_C4636	PIK3CA	mRNA	0			G alpha (q) signalling events;Downstream TCR signaling;Signaling by FGFR2 in disease;PIP3 activates AKT signaling;VEGFA-VEGFR2 Pathway;Synthesis of PIPs at the plasma membrane;Constitutive Signaling by Ligand-Responsive EGFR Cancer Variants;Interleukin receptor SHC signaling;G beta.CL.gamma signalling through PI3Kgamma;Regulation of signaling by CBL;Role of phospholipids in phagocytosis;G alpha (…	hsa00562;hsa04012;hsa04014;hsa04015;hsa04022;hsa04024;hsa04062;hsa04066;hsa04068;hsa04070;hsa04071;hsa04072;hsa04150;hsa04151;hsa04152;hsa04210;hsa04211;hsa04213;hsa04261;hsa04370;hsa04380;hsa04510;hsa04550;hsa04611;hsa04620;hsa04630;hsa04650;hsa04660;hsa04662;hsa04664;hsa04666;hsa04668;hsa04670;hsa04722;hsa04725;hsa04750;hsa04810;hsa04910;hsa04914;hsa04915;hsa04917;hsa04919;hsa04921;hsa04923;hsa…	PIK3CA	NA	azure4	1	1.91794871794872
CDC42-mRNA	-0.0218	0.0128	-0.0469	0.00331	0.985	0.968	1	0.0972	0.92	lm.nb	CD28 co-stimulation, CD28 dependent Vav1 pathway, DCC mediated attractive signaling, EPHB-mediated forward signaling, G alpha (1213) signalling events, GPVI-mediated activation cascade, Regulation of actin dynamics for phagocytic cup formation, Rho GTPase cycle, RHO GTPases Activate Formins, RHO GTPases activate IQGAPs, RHO GTPases activate PAKs, Sema4D induced cell migration and growth-cone coll…	SEBELIUS_2_C4636	CDC42	mRNA	0			DCC mediated attractive signaling;Factors involved in megakaryocyte development and platelet production;VEGFA-VEGFR2 Pathway;RHO GTPases activate KTN1;CD28 dependent Vav1 pathway;Inactivation of Cdc42 and Rac;Rho GTPase cycle;EPHB-mediated forward signaling;RHO GTPases Activate Formins;RHO GTPases activate PAKs;GPVI-mediated activation cascade;G alpha (1213) signalling events;RHO GTPases activate…	hsa04010;hsa04014;hsa04015;hsa04062;hsa04144;hsa04360;hsa04370;hsa04510;hsa04520;hsa04530;hsa04660;hsa04666;hsa04670;hsa04722;hsa04810;hsa04912;hsa04932;hsa04933;hsa05100;hsa05120;hsa05130;hsa05131;hsa05132;hsa05200;hsa05203;hsa05205;hsa05211;hsa05212	CDC42	NA	azure4	1	-1.703125
YES1-mRNA	0.0174	0.0117	-0.00543	0.0403	1.01	0.996	1.03	0.143	1	lm.nb	CD28 co-stimulation, Cell surface interactions at the vascular wall, CTLA4 inhibitory signaling, EPH-ephrin mediated repulsion of cells, EPHA-mediated growth cone collapse, EPHB-mediated forward signaling, Regulation of signaling by CBL, Signaling by ERBB2, Signaling by SCF-KIT	SEBELIUS_2_C4636	YES1	mRNA	0			Signaling by ERBB2;EPHB-mediated forward signaling;EPHA-mediated growth cone collapse;Regulation of KIT signaling;EPH-ephrin mediated repulsion of cells;Regulation of signaling by CBL;CD28 co-stimulation;CTLA4 inhibitory signaling;Signaling by SCF-KIT;Cell surface interactions at the vascular wall	hsa04520;hsa04530	YES1	NA	azure4	1	1.48717948717949
AKT1-mRNA	0.0219	0.031	-0.0388	0.0827	1.02	0.973	1.06	0.484	1	lm.nb	Activation of BAD and translocation to mitochondria , CD28 co-stimulation, DAP12 signaling, Deactivation of the beta-catenin transactivating complex, Downstream signal transduction, G beta.CL.gamma signalling through PI3Kgamma, GAB1 signalosome, GPVI-mediated activation cascade, IRS-related events triggered by IGF1R, PI3K Cascade, PI3KAKT activation, PIP3 activates AKT signaling, Role of LAT2NTAL…	SEBELIUS_2_C4636	AKT1	mRNA	0			TP53 Regulates Metabolic Genes;Deactivation of the beta-catenin transactivating complex;Activation of BAD and translocation to mitochondria ;eNOS activation;mTOR signalling;G beta.CL.gamma signalling through PI3Kgamma;KSRP (KHSRP) binds and destabilizes mRNA;AKT phosphorylates targets in the nucleus;VEGFR2 mediated vascular permeability;GPVI-mediated activation cascade;Tetrahydrobiopterin (BH4) s…	hsa04010;hsa04012;hsa04014;hsa04015;hsa04022;hsa04024;hsa04062;hsa04066;hsa04068;hsa04071;hsa04072;hsa04150;hsa04151;hsa04152;hsa04210;hsa04211;hsa04213;hsa04261;hsa04370;hsa04380;hsa04510;hsa04530;hsa04550;hsa04611;hsa04620;hsa04630;hsa04660;hsa04662;hsa04664;hsa04666;hsa04668;hsa04722;hsa04725;hsa04728;hsa04910;hsa04914;hsa04915;hsa04917;hsa04919;hsa04920;hsa04922;hsa04923;hsa04931;hsa04932;hsa…	AKT1	NA	azure4	1	0.706451612903226
AKT2-mRNA	0.00957	0.0157	-0.0212	0.0403	1.01	0.985	1.03	0.546	1	lm.nb	Activation of BAD and translocation to mitochondria , CD28 co-stimulation, DAP12 signaling, Deactivation of the beta-catenin transactivating complex, Downstream signal transduction, G beta.CL.gamma signalling through PI3Kgamma, GAB1 signalosome, GPVI-mediated activation cascade, IRS-related events triggered by IGF1R, PI3K Cascade, PI3KAKT activation, PIP3 activates AKT signaling, Role of LAT2NTAL…	SEBELIUS_2_C4636	AKT2	mRNA	0			TP53 Regulates Metabolic Genes;PDE3B signalling;AKT phosphorylates targets in the cytosol;Negative regulation of the PI3KAKT network;Deactivation of the beta-catenin transactivating complex;Activation of BAD and translocation to mitochondria ;G beta.CL.gamma signalling through PI3Kgamma;AKT phosphorylates targets in the nucleus;VEGFR2 mediated vascular permeability;GPVI-mediated activation cascad…	hsa04010;hsa04012;hsa04014;hsa04015;hsa04022;hsa04024;hsa04062;hsa04066;hsa04068;hsa04071;hsa04072;hsa04150;hsa04151;hsa04152;hsa04210;hsa04211;hsa04213;hsa04261;hsa04370;hsa04380;hsa04510;hsa04530;hsa04550;hsa04611;hsa04620;hsa04630;hsa04660;hsa04662;hsa04664;hsa04666;hsa04668;hsa04722;hsa04725;hsa04728;hsa04910;hsa04914;hsa04915;hsa04917;hsa04919;hsa04920;hsa04922;hsa04923;hsa04931;hsa04932;hsa…	AKT2	NA	azure4	1	0.609554140127389
FYN-mRNA	0.0103	0.0454	-0.0786	0.0993	1.01	0.947	1.07	0.821	1	lm.nb	ARMS-mediated activation, CD209 (DC-SIGN) signaling, CD28 co-stimulation, CD28 dependent PI3KAkt signaling, CD28 dependent Vav1 pathway, Cell surface interactions at the vascular wall, Constitutive Signaling by Aberrant PI3K in Cancer, CTLA4 inhibitory signaling, DAP12 signaling, Downstream signal transduction, EPH-ephrin mediated repulsion of cells, FCERI mediated MAPK activation, Frs2-mediated …	SEBELIUS_2_C4636	FYN	mRNA	0			EPH-ephrin mediated repulsion of cells;Regulation of signaling by CBL;FCGR activation;Antigen activates B Cell Receptor (BCR) leading to generation of second messengers;Dectin-2 family;RAFMAP kinase cascade;Constitutive Signaling by Aberrant PI3K in Cancer;CTLA4 inhibitory signaling;CD28 dependent PI3KAkt signaling;PECAM1 interactions;CD28 dependent Vav1 pathway;GPVI-mediated activation cascade;S…	hsa04071;hsa04072;hsa04360;hsa04380;hsa04510;hsa04520;hsa04611;hsa04650;hsa04660;hsa04664;hsa04725;hsa05020;hsa05130;hsa05162;hsa05416	FYN	NA	azure4	1	0.226872246696035
RAC1-mRNA	-0.000703	0.0123	-0.0248	0.0234	1	0.983	1.02	0.955	1	lm.nb	Activation of Rac, CD28 co-stimulation, CD28 dependent Vav1 pathway, DAP12 signaling, EPH-ephrin mediated repulsion of cells, Ephrin signaling, G alpha (1213) signalling events, GPVI-mediated activation cascade, MAPK6MAPK4 signaling, NRAGE signals death through JNK, PCPCE pathway, Regulation of actin dynamics for phagocytic cup formation, RHO GTPases activate CIT, RHO GTPases Activate Formins, RH…	SEBELIUS_2_C4636	RAC1	mRNA	0			MAPK6MAPK4 signaling;Signaling by SCF-KIT;Inactivation of Cdc42 and Rac;DAP12 signaling;Ephrin signaling;EPH-ephrin mediated repulsion of cells;Activation of Rac;RHO GTPases Activate Formins;VEGFR2 mediated vascular permeability;RHO GTPases activate PAKs;Sema4D mediated inhibition of cell attachment and migration;G alpha (1213) signalling events;Regulation of actin dynamics for phagocytic cup for…	hsa04010;hsa04014;hsa04015;hsa04024;hsa04062;hsa04071;hsa04145;hsa04151;hsa04310;hsa04360;hsa04370;hsa04380;hsa04510;hsa04520;hsa04620;hsa04650;hsa04662;hsa04664;hsa04666;hsa04670;hsa04722;hsa04810;hsa04932;hsa04933;hsa04972;hsa05100;hsa05120;hsa05131;hsa05132;hsa05200;hsa05203;hsa05205;hsa05210;hsa05211;hsa05212;hsa05231;hsa05416	RAC1	NA	azure4	1	-0.0571544715447154
