## Supplementary material for "Comparative pathway enrichment analysis in gastrointestinal cell lines Caco-2, HT-29, HEPG2, and colon fibroblasts using a custom expression panel for tight-junction and cytoskeletal regulatory genes": Sup. Results 1: Genes in Cell.extracellular.matrix.interactions - Day.csv

Probe Label	Log2 fold change	std error (log2)	Lower confidence limit (log2)	Upper confidence limit (log2)	Linear fold change	Lower confidence limit (linear)	Upper confidence limit (linear)	P-value	BY.p.value	method	Gene.sets	Codeset.Name	Probe.Label	Analyte.Type	Is.Control	Control.Type	Related.Probes	Probe.Annotation	KEGG.Pathways	Official.Gene.Name	Control.Conc	volcanocol	volcanopch	tstats.all
FLNA-mRNA	-0.107	0.0254	-0.156	-0.0569	0.929	0.897	0.961	0.00016	0.00515	lm.nb	Cell-extracellular matrix interactions, Platelet degranulation , RHO GTPases activate PAKs	SEBELIUS_2_C4636	FLNA	mRNA	0			RHO GTPases activate PAKs;Platelet degranulation ;Cell-extracellular matrix interactions	hsa04010;hsa04510;hsa05132;hsa05205	FLNA	NA	slateblue1	16	-4.21259842519685
ITGB1-mRNA	-0.0466	0.0124	-0.071	-0.0222	0.968	0.952	0.985	0.000611	0.0149	lm.nb	Cell-extracellular matrix interactions, Cell surface interactions at the vascular wall, ECM proteoglycans, Elastic fibre formation, Integrin cell surface interactions, Laminin interactions, Non-integrin membrane-ECM interactions, RHO GTPases Activate Formins	SEBELIUS_2_C4636	ITGB1	mRNA	0			Laminin interactions;RHO GTPases Activate Formins;ECM proteoglycans;Fibronectin matrix formation;Integrin cell surface interactions;Immunoregulatory interactions between a Lymphoid and a non-Lymphoid cell;Localization of the PINCH-ILK-PARVIN complex to focal adhesions;Elastic fibre formation;Cell surface interactions at the vascular wall;Non-integrin membrane-ECM interactions;Cell-extracellular m…	hsa04015;hsa04145;hsa04151;hsa04360;hsa04510;hsa04512;hsa04514;hsa04611;hsa04670;hsa04810;hsa05100;hsa05130;hsa05131;hsa05133;hsa05140;hsa05145;hsa05200;hsa05205;hsa05222;hsa05410;hsa05412;hsa05414	ITGB1	NA	slateblue2	16	-3.75806451612903
ACTB-mRNA	-0.0865	0.0282	-0.142	-0.0313	0.942	0.906	0.979	0.00397	0.0647	lm.nb	ARMS-mediated activation, Cell-extracellular matrix interactions, DAP12 signaling, Downstream signal transduction, EPH-ephrin mediated repulsion of cells, EPHB-mediated forward signaling, FCERI mediated MAPK activation, Frs2-mediated activation, Gastrin-CREB signalling pathway via PKC and MAPK, Interleukin receptor SHC signaling, IRS-related events triggered by IGF1R, RAFMAP kinase cascade, Regul…	SEBELIUS_2_C4636	ACTB	mRNA	0			EPHB-mediated forward signaling;Interaction between L1 and Ankyrins;DNA Damage Recognition in GG-NER;EPH-ephrin mediated repulsion of cells;Prefoldin mediated transfer of substrate to CCTTriC;RHO GTPases Activate Formins;RHO GTPases activate IQGAPs;Cell-extracellular matrix interactions;Regulation of actin dynamics for phagocytic cup formation;Folding of actin by CCTTriC;B-WICH complex positively…	hsa04015;hsa04145;hsa04390;hsa04510;hsa04520;hsa04530;hsa04611;hsa04670;hsa04810;hsa04919;hsa04921;hsa04971;hsa05100;hsa05110;hsa05130;hsa05131;hsa05132;hsa05164;hsa05205;hsa05410;hsa05412;hsa05414;hsa05416	ACTB	NA	slateblue3	16	-3.06737588652482
ACTN1-mRNA	-0.0584	0.0246	-0.107	-0.0101	0.96	0.929	0.993	0.023	0.272	lm.nb	Cell-extracellular matrix interactions, Nephrin interactions, Non-integrin membrane-ECM interactions, Platelet degranulation , Syndecan interactions	SEBELIUS_2_C4636	ACTN1	mRNA	0			Syndecan interactions;Nephrin interactions;Platelet degranulation ;Non-integrin membrane-ECM interactions;Cell-extracellular matrix interactions	hsa04510;hsa04520;hsa04530;hsa04670;hsa04810;hsa05146;hsa05203;hsa05412	ACTN1	NA	slateblue4	16	-2.3739837398374
PXN-mRNA	0.0257	0.0143	-0.00222	0.0537	1.02	0.998	1.04	0.0794	0.771	lm.nb	Cell-extracellular matrix interactions, GAB1 signalosome, Smooth Muscle Contraction, VEGFA-VEGFR2 Pathway	SEBELIUS_2_C4636	PXN	mRNA	0			Smooth Muscle Contraction;GAB1 signalosome;VEGFA-VEGFR2 Pathway;Cell-extracellular matrix interactions	hsa04062;hsa04370;hsa04510;hsa04670;hsa04810;hsa05100;hsa05203;hsa05205	PXN	NA	azure4	1	1.7972027972028
ACTG1-mRNA	-0.0332	0.0186	-0.0696	0.00335	0.977	0.953	1	0.0832	0.802	lm.nb	ARMS-mediated activation, Cell-extracellular matrix interactions, DAP12 signaling, Downstream signal transduction, EPH-ephrin mediated repulsion of cells, EPHB-mediated forward signaling, FCERI mediated MAPK activation, Frs2-mediated activation, Gastrin-CREB signalling pathway via PKC and MAPK, Interleukin receptor SHC signaling, IRS-related events triggered by IGF1R, RAFMAP kinase cascade, Regul…	SEBELIUS_2_C4636	ACTG1	mRNA	0			RHO GTPases Activate WASPs and WAVEs;Translocation of GLUT4 to the plasma membrane;Recycling pathway of L1;Interaction between L1 and Ankyrins;EPHB-mediated forward signaling;EPH-ephrin mediated repulsion of cells;RHO GTPases Activate Formins;RHO GTPases activate IQGAPs;Cell-extracellular matrix interactions;Regulation of actin dynamics for phagocytic cup formation;RAFMAP kinase cascade;Downstrea…	hsa04015;hsa04145;hsa04390;hsa04510;hsa04520;hsa04530;hsa04611;hsa04670;hsa04810;hsa04919;hsa04921;hsa05100;hsa05110;hsa05130;hsa05131;hsa05132;hsa05164;hsa05205;hsa05410;hsa05412;hsa05414;hsa05416	ACTG1	NA	azure4	1	-1.78494623655914
