## Supplementary material for "Comparative pathway enrichment analysis in gastrointestinal cell lines Caco-2, HT-29, HEPG2, and colon fibroblasts using a custom expression panel for tight-junction and cytoskeletal regulatory genes": Sup. Results 1: Genes in Cell.extracellular.matrix.interactions - LineHEPG2.csv

Probe Label	Log2 fold change	std error (log2)	Lower confidence limit (log2)	Upper confidence limit (log2)	Linear fold change	Lower confidence limit (linear)	Upper confidence limit (linear)	P-value	BY.p.value	method	Gene.sets	Codeset.Name	Probe.Label	Analyte.Type	Is.Control	Control.Type	Related.Probes	Probe.Annotation	KEGG.Pathways	Official.Gene.Name	Control.Conc	volcanocol	volcanopch	tstats.all
ITGB1-mRNA	-1.62	0.103	-1.83	-1.42	0.325	0.282	0.373	5.22e-18	2.47e-16	lm.nb	Cell-extracellular matrix interactions, Cell surface interactions at the vascular wall, ECM proteoglycans, Elastic fibre formation, Integrin cell surface interactions, Laminin interactions, Non-integrin membrane-ECM interactions, RHO GTPases Activate Formins	SEBELIUS_2_C4636	ITGB1	mRNA	0			Laminin interactions;RHO GTPases Activate Formins;ECM proteoglycans;Fibronectin matrix formation;Integrin cell surface interactions;Immunoregulatory interactions between a Lymphoid and a non-Lymphoid cell;Localization of the PINCH-ILK-PARVIN complex to focal adhesions;Elastic fibre formation;Cell surface interactions at the vascular wall;Non-integrin membrane-ECM interactions;Cell-extracellular m…	hsa04015;hsa04145;hsa04151;hsa04360;hsa04510;hsa04512;hsa04514;hsa04611;hsa04670;hsa04810;hsa05100;hsa05130;hsa05131;hsa05133;hsa05140;hsa05145;hsa05200;hsa05205;hsa05222;hsa05410;hsa05412;hsa05414	ITGB1	NA	slateblue1	16	-15.7281553398058
FLNA-mRNA	-2.48	0.21	-2.89	-2.07	0.179	0.135	0.238	4.16e-14	1.18e-12	lm.nb	Cell-extracellular matrix interactions, Platelet degranulation , RHO GTPases activate PAKs	SEBELIUS_2_C4636	FLNA	mRNA	0			RHO GTPases activate PAKs;Platelet degranulation ;Cell-extracellular matrix interactions	hsa04010;hsa04510;hsa05132;hsa05205	FLNA	NA	slateblue1	16	-11.8095238095238
PXN-mRNA	-1.1	0.118	-1.33	-0.864	0.468	0.398	0.549	3.44e-11	7.4e-10	lm.nb	Cell-extracellular matrix interactions, GAB1 signalosome, Smooth Muscle Contraction, VEGFA-VEGFR2 Pathway	SEBELIUS_2_C4636	PXN	mRNA	0			Smooth Muscle Contraction;GAB1 signalosome;VEGFA-VEGFR2 Pathway;Cell-extracellular matrix interactions	hsa04062;hsa04370;hsa04510;hsa04670;hsa04810;hsa05100;hsa05203;hsa05205	PXN	NA	slateblue1	16	-9.32203389830509
ACTN1-mRNA	-1.65	0.203	-2.05	-1.25	0.318	0.242	0.419	8.83e-10	1.42e-08	lm.nb	Cell-extracellular matrix interactions, Nephrin interactions, Non-integrin membrane-ECM interactions, Platelet degranulation , Syndecan interactions	SEBELIUS_2_C4636	ACTN1	mRNA	0			Syndecan interactions;Nephrin interactions;Platelet degranulation ;Non-integrin membrane-ECM interactions;Cell-extracellular matrix interactions	hsa04510;hsa04520;hsa04530;hsa04670;hsa04810;hsa05146;hsa05203;hsa05412	ACTN1	NA	slateblue1	16	-8.12807881773399
ACTB-mRNA	-1.44	0.234	-1.9	-0.984	0.368	0.268	0.506	3.69e-07	4.85e-06	lm.nb	ARMS-mediated activation, Cell-extracellular matrix interactions, DAP12 signaling, Downstream signal transduction, EPH-ephrin mediated repulsion of cells, EPHB-mediated forward signaling, FCERI mediated MAPK activation, Frs2-mediated activation, Gastrin-CREB signalling pathway via PKC and MAPK, Interleukin receptor SHC signaling, IRS-related events triggered by IGF1R, RAFMAP kinase cascade, Regul…	SEBELIUS_2_C4636	ACTB	mRNA	0			EPHB-mediated forward signaling;Interaction between L1 and Ankyrins;DNA Damage Recognition in GG-NER;EPH-ephrin mediated repulsion of cells;Prefoldin mediated transfer of substrate to CCTTriC;RHO GTPases Activate Formins;RHO GTPases activate IQGAPs;Cell-extracellular matrix interactions;Regulation of actin dynamics for phagocytic cup formation;Folding of actin by CCTTriC;B-WICH complex positively…	hsa04015;hsa04145;hsa04390;hsa04510;hsa04520;hsa04530;hsa04611;hsa04670;hsa04810;hsa04919;hsa04921;hsa04971;hsa05100;hsa05110;hsa05130;hsa05131;hsa05132;hsa05164;hsa05205;hsa05410;hsa05412;hsa05414;hsa05416	ACTB	NA	slateblue1	16	-6.15384615384615
ACTG1-mRNA	-0.293	0.154	-0.596	0.0099	0.816	0.662	1.01	0.0658	0.494	lm.nb	ARMS-mediated activation, Cell-extracellular matrix interactions, DAP12 signaling, Downstream signal transduction, EPH-ephrin mediated repulsion of cells, EPHB-mediated forward signaling, FCERI mediated MAPK activation, Frs2-mediated activation, Gastrin-CREB signalling pathway via PKC and MAPK, Interleukin receptor SHC signaling, IRS-related events triggered by IGF1R, RAFMAP kinase cascade, Regul…	SEBELIUS_2_C4636	ACTG1	mRNA	0			RHO GTPases Activate WASPs and WAVEs;Translocation of GLUT4 to the plasma membrane;Recycling pathway of L1;Interaction between L1 and Ankyrins;EPHB-mediated forward signaling;EPH-ephrin mediated repulsion of cells;RHO GTPases Activate Formins;RHO GTPases activate IQGAPs;Cell-extracellular matrix interactions;Regulation of actin dynamics for phagocytic cup formation;RAFMAP kinase cascade;Downstrea…	hsa04015;hsa04145;hsa04390;hsa04510;hsa04520;hsa04530;hsa04611;hsa04670;hsa04810;hsa04919;hsa04921;hsa05100;hsa05110;hsa05130;hsa05131;hsa05132;hsa05164;hsa05205;hsa05410;hsa05412;hsa05414;hsa05416	ACTG1	NA	azure4	1	-1.9025974025974
