## Supplementary material for "Comparative pathway enrichment analysis in gastrointestinal cell lines Caco-2, HT-29, HEPG2, and colon fibroblasts using a custom expression panel for tight-junction and cytoskeletal regulatory genes": Sup. Results 1: Genes in Circadian.Clock - Day.csv

Probe Label	Log2 fold change	std error (log2)	Lower confidence limit (log2)	Upper confidence limit (log2)	Linear fold change	Lower confidence limit (linear)	Upper confidence limit (linear)	P-value	BY.p.value	method	Gene.sets	Codeset.Name	Probe.Label	Analyte.Type	Is.Control	Control.Type	Related.Probes	Probe.Annotation	KEGG.Pathways	Official.Gene.Name	Control.Conc	volcanocol	volcanopch	tstats.all
PPP1CB-mRNA	0.0489	0.00818	0.0328	0.0649	1.03	1.02	1.05	6.77e-07	7.39e-05	loglinear	Circadian Clock, RHO GTPases activate PKNs, RHO GTPases Activate ROCKs, TGF-beta receptor signaling activates SMADs	SEBELIUS_2_C4636	PPP1CB	mRNA	0			RHO GTPases Activate ROCKs;Downregulation of TGF-beta receptor signaling;RHO GTPases activate PKNs;Circadian Clock;Regulation of PLK1 Activity at G2M Transition;TGF-beta receptor signaling activates SMADs	hsa03015;hsa04022;hsa04024;hsa04114;hsa04261;hsa04270;hsa04390;hsa04510;hsa04611;hsa04720;hsa04728;hsa04750;hsa04810;hsa04910;hsa04921;hsa04931;hsa05031;hsa05034;hsa05168;hsa05205	PPP1CB	NA	slateblue1	16	5.97799511002445
BHLHE40-mRNA	0.292	0.068	0.159	0.425	1.22	1.12	1.34	0.000122	0.00452	lm.nb	Circadian Clock	SEBELIUS_2_C4636	BHLHE40	mRNA	0			Circadian Clock		BHLHE40	NA	slateblue1	16	4.29411764705882
PPP1CC-mRNA	0.0564	0.0176	0.0218	0.091	1.04	1.02	1.07	0.00283	0.0509	lm.nb	Circadian Clock, Resolution of Sister Chromatid Cohesion, RHO GTPases Activate Formins, TGF-beta receptor signaling activates SMADs	SEBELIUS_2_C4636	PPP1CC	mRNA	0			Separation of Sister Chromatids;RHO GTPases Activate Formins;Resolution of Sister Chromatid Cohesion;Downregulation of TGF-beta receptor signaling;Circadian Clock;TGF-beta receptor signaling activates SMADs	hsa03015;hsa04022;hsa04024;hsa04114;hsa04261;hsa04270;hsa04390;hsa04510;hsa04611;hsa04720;hsa04728;hsa04750;hsa04810;hsa04910;hsa04921;hsa04931;hsa05031;hsa05034;hsa05168;hsa05205	PPP1CC	NA	slateblue3	16	3.20454545454545
PPP1CA-mRNA	-0.0314	0.0172	-0.0651	0.00226	0.978	0.956	1	0.0755	0.744	lm.nb	Circadian Clock, DARPP-32 events, TGF-beta receptor signaling activates SMADs	SEBELIUS_2_C4636	PPP1CA	mRNA	0			DARPP-32 events;Downregulation of TGF-beta receptor signaling;Circadian Clock;TGF-beta receptor signaling activates SMADs	hsa03015;hsa04022;hsa04024;hsa04114;hsa04261;hsa04270;hsa04390;hsa04510;hsa04611;hsa04720;hsa04728;hsa04750;hsa04810;hsa04910;hsa04921;hsa04931;hsa05031;hsa05034;hsa05168;hsa05205	PPP1CA	NA	azure4	1	-1.82558139534884
EP300-mRNA	0.00939	0.0182	-0.0262	0.045	1.01	0.982	1.03	0.608	1	lm.nb	CD209 (DC-SIGN) signaling, Circadian Clock	SEBELIUS_2_C4636	EP300	mRNA	0			LRR FLII-interacting protein 1 (LRRFIP1) activates type I IFN production;TRAF6 mediated IRF7 activation;Constitutive Signaling by NOTCH1 PEST Domain Mutants;Polo-like kinase mediated events;B-WICH complex positively regulates rRNA expression;CD209 (DC-SIGN) signaling;Circadian Clock	hsa04024;hsa04066;hsa04068;hsa04110;hsa04310;hsa04330;hsa04350;hsa04520;hsa04630;hsa04720;hsa04916;hsa04919;hsa04922;hsa05016;hsa05152;hsa05161;hsa05164;hsa05166;hsa05168;hsa05169;hsa05200;hsa05203;hsa05206;hsa05211;hsa05215	EP300	NA	azure4	1	0.515934065934066
CREBBP-mRNA	0.000773	0.0168	-0.0321	0.0336	1	0.978	1.02	0.963	1	lm.nb	CD209 (DC-SIGN) signaling, Circadian Clock	SEBELIUS_2_C4636	CREBBP	mRNA	0			YAP1- and WWTR1 (TAZ)-stimulated gene expression;Activation of gene expression by SREBF (SREBP);Transcriptional activation of mitochondrial biogenesis;Constitutive Signaling by NOTCH1 HD.PLS.PEST Domain Mutants;Constitutive Signaling by NOTCH1 PEST Domain Mutants;CD209 (DC-SIGN) signaling;Circadian Clock	hsa04024;hsa04066;hsa04068;hsa04110;hsa04310;hsa04330;hsa04350;hsa04520;hsa04630;hsa04720;hsa04916;hsa04919;hsa04922;hsa05016;hsa05152;hsa05161;hsa05164;hsa05166;hsa05168;hsa05169;hsa05200;hsa05203;hsa05206;hsa05211;hsa05215	CREBBP	NA	azure4	1	0.0460119047619048
