## Supplementary material for "Comparative pathway enrichment analysis in gastrointestinal cell lines Caco-2, HT-29, HEPG2, and colon fibroblasts using a custom expression panel for tight-junction and cytoskeletal regulatory genes": Sup. Results 1: Genes in Circadian.Clock - LineCaco2.csv

Probe Label	Log2 fold change	std error (log2)	Lower confidence limit (log2)	Upper confidence limit (log2)	Linear fold change	Lower confidence limit (linear)	Upper confidence limit (linear)	P-value	BY.p.value	method	Gene.sets	Codeset.Name	Probe.Label	Analyte.Type	Is.Control	Control.Type	Related.Probes	Probe.Annotation	KEGG.Pathways	Official.Gene.Name	Control.Conc	volcanocol	volcanopch	tstats.all
PPP1CC-mRNA	1.84	0.136	1.58	2.11	3.58	2.98	4.31	6.54e-16	1.86e-14	lm.nb	Circadian Clock, Resolution of Sister Chromatid Cohesion, RHO GTPases Activate Formins, TGF-beta receptor signaling activates SMADs	SEBELIUS_2_C4636	PPP1CC	mRNA	0			Separation of Sister Chromatids;RHO GTPases Activate Formins;Resolution of Sister Chromatid Cohesion;Downregulation of TGF-beta receptor signaling;Circadian Clock;TGF-beta receptor signaling activates SMADs	hsa03015;hsa04022;hsa04024;hsa04114;hsa04261;hsa04270;hsa04390;hsa04510;hsa04611;hsa04720;hsa04728;hsa04750;hsa04810;hsa04910;hsa04921;hsa04931;hsa05031;hsa05034;hsa05168;hsa05205	PPP1CC	NA	slateblue1	16	13.5294117647059
PPP1CA-mRNA	1.2	0.13	0.945	1.46	2.3	1.93	2.74	3.99e-11	6.9e-10	lm.nb	Circadian Clock, DARPP-32 events, TGF-beta receptor signaling activates SMADs	SEBELIUS_2_C4636	PPP1CA	mRNA	0			DARPP-32 events;Downregulation of TGF-beta receptor signaling;Circadian Clock;TGF-beta receptor signaling activates SMADs	hsa03015;hsa04022;hsa04024;hsa04114;hsa04261;hsa04270;hsa04390;hsa04510;hsa04611;hsa04720;hsa04728;hsa04750;hsa04810;hsa04910;hsa04921;hsa04931;hsa05031;hsa05034;hsa05168;hsa05205	PPP1CA	NA	slateblue1	16	9.23076923076923
EP300-mRNA	0.915	0.138	0.644	1.19	1.89	1.56	2.28	9.46e-08	1.18e-06	lm.nb	CD209 (DC-SIGN) signaling, Circadian Clock	SEBELIUS_2_C4636	EP300	mRNA	0			LRR FLII-interacting protein 1 (LRRFIP1) activates type I IFN production;TRAF6 mediated IRF7 activation;Constitutive Signaling by NOTCH1 PEST Domain Mutants;Polo-like kinase mediated events;B-WICH complex positively regulates rRNA expression;CD209 (DC-SIGN) signaling;Circadian Clock	hsa04024;hsa04066;hsa04068;hsa04110;hsa04310;hsa04330;hsa04350;hsa04520;hsa04630;hsa04720;hsa04916;hsa04919;hsa04922;hsa05016;hsa05152;hsa05161;hsa05164;hsa05166;hsa05168;hsa05169;hsa05200;hsa05203;hsa05206;hsa05211;hsa05215	EP300	NA	slateblue1	16	6.6304347826087
PPP1CB-mRNA	-0.231	0.0618	-0.352	-0.11	0.852	0.784	0.927	0.000632	0.00567	loglinear	Circadian Clock, RHO GTPases activate PKNs, RHO GTPases Activate ROCKs, TGF-beta receptor signaling activates SMADs	SEBELIUS_2_C4636	PPP1CB	mRNA	0			RHO GTPases Activate ROCKs;Downregulation of TGF-beta receptor signaling;RHO GTPases activate PKNs;Circadian Clock;Regulation of PLK1 Activity at G2M Transition;TGF-beta receptor signaling activates SMADs	hsa03015;hsa04022;hsa04024;hsa04114;hsa04261;hsa04270;hsa04390;hsa04510;hsa04611;hsa04720;hsa04728;hsa04750;hsa04810;hsa04910;hsa04921;hsa04931;hsa05031;hsa05034;hsa05168;hsa05205	PPP1CB	NA	slateblue1	16	-3.7378640776699
CREBBP-mRNA	0.132	0.127	-0.117	0.381	1.1	0.922	1.3	0.306	1	lm.nb	CD209 (DC-SIGN) signaling, Circadian Clock	SEBELIUS_2_C4636	CREBBP	mRNA	0			YAP1- and WWTR1 (TAZ)-stimulated gene expression;Activation of gene expression by SREBF (SREBP);Transcriptional activation of mitochondrial biogenesis;Constitutive Signaling by NOTCH1 HD.PLS.PEST Domain Mutants;Constitutive Signaling by NOTCH1 PEST Domain Mutants;CD209 (DC-SIGN) signaling;Circadian Clock	hsa04024;hsa04066;hsa04068;hsa04110;hsa04310;hsa04330;hsa04350;hsa04520;hsa04630;hsa04720;hsa04916;hsa04919;hsa04922;hsa05016;hsa05152;hsa05161;hsa05164;hsa05166;hsa05168;hsa05169;hsa05200;hsa05203;hsa05206;hsa05211;hsa05215	CREBBP	NA	azure4	1	1.03937007874016
BHLHE40-mRNA	0.154	0.513	-0.851	1.16	1.11	0.555	2.23	0.766	1	lm.nb	Circadian Clock	SEBELIUS_2_C4636	BHLHE40	mRNA	0			Circadian Clock		BHLHE40	NA	azure4	1	0.300194931773879
