## Supplementary material for "Comparative pathway enrichment analysis in gastrointestinal cell lines Caco-2, HT-29, HEPG2, and colon fibroblasts using a custom expression panel for tight-junction and cytoskeletal regulatory genes": Sup. Results 1: Genes in Circadian.Clock - LineHT29.csv

Probe Label	Log2 fold change	std error (log2)	Lower confidence limit (log2)	Upper confidence limit (log2)	Linear fold change	Lower confidence limit (linear)	Upper confidence limit (linear)	P-value	BY.p.value	method	Gene.sets	Codeset.Name	Probe.Label	Analyte.Type	Is.Control	Control.Type	Related.Probes	Probe.Annotation	KEGG.Pathways	Official.Gene.Name	Control.Conc	volcanocol	volcanopch	tstats.all
PPP1CA-mRNA	1.63	0.135	1.36	1.89	3.09	2.57	3.71	2e-14	3.89e-13	lm.nb	Circadian Clock, DARPP-32 events, TGF-beta receptor signaling activates SMADs	SEBELIUS_2_C4636	PPP1CA	mRNA	0			DARPP-32 events;Downregulation of TGF-beta receptor signaling;Circadian Clock;TGF-beta receptor signaling activates SMADs	hsa03015;hsa04022;hsa04024;hsa04114;hsa04261;hsa04270;hsa04390;hsa04510;hsa04611;hsa04720;hsa04728;hsa04750;hsa04810;hsa04910;hsa04921;hsa04931;hsa05031;hsa05034;hsa05168;hsa05205	PPP1CA	NA	slateblue1	16	12.0740740740741
PPP1CC-mRNA	1.65	0.14	1.38	1.93	3.15	2.6	3.81	4.5e-14	8.4e-13	lm.nb	Circadian Clock, Resolution of Sister Chromatid Cohesion, RHO GTPases Activate Formins, TGF-beta receptor signaling activates SMADs	SEBELIUS_2_C4636	PPP1CC	mRNA	0			Separation of Sister Chromatids;RHO GTPases Activate Formins;Resolution of Sister Chromatid Cohesion;Downregulation of TGF-beta receptor signaling;Circadian Clock;TGF-beta receptor signaling activates SMADs	hsa03015;hsa04022;hsa04024;hsa04114;hsa04261;hsa04270;hsa04390;hsa04510;hsa04611;hsa04720;hsa04728;hsa04750;hsa04810;hsa04910;hsa04921;hsa04931;hsa05031;hsa05034;hsa05168;hsa05205	PPP1CC	NA	slateblue1	16	11.7857142857143
PPP1CB-mRNA	0.65	0.0639	0.524	0.775	1.57	1.44	1.71	2.94e-12	4.43e-11	loglinear	Circadian Clock, RHO GTPases activate PKNs, RHO GTPases Activate ROCKs, TGF-beta receptor signaling activates SMADs	SEBELIUS_2_C4636	PPP1CB	mRNA	0			RHO GTPases Activate ROCKs;Downregulation of TGF-beta receptor signaling;RHO GTPases activate PKNs;Circadian Clock;Regulation of PLK1 Activity at G2M Transition;TGF-beta receptor signaling activates SMADs	hsa03015;hsa04022;hsa04024;hsa04114;hsa04261;hsa04270;hsa04390;hsa04510;hsa04611;hsa04720;hsa04728;hsa04750;hsa04810;hsa04910;hsa04921;hsa04931;hsa05031;hsa05034;hsa05168;hsa05205	PPP1CB	NA	slateblue1	16	10.1721439749609
EP300-mRNA	0.447	0.143	0.166	0.728	1.36	1.12	1.66	0.00348	0.0287	lm.nb	CD209 (DC-SIGN) signaling, Circadian Clock	SEBELIUS_2_C4636	EP300	mRNA	0			LRR FLII-interacting protein 1 (LRRFIP1) activates type I IFN production;TRAF6 mediated IRF7 activation;Constitutive Signaling by NOTCH1 PEST Domain Mutants;Polo-like kinase mediated events;B-WICH complex positively regulates rRNA expression;CD209 (DC-SIGN) signaling;Circadian Clock	hsa04024;hsa04066;hsa04068;hsa04110;hsa04310;hsa04330;hsa04350;hsa04520;hsa04630;hsa04720;hsa04916;hsa04919;hsa04922;hsa05016;hsa05152;hsa05161;hsa05164;hsa05166;hsa05168;hsa05169;hsa05200;hsa05203;hsa05206;hsa05211;hsa05215	EP300	NA	slateblue2	16	3.12587412587413
CREBBP-mRNA	0.166	0.131	-0.0915	0.423	1.12	0.939	1.34	0.214	1	lm.nb	CD209 (DC-SIGN) signaling, Circadian Clock	SEBELIUS_2_C4636	CREBBP	mRNA	0			YAP1- and WWTR1 (TAZ)-stimulated gene expression;Activation of gene expression by SREBF (SREBP);Transcriptional activation of mitochondrial biogenesis;Constitutive Signaling by NOTCH1 HD.PLS.PEST Domain Mutants;Constitutive Signaling by NOTCH1 PEST Domain Mutants;CD209 (DC-SIGN) signaling;Circadian Clock	hsa04024;hsa04066;hsa04068;hsa04110;hsa04310;hsa04330;hsa04350;hsa04520;hsa04630;hsa04720;hsa04916;hsa04919;hsa04922;hsa05016;hsa05152;hsa05161;hsa05164;hsa05166;hsa05168;hsa05169;hsa05200;hsa05203;hsa05206;hsa05211;hsa05215	CREBBP	NA	azure4	1	1.26717557251908
BHLHE40-mRNA	-0.557	0.53	-1.6	0.483	0.68	0.331	1.4	0.301	1	lm.nb	Circadian Clock	SEBELIUS_2_C4636	BHLHE40	mRNA	0			Circadian Clock		BHLHE40	NA	azure4	1	-1.05094339622642
