## Supplementary material for "Comparative pathway enrichment analysis in gastrointestinal cell lines Caco-2, HT-29, HEPG2, and colon fibroblasts using a custom expression panel for tight-junction and cytoskeletal regulatory genes": Sup. Results 1: Genes in Cyclin.D.associated.events.in.G1 - Day.csv

Probe Label	Log2 fold change	std error (log2)	Lower confidence limit (log2)	Upper confidence limit (log2)	Linear fold change	Lower confidence limit (linear)	Upper confidence limit (linear)	P-value	BY.p.value	method	Gene.sets	Codeset.Name	Probe.Label	Analyte.Type	Is.Control	Control.Type	Related.Probes	Probe.Annotation	KEGG.Pathways	Official.Gene.Name	Control.Conc	volcanocol	volcanopch	tstats.all
PPP2R2A-mRNA	0.0412	0.00909	0.0234	0.0591	1.03	1.02	1.04	5.79e-05	0.00242	loglinear	Cyclin AB1 associated events during G2M transition, Cyclin D associated events in G1, Nonsense Mediated Decay (NMD) enhanced by the Exon Junction Complex (EJC)	SEBELIUS_2_C4636	PPP2R2A	mRNA	0			Nonsense Mediated Decay (NMD) enhanced by the Exon Junction Complex (EJC);Cyclin D associated events in G1;Cyclin AB1 associated events during G2M transition	hsa03015;hsa04071;hsa04151;hsa04152;hsa04261;hsa04390;hsa04530;hsa04728;hsa05142;hsa05160	PPP2R2A	NA	slateblue1	16	4.53245324532453
CCND1-mRNA	-0.0866	0.0203	-0.126	-0.0468	0.942	0.916	0.968	0.000134	0.00452	lm.nb	Cyclin D associated events in G1	SEBELIUS_2_C4636	CCND1	mRNA	0			Cyclin D associated events in G1;Pre-NOTCH Transcription and Translation	hsa04068;hsa04110;hsa04115;hsa04151;hsa04152;hsa04310;hsa04390;hsa04510;hsa04630;hsa04917;hsa04919;hsa04921;hsa04933;hsa05161;hsa05162;hsa05166;hsa05200;hsa05203;hsa05205;hsa05206;hsa05210;hsa05212;hsa05213;hsa05214;hsa05215;hsa05216;hsa05218;hsa05219;hsa05220;hsa05221;hsa05222;hsa05223;hsa05416	CCND1	NA	slateblue1	16	-4.26600985221675
PPP2R1A-mRNA	0.0412	0.0143	0.013	0.0693	1.03	1.01	1.05	0.00677	0.099	lm.nb	ARMS-mediated activation, AXIN missense mutants destabilize the destruction complex, Beta-catenin phosphorylation cascade, CTLA4 inhibitory signaling, Cyclin AB1 associated events during G2M transition, Cyclin D associated events in G1, DAP12 signaling, DARPP-32 events, Disassembly of the destruction complex and recruitment of AXIN to the membrane, Downstream signal transduction, FCERI mediated M…	SEBELIUS_2_C4636	PPP2R1A	mRNA	0			MASTL Facilitates Mitotic Progression;Regulation of PLK1 Activity at G2M Transition;Disassembly of the destruction complex and recruitment of AXIN to the membrane;S37 mutants of beta-catenin aren.SQT.t phosphorylated;Cyclin AB1 associated events during G2M transition;RAF activation;RHO GTPases Activate Formins;S33 mutants of beta-catenin aren.SQT.t phosphorylated;Loss of Nlp from mitotic centroso…	hsa03015;hsa04071;hsa04114;hsa04151;hsa04152;hsa04261;hsa04350;hsa04390;hsa04530;hsa04728;hsa04730;hsa05142;hsa05160	PPP2R1A	NA	slateblue4	16	2.88111888111888
PPP2CB-mRNA	-0.0296	0.0132	-0.0554	-0.0037	0.98	0.962	0.997	0.0311	0.348	lm.nb	ARMS-mediated activation, AXIN missense mutants destabilize the destruction complex, Beta-catenin phosphorylation cascade, CTLA4 inhibitory signaling, Cyclin AB1 associated events during G2M transition, Cyclin D associated events in G1, DAP12 signaling, DARPP-32 events, Disassembly of the destruction complex and recruitment of AXIN to the membrane, Downstream signal transduction, ERKs are inactiv…	SEBELIUS_2_C4636	PPP2CB	mRNA	0			MASTL Facilitates Mitotic Progression;Misspliced GSK3beta mutants stabilize beta-catenin;T41 mutants of beta-catenin aren.SQT.t phosphorylated;ERKs are inactivated;Glycolysis;Negative regulation of MAPK pathway;Disassembly of the destruction complex and recruitment of AXIN to the membrane;S37 mutants of beta-catenin aren.SQT.t phosphorylated;Cyclin AB1 associated events during G2M transition;RAF …	hsa03015;hsa04071;hsa04114;hsa04151;hsa04152;hsa04261;hsa04350;hsa04390;hsa04530;hsa04728;hsa04730;hsa05142;hsa05160	PPP2CB	NA	slateblue4	16	-2.24242424242424
CCND3-mRNA	-0.0838	0.0416	-0.165	-0.00233	0.944	0.892	0.998	0.0511	0.533	lm.nb	Cyclin D associated events in G1, MAPK6MAPK4 signaling	SEBELIUS_2_C4636	CCND3	mRNA	0			Cyclin D associated events in G1;MAPK6MAPK4 signaling;Transcriptional regulation of white adipocyte differentiation	hsa04110;hsa04115;hsa04151;hsa04310;hsa04390;hsa04510;hsa04630;hsa05162;hsa05166;hsa05203	CCND3	NA	azure4	1	-2.01442307692308
CCND2-mRNA	-0.101	0.0532	-0.205	0.00364	0.933	0.868	1	0.0664	0.668	lm.nb	Cyclin D associated events in G1	SEBELIUS_2_C4636	CCND2	mRNA	0			Cyclin D associated events in G1	hsa04068;hsa04110;hsa04115;hsa04151;hsa04310;hsa04390;hsa04510;hsa04630;hsa04917;hsa05162;hsa05166;hsa05202;hsa05203;hsa05206	CCND2	NA	azure4	1	-1.8984962406015
PPP2CA-mRNA	-0.026	0.0146	-0.0547	0.00266	0.982	0.963	1	0.0836	0.802	lm.nb	ARMS-mediated activation, AXIN missense mutants destabilize the destruction complex, Beta-catenin phosphorylation cascade, CTLA4 inhibitory signaling, Cyclin AB1 associated events during G2M transition, Cyclin D associated events in G1, DAP12 signaling, DARPP-32 events, Disassembly of the destruction complex and recruitment of AXIN to the membrane, Downstream signal transduction, ERKs are inactiv…	SEBELIUS_2_C4636	PPP2CA	mRNA	0			MASTL Facilitates Mitotic Progression;T41 mutants of beta-catenin aren.SQT.t phosphorylated;ERKs are inactivated;Glycolysis;Negative regulation of MAPK pathway;Disassembly of the destruction complex and recruitment of AXIN to the membrane;S37 mutants of beta-catenin aren.SQT.t phosphorylated;Cyclin AB1 associated events during G2M transition;RAF activation;RHO GTPases Activate Formins;S33 mutants…	hsa03015;hsa04071;hsa04114;hsa04151;hsa04152;hsa04261;hsa04350;hsa04390;hsa04530;hsa04728;hsa04730;hsa05142;hsa05160	PPP2CA	NA	azure4	1	-1.78082191780822
PPP2R1B-mRNA	0.0114	0.0135	-0.015	0.0379	1.01	0.99	1.03	0.402	1	lm.nb	ARMS-mediated activation, AXIN missense mutants destabilize the destruction complex, Beta-catenin phosphorylation cascade, CTLA4 inhibitory signaling, Cyclin AB1 associated events during G2M transition, Cyclin D associated events in G1, DAP12 signaling, DARPP-32 events, Disassembly of the destruction complex and recruitment of AXIN to the membrane, Downstream signal transduction, ERKs are inactiv…	SEBELIUS_2_C4636	PPP2R1B	mRNA	0			MASTL Facilitates Mitotic Progression;Misspliced GSK3beta mutants stabilize beta-catenin;T41 mutants of beta-catenin aren.SQT.t phosphorylated;ERKs are inactivated;Glycolysis;Negative regulation of MAPK pathway;Disassembly of the destruction complex and recruitment of AXIN to the membrane;S37 mutants of beta-catenin aren.SQT.t phosphorylated;Cyclin AB1 associated events during G2M transition;RAF …	hsa03015;hsa04071;hsa04114;hsa04151;hsa04152;hsa04261;hsa04350;hsa04390;hsa04530;hsa04728;hsa04730;hsa05142;hsa05160	PPP2R1B	NA	azure4	1	0.844444444444444
CDK4-mRNA	0.00976	0.0208	-0.031	0.0506	1.01	0.979	1.04	0.642	1	lm.nb	Cyclin D associated events in G1	SEBELIUS_2_C4636	CDK4	mRNA	0			Cyclin D associated events in G1;Oncogene Induced Senescence;Ubiquitin-dependent degradation of Cyclin D1;RMTs methylate histone arginines	hsa04110;hsa04115;hsa04151;hsa04530;hsa04660;hsa04933;hsa05161;hsa05162;hsa05166;hsa05200;hsa05203;hsa05212;hsa05214;hsa05218;hsa05219;hsa05220;hsa05222;hsa05223	CDK4	NA	azure4	1	0.469230769230769
