## Supplementary material for "Comparative pathway enrichment analysis in gastrointestinal cell lines Caco-2, HT-29, HEPG2, and colon fibroblasts using a custom expression panel for tight-junction and cytoskeletal regulatory genes": Sup. Results 1: Genes in Cyclin.D.associated.events.in.G1 - LineCaco2.csv

Probe Label	Log2 fold change	std error (log2)	Lower confidence limit (log2)	Upper confidence limit (log2)	Linear fold change	Lower confidence limit (linear)	Upper confidence limit (linear)	P-value	BY.p.value	method	Gene.sets	Codeset.Name	Probe.Label	Analyte.Type	Is.Control	Control.Type	Related.Probes	Probe.Annotation	KEGG.Pathways	Official.Gene.Name	Control.Conc	volcanocol	volcanopch	tstats.all
PPP2R2A-mRNA	1.12	0.0687	0.983	1.25	2.17	1.98	2.38	1.91e-18	9.67e-17	loglinear	Cyclin AB1 associated events during G2M transition, Cyclin D associated events in G1, Nonsense Mediated Decay (NMD) enhanced by the Exon Junction Complex (EJC)	SEBELIUS_2_C4636	PPP2R2A	mRNA	0			Nonsense Mediated Decay (NMD) enhanced by the Exon Junction Complex (EJC);Cyclin D associated events in G1;Cyclin AB1 associated events during G2M transition	hsa03015;hsa04071;hsa04151;hsa04152;hsa04261;hsa04390;hsa04530;hsa04728;hsa05142;hsa05160	PPP2R2A	NA	slateblue1	16	16.3027656477438
PPP2R1B-mRNA	1.57	0.104	1.37	1.78	2.98	2.59	3.43	1.73e-17	6.65e-16	lm.nb	ARMS-mediated activation, AXIN missense mutants destabilize the destruction complex, Beta-catenin phosphorylation cascade, CTLA4 inhibitory signaling, Cyclin AB1 associated events during G2M transition, Cyclin D associated events in G1, DAP12 signaling, DARPP-32 events, Disassembly of the destruction complex and recruitment of AXIN to the membrane, Downstream signal transduction, ERKs are inactiv…	SEBELIUS_2_C4636	PPP2R1B	mRNA	0			MASTL Facilitates Mitotic Progression;Misspliced GSK3beta mutants stabilize beta-catenin;T41 mutants of beta-catenin aren.SQT.t phosphorylated;ERKs are inactivated;Glycolysis;Negative regulation of MAPK pathway;Disassembly of the destruction complex and recruitment of AXIN to the membrane;S37 mutants of beta-catenin aren.SQT.t phosphorylated;Cyclin AB1 associated events during G2M transition;RAF …	hsa03015;hsa04071;hsa04114;hsa04151;hsa04152;hsa04261;hsa04350;hsa04390;hsa04530;hsa04728;hsa04730;hsa05142;hsa05160	PPP2R1B	NA	slateblue1	16	15.0961538461538
CCND1-mRNA	-1.71	0.153	-2.01	-1.41	0.305	0.247	0.375	2.05e-13	4.16e-12	lm.nb	Cyclin D associated events in G1	SEBELIUS_2_C4636	CCND1	mRNA	0			Cyclin D associated events in G1;Pre-NOTCH Transcription and Translation	hsa04068;hsa04110;hsa04115;hsa04151;hsa04152;hsa04310;hsa04390;hsa04510;hsa04630;hsa04917;hsa04919;hsa04921;hsa04933;hsa05161;hsa05162;hsa05166;hsa05200;hsa05203;hsa05205;hsa05206;hsa05210;hsa05212;hsa05213;hsa05214;hsa05215;hsa05216;hsa05218;hsa05219;hsa05220;hsa05221;hsa05222;hsa05223;hsa05416	CCND1	NA	slateblue1	16	-11.1764705882353
CCND3-mRNA	-3.05	0.31	-3.65	-2.44	0.121	0.0794	0.184	7.1e-12	1.27e-10	lm.nb	Cyclin D associated events in G1, MAPK6MAPK4 signaling	SEBELIUS_2_C4636	CCND3	mRNA	0			Cyclin D associated events in G1;MAPK6MAPK4 signaling;Transcriptional regulation of white adipocyte differentiation	hsa04110;hsa04115;hsa04151;hsa04310;hsa04390;hsa04510;hsa04630;hsa05162;hsa05166;hsa05203	CCND3	NA	slateblue1	16	-9.83870967741935
PPP2CB-mRNA	-0.814	0.099	-1.01	-0.62	0.569	0.497	0.651	7.15e-10	1.11e-08	lm.nb	ARMS-mediated activation, AXIN missense mutants destabilize the destruction complex, Beta-catenin phosphorylation cascade, CTLA4 inhibitory signaling, Cyclin AB1 associated events during G2M transition, Cyclin D associated events in G1, DAP12 signaling, DARPP-32 events, Disassembly of the destruction complex and recruitment of AXIN to the membrane, Downstream signal transduction, ERKs are inactiv…	SEBELIUS_2_C4636	PPP2CB	mRNA	0			MASTL Facilitates Mitotic Progression;Misspliced GSK3beta mutants stabilize beta-catenin;T41 mutants of beta-catenin aren.SQT.t phosphorylated;ERKs are inactivated;Glycolysis;Negative regulation of MAPK pathway;Disassembly of the destruction complex and recruitment of AXIN to the membrane;S37 mutants of beta-catenin aren.SQT.t phosphorylated;Cyclin AB1 associated events during G2M transition;RAF …	hsa03015;hsa04071;hsa04114;hsa04151;hsa04152;hsa04261;hsa04350;hsa04390;hsa04530;hsa04728;hsa04730;hsa05142;hsa05160	PPP2CB	NA	slateblue1	16	-8.22222222222222
CDK4-mRNA	0.764	0.159	0.453	1.08	1.7	1.37	2.11	2.56e-05	0.000256	lm.nb	Cyclin D associated events in G1	SEBELIUS_2_C4636	CDK4	mRNA	0			Cyclin D associated events in G1;Oncogene Induced Senescence;Ubiquitin-dependent degradation of Cyclin D1;RMTs methylate histone arginines	hsa04110;hsa04115;hsa04151;hsa04530;hsa04660;hsa04933;hsa05161;hsa05162;hsa05166;hsa05200;hsa05203;hsa05212;hsa05214;hsa05218;hsa05219;hsa05220;hsa05222;hsa05223	CDK4	NA	slateblue1	16	4.80503144654088
CCND2-mRNA	-1.12	0.385	-1.87	-0.365	0.46	0.273	0.777	0.00612	0.05	lm.nb	Cyclin D associated events in G1	SEBELIUS_2_C4636	CCND2	mRNA	0			Cyclin D associated events in G1	hsa04068;hsa04110;hsa04115;hsa04151;hsa04310;hsa04390;hsa04510;hsa04630;hsa04917;hsa05162;hsa05166;hsa05202;hsa05203;hsa05206	CCND2	NA	slateblue3	16	-2.90909090909091
PPP2CA-mRNA	0.168	0.111	-0.0492	0.385	1.12	0.966	1.31	0.138	0.975	lm.nb	ARMS-mediated activation, AXIN missense mutants destabilize the destruction complex, Beta-catenin phosphorylation cascade, CTLA4 inhibitory signaling, Cyclin AB1 associated events during G2M transition, Cyclin D associated events in G1, DAP12 signaling, DARPP-32 events, Disassembly of the destruction complex and recruitment of AXIN to the membrane, Downstream signal transduction, ERKs are inactiv…	SEBELIUS_2_C4636	PPP2CA	mRNA	0			MASTL Facilitates Mitotic Progression;T41 mutants of beta-catenin aren.SQT.t phosphorylated;ERKs are inactivated;Glycolysis;Negative regulation of MAPK pathway;Disassembly of the destruction complex and recruitment of AXIN to the membrane;S37 mutants of beta-catenin aren.SQT.t phosphorylated;Cyclin AB1 associated events during G2M transition;RAF activation;RHO GTPases Activate Formins;S33 mutants…	hsa03015;hsa04071;hsa04114;hsa04151;hsa04152;hsa04261;hsa04350;hsa04390;hsa04530;hsa04728;hsa04730;hsa05142;hsa05160	PPP2CA	NA	azure4	1	1.51351351351351
PPP2R1A-mRNA	0.0488	0.108	-0.164	0.261	1.03	0.893	1.2	0.656	1	lm.nb	ARMS-mediated activation, AXIN missense mutants destabilize the destruction complex, Beta-catenin phosphorylation cascade, CTLA4 inhibitory signaling, Cyclin AB1 associated events during G2M transition, Cyclin D associated events in G1, DAP12 signaling, DARPP-32 events, Disassembly of the destruction complex and recruitment of AXIN to the membrane, Downstream signal transduction, FCERI mediated M…	SEBELIUS_2_C4636	PPP2R1A	mRNA	0			MASTL Facilitates Mitotic Progression;Regulation of PLK1 Activity at G2M Transition;Disassembly of the destruction complex and recruitment of AXIN to the membrane;S37 mutants of beta-catenin aren.SQT.t phosphorylated;Cyclin AB1 associated events during G2M transition;RAF activation;RHO GTPases Activate Formins;S33 mutants of beta-catenin aren.SQT.t phosphorylated;Loss of Nlp from mitotic centroso…	hsa03015;hsa04071;hsa04114;hsa04151;hsa04152;hsa04261;hsa04350;hsa04390;hsa04530;hsa04728;hsa04730;hsa05142;hsa05160	PPP2R1A	NA	azure4	1	0.451851851851852
