## Supplementary material for "Comparative pathway enrichment analysis in gastrointestinal cell lines Caco-2, HT-29, HEPG2, and colon fibroblasts using a custom expression panel for tight-junction and cytoskeletal regulatory genes": Sup. Results 1: Genes in Cyclin.D.associated.events.in.G1 - LineHEPG2.csv

Probe Label	Log2 fold change	std error (log2)	Lower confidence limit (log2)	Upper confidence limit (log2)	Linear fold change	Lower confidence limit (linear)	Upper confidence limit (linear)	P-value	BY.p.value	method	Gene.sets	Codeset.Name	Probe.Label	Analyte.Type	Is.Control	Control.Type	Related.Probes	Probe.Annotation	KEGG.Pathways	Official.Gene.Name	Control.Conc	volcanocol	volcanopch	tstats.all
PPP2R1B-mRNA	1.04	0.114	0.818	1.26	2.06	1.76	2.4	4.71e-11	9.7e-10	lm.nb	ARMS-mediated activation, AXIN missense mutants destabilize the destruction complex, Beta-catenin phosphorylation cascade, CTLA4 inhibitory signaling, Cyclin AB1 associated events during G2M transition, Cyclin D associated events in G1, DAP12 signaling, DARPP-32 events, Disassembly of the destruction complex and recruitment of AXIN to the membrane, Downstream signal transduction, ERKs are inactiv…	SEBELIUS_2_C4636	PPP2R1B	mRNA	0			MASTL Facilitates Mitotic Progression;Misspliced GSK3beta mutants stabilize beta-catenin;T41 mutants of beta-catenin aren.SQT.t phosphorylated;ERKs are inactivated;Glycolysis;Negative regulation of MAPK pathway;Disassembly of the destruction complex and recruitment of AXIN to the membrane;S37 mutants of beta-catenin aren.SQT.t phosphorylated;Cyclin AB1 associated events during G2M transition;RAF …	hsa03015;hsa04071;hsa04114;hsa04151;hsa04152;hsa04261;hsa04350;hsa04390;hsa04530;hsa04728;hsa04730;hsa05142;hsa05160	PPP2R1B	NA	slateblue1	16	9.12280701754386
CCND3-mRNA	-3.02	0.341	-3.69	-2.35	0.124	0.0777	0.196	1.17e-10	2.27e-09	lm.nb	Cyclin D associated events in G1, MAPK6MAPK4 signaling	SEBELIUS_2_C4636	CCND3	mRNA	0			Cyclin D associated events in G1;MAPK6MAPK4 signaling;Transcriptional regulation of white adipocyte differentiation	hsa04110;hsa04115;hsa04151;hsa04310;hsa04390;hsa04510;hsa04630;hsa05162;hsa05166;hsa05203	CCND3	NA	slateblue1	16	-8.85630498533724
CDK4-mRNA	1.14	0.174	0.804	1.49	2.21	1.75	2.8	1.04e-07	1.39e-06	lm.nb	Cyclin D associated events in G1	SEBELIUS_2_C4636	CDK4	mRNA	0			Cyclin D associated events in G1;Oncogene Induced Senescence;Ubiquitin-dependent degradation of Cyclin D1;RMTs methylate histone arginines	hsa04110;hsa04115;hsa04151;hsa04530;hsa04660;hsa04933;hsa05161;hsa05162;hsa05166;hsa05200;hsa05203;hsa05212;hsa05214;hsa05218;hsa05219;hsa05220;hsa05222;hsa05223	CDK4	NA	slateblue1	16	6.55172413793103
PPP2CB-mRNA	-0.609	0.109	-0.822	-0.397	0.655	0.565	0.76	2.12e-06	2.55e-05	lm.nb	ARMS-mediated activation, AXIN missense mutants destabilize the destruction complex, Beta-catenin phosphorylation cascade, CTLA4 inhibitory signaling, Cyclin AB1 associated events during G2M transition, Cyclin D associated events in G1, DAP12 signaling, DARPP-32 events, Disassembly of the destruction complex and recruitment of AXIN to the membrane, Downstream signal transduction, ERKs are inactiv…	SEBELIUS_2_C4636	PPP2CB	mRNA	0			MASTL Facilitates Mitotic Progression;Misspliced GSK3beta mutants stabilize beta-catenin;T41 mutants of beta-catenin aren.SQT.t phosphorylated;ERKs are inactivated;Glycolysis;Negative regulation of MAPK pathway;Disassembly of the destruction complex and recruitment of AXIN to the membrane;S37 mutants of beta-catenin aren.SQT.t phosphorylated;Cyclin AB1 associated events during G2M transition;RAF …	hsa03015;hsa04071;hsa04114;hsa04151;hsa04152;hsa04261;hsa04350;hsa04390;hsa04530;hsa04728;hsa04730;hsa05142;hsa05160	PPP2CB	NA	slateblue1	16	-5.58715596330275
PPP2R2A-mRNA	0.349	0.0754	0.201	0.496	1.27	1.15	1.41	4.49e-05	0.000458	loglinear	Cyclin AB1 associated events during G2M transition, Cyclin D associated events in G1, Nonsense Mediated Decay (NMD) enhanced by the Exon Junction Complex (EJC)	SEBELIUS_2_C4636	PPP2R2A	mRNA	0			Nonsense Mediated Decay (NMD) enhanced by the Exon Junction Complex (EJC);Cyclin D associated events in G1;Cyclin AB1 associated events during G2M transition	hsa03015;hsa04071;hsa04151;hsa04152;hsa04261;hsa04390;hsa04530;hsa04728;hsa05142;hsa05160	PPP2R2A	NA	slateblue1	16	4.62864721485411
CCND1-mRNA	-0.683	0.168	-1.01	-0.353	0.623	0.495	0.783	0.000247	0.0024	lm.nb	Cyclin D associated events in G1	SEBELIUS_2_C4636	CCND1	mRNA	0			Cyclin D associated events in G1;Pre-NOTCH Transcription and Translation	hsa04068;hsa04110;hsa04115;hsa04151;hsa04152;hsa04310;hsa04390;hsa04510;hsa04630;hsa04917;hsa04919;hsa04921;hsa04933;hsa05161;hsa05162;hsa05166;hsa05200;hsa05203;hsa05205;hsa05206;hsa05210;hsa05212;hsa05213;hsa05214;hsa05215;hsa05216;hsa05218;hsa05219;hsa05220;hsa05221;hsa05222;hsa05223;hsa05416	CCND1	NA	slateblue1	16	-4.06547619047619
PPP2CA-mRNA	0.388	0.122	0.15	0.627	1.31	1.11	1.54	0.00287	0.0255	lm.nb	ARMS-mediated activation, AXIN missense mutants destabilize the destruction complex, Beta-catenin phosphorylation cascade, CTLA4 inhibitory signaling, Cyclin AB1 associated events during G2M transition, Cyclin D associated events in G1, DAP12 signaling, DARPP-32 events, Disassembly of the destruction complex and recruitment of AXIN to the membrane, Downstream signal transduction, ERKs are inactiv…	SEBELIUS_2_C4636	PPP2CA	mRNA	0			MASTL Facilitates Mitotic Progression;T41 mutants of beta-catenin aren.SQT.t phosphorylated;ERKs are inactivated;Glycolysis;Negative regulation of MAPK pathway;Disassembly of the destruction complex and recruitment of AXIN to the membrane;S37 mutants of beta-catenin aren.SQT.t phosphorylated;Cyclin AB1 associated events during G2M transition;RAF activation;RHO GTPases Activate Formins;S33 mutants…	hsa03015;hsa04071;hsa04114;hsa04151;hsa04152;hsa04261;hsa04350;hsa04390;hsa04530;hsa04728;hsa04730;hsa05142;hsa05160	PPP2CA	NA	slateblue2	16	3.18032786885246
CCND2-mRNA	-1.13	0.423	-1.96	-0.3	0.457	0.258	0.812	0.0112	0.0912	lm.nb	Cyclin D associated events in G1	SEBELIUS_2_C4636	CCND2	mRNA	0			Cyclin D associated events in G1	hsa04068;hsa04110;hsa04115;hsa04151;hsa04310;hsa04390;hsa04510;hsa04630;hsa04917;hsa05162;hsa05166;hsa05202;hsa05203;hsa05206	CCND2	NA	slateblue4	16	-2.67139479905437
PPP2R1A-mRNA	-0.264	0.119	-0.498	-0.031	0.833	0.708	0.979	0.0326	0.253	lm.nb	ARMS-mediated activation, AXIN missense mutants destabilize the destruction complex, Beta-catenin phosphorylation cascade, CTLA4 inhibitory signaling, Cyclin AB1 associated events during G2M transition, Cyclin D associated events in G1, DAP12 signaling, DARPP-32 events, Disassembly of the destruction complex and recruitment of AXIN to the membrane, Downstream signal transduction, FCERI mediated M…	SEBELIUS_2_C4636	PPP2R1A	mRNA	0			MASTL Facilitates Mitotic Progression;Regulation of PLK1 Activity at G2M Transition;Disassembly of the destruction complex and recruitment of AXIN to the membrane;S37 mutants of beta-catenin aren.SQT.t phosphorylated;Cyclin AB1 associated events during G2M transition;RAF activation;RHO GTPases Activate Formins;S33 mutants of beta-catenin aren.SQT.t phosphorylated;Loss of Nlp from mitotic centroso…	hsa03015;hsa04071;hsa04114;hsa04151;hsa04152;hsa04261;hsa04350;hsa04390;hsa04530;hsa04728;hsa04730;hsa05142;hsa05160	PPP2R1A	NA	slateblue4	16	-2.21848739495798
