## Supplementary material for "Comparative pathway enrichment analysis in gastrointestinal cell lines Caco-2, HT-29, HEPG2, and colon fibroblasts using a custom expression panel for tight-junction and cytoskeletal regulatory genes": Sup. Results 1: Genes in DCC.mediated.attractive.signaling - LineCaco2.csv

Probe Label	Log2 fold change	std error (log2)	Lower confidence limit (log2)	Upper confidence limit (log2)	Linear fold change	Lower confidence limit (linear)	Upper confidence limit (linear)	P-value	BY.p.value	method	Gene.sets	Codeset.Name	Probe.Label	Analyte.Type	Is.Control	Control.Type	Related.Probes	Probe.Annotation	KEGG.Pathways	Official.Gene.Name	Control.Conc	volcanocol	volcanopch	tstats.all
DOCK1-mRNA	1.05	0.0832	0.889	1.22	2.07	1.85	2.32	5.31e-15	1.3e-13	loglinear	DCC mediated attractive signaling, Regulation of actin dynamics for phagocytic cup formation, VEGFA-VEGFR2 Pathway	SEBELIUS_2_C4636	DOCK1	mRNA	0			DCC mediated attractive signaling;Factors involved in megakaryocyte development and platelet production;VEGFA-VEGFR2 Pathway;Regulation of actin dynamics for phagocytic cup formation	hsa04510;hsa04810;hsa05100;hsa05131	DOCK1	NA	slateblue1	16	12.6201923076923
TRIO-mRNA	-1.47	0.13	-1.72	-1.21	0.362	0.303	0.432	1.51e-13	3.14e-12	lm.nb	DCC mediated attractive signaling, G alpha (1213) signalling events, G alpha (q) signalling events, Gastrin-CREB signalling pathway via PKC and MAPK, NRAGE signals death through JNK, Rho GTPase cycle	SEBELIUS_2_C4636	TRIO	mRNA	0			G alpha (q) signalling events;Rho GTPase cycle;NRAGE signals death through JNK;DCC mediated attractive signaling;G alpha (1213) signalling events;Gastrin-CREB signalling pathway via PKC and MAPK		TRIO	NA	slateblue1	16	-11.3076923076923
PTK2-mRNA	0.866	0.108	0.654	1.08	1.82	1.57	2.11	1.35e-09	2e-08	lm.nb	Apoptotic cleavage of cellular proteins, ARMS-mediated activation, DAP12 signaling, DCC mediated attractive signaling, Downstream signal transduction, EPHA-mediated growth cone collapse, EPHB-mediated forward signaling, FCERI mediated MAPK activation, Frs2-mediated activation, Gastrin-CREB signalling pathway via PKC and MAPK, Integrin alphaIIb beta3 signaling, Interleukin receptor SHC signaling, …	SEBELIUS_2_C4636	PTK2	mRNA	0			Apoptotic cleavage of cellular proteins;RAFMAP kinase cascade;RHO GTPases Activate WASPs and WAVEs;DCC mediated attractive signaling;p130Cas linkage to MAPK signaling for integrins;EPHB-mediated forward signaling;EPHA-mediated growth cone collapse;Regulation of actin dynamics for phagocytic cup formation;Downstream signal transduction;VEGFR2 mediated cell proliferation;Signaling by SCF-KIT;Frs2-m…	hsa04012;hsa04062;hsa04151;hsa04360;hsa04370;hsa04510;hsa04670;hsa04810;hsa05100;hsa05146;hsa05200;hsa05202;hsa05205;hsa05222	PTK2	NA	slateblue1	16	8.01851851851852
WASL-mRNA	0.818	0.136	0.551	1.08	1.76	1.47	2.12	6.15e-07	6.98e-06	lm.nb	DCC mediated attractive signaling, EPHB-mediated forward signaling, Nephrin interactions, Regulation of actin dynamics for phagocytic cup formation, RHO GTPases Activate WASPs and WAVEs	SEBELIUS_2_C4636	WASL	mRNA	0			EPHB-mediated forward signaling;RHO GTPases Activate WASPs and WAVEs;DCC mediated attractive signaling;Nephrin interactions;Regulation of actin dynamics for phagocytic cup formation	hsa04062;hsa04144;hsa04520;hsa04666;hsa04810;hsa05100;hsa05130;hsa05131;hsa05132;hsa05231	WASL	NA	slateblue1	16	6.01470588235294
CDC42-mRNA	-0.361	0.0968	-0.551	-0.171	0.779	0.683	0.888	0.00064	0.00571	lm.nb	CD28 co-stimulation, CD28 dependent Vav1 pathway, DCC mediated attractive signaling, EPHB-mediated forward signaling, G alpha (1213) signalling events, GPVI-mediated activation cascade, Regulation of actin dynamics for phagocytic cup formation, Rho GTPase cycle, RHO GTPases Activate Formins, RHO GTPases activate IQGAPs, RHO GTPases activate PAKs, Sema4D induced cell migration and growth-cone coll…	SEBELIUS_2_C4636	CDC42	mRNA	0			DCC mediated attractive signaling;Factors involved in megakaryocyte development and platelet production;VEGFA-VEGFR2 Pathway;RHO GTPases activate KTN1;CD28 dependent Vav1 pathway;Inactivation of Cdc42 and Rac;Rho GTPase cycle;EPHB-mediated forward signaling;RHO GTPases Activate Formins;RHO GTPases activate PAKs;GPVI-mediated activation cascade;G alpha (1213) signalling events;RHO GTPases activate…	hsa04010;hsa04014;hsa04015;hsa04062;hsa04144;hsa04360;hsa04370;hsa04510;hsa04520;hsa04530;hsa04660;hsa04666;hsa04670;hsa04722;hsa04810;hsa04912;hsa04932;hsa04933;hsa05100;hsa05120;hsa05130;hsa05131;hsa05132;hsa05200;hsa05203;hsa05205;hsa05211;hsa05212	CDC42	NA	slateblue1	16	-3.72933884297521
