## Supplementary material for "Comparative pathway enrichment analysis in gastrointestinal cell lines Caco-2, HT-29, HEPG2, and colon fibroblasts using a custom expression panel for tight-junction and cytoskeletal regulatory genes": Sup. Results 1: Genes in Deactivation.of.the.beta.catenin.transactivating.complex - Day.csv

Probe Label	Log2 fold change	std error (log2)	Lower confidence limit (log2)	Upper confidence limit (log2)	Linear fold change	Lower confidence limit (linear)	Upper confidence limit (linear)	P-value	BY.p.value	method	Gene.sets	Codeset.Name	Probe.Label	Analyte.Type	Is.Control	Control.Type	Related.Probes	Probe.Annotation	KEGG.Pathways	Official.Gene.Name	Control.Conc	volcanocol	volcanopch	tstats.all
TCF7L2-mRNA	0.0989	0.0207	0.0582	0.139	1.07	1.04	1.1	2.86e-05	0.00127	lm.nb	Deactivation of the beta-catenin transactivating complex, Formation of the beta-catenin.CL.TCF transactivating complex, Repression of WNT target genes	SEBELIUS_2_C4636	TCF7L2	mRNA	0			Ca2.PLS. pathway;Deactivation of the beta-catenin transactivating complex;Repression of WNT target genes;Synthesis# secretion# and inactivation of Glucagon-like Peptide-1 (GLP-1);Formation of the beta-catenin.CL.TCF transactivating complex	hsa04310;hsa04390;hsa04520;hsa04916;hsa05200;hsa05210;hsa05213;hsa05215;hsa05216;hsa05217;hsa05221;hsa05412	TCF7L2	NA	slateblue1	16	4.77777777777778
TCF7L1-mRNA	0.113	0.0324	0.0492	0.176	1.08	1.03	1.13	0.0013	0.0268	lm.nb	Deactivation of the beta-catenin transactivating complex, Formation of the beta-catenin.CL.TCF transactivating complex, Repression of WNT target genes	SEBELIUS_2_C4636	TCF7L1	mRNA	0			Ca2.PLS. pathway;Binding of TCFLEF.CL.CTNNB1 to target gene promoters;Deactivation of the beta-catenin transactivating complex;Repression of WNT target genes;Formation of the beta-catenin.CL.TCF transactivating complex	hsa04310;hsa04390;hsa04520;hsa04916;hsa05200;hsa05210;hsa05213;hsa05215;hsa05216;hsa05217;hsa05221;hsa05412	TCF7L1	NA	slateblue2	16	3.48765432098765
APC-mRNA	0.0285	0.0157	-0.0023	0.0592	1.02	0.998	1.04	0.0779	0.762	lm.nb	Apoptotic cleavage of cellular proteins, AXIN missense mutants destabilize the destruction complex, Beta-catenin phosphorylation cascade, Deactivation of the beta-catenin transactivating complex, Disassembly of the destruction complex and recruitment of AXIN to the membrane, Misspliced GSK3beta mutants stabilize beta-catenin, S33 mutants of beta-catenin aren.SQT.t phosphorylated, S37 mutants of b…	SEBELIUS_2_C4636	APC	mRNA	0			Apoptotic cleavage of cellular proteins;Misspliced GSK3beta mutants stabilize beta-catenin;APC truncation mutants have impaired AXIN binding;T41 mutants of beta-catenin aren.SQT.t phosphorylated;AXIN missense mutants destabilize the destruction complex;S45 mutants of beta-catenin aren.SQT.t phosphorylated;Deactivation of the beta-catenin transactivating complex;Disassembly of the destruction comp…	hsa04310;hsa04390;hsa04550;hsa04810;hsa05166;hsa05200;hsa05206;hsa05210;hsa05213;hsa05217	APC	NA	azure4	1	1.81528662420382
CTBP1-mRNA	0.0213	0.018	-0.014	0.0565	1.01	0.99	1.04	0.244	1	lm.nb	Deactivation of the beta-catenin transactivating complex, Repression of WNT target genes	SEBELIUS_2_C4636	CTBP1	mRNA	0			Deactivation of the beta-catenin transactivating complex;Repression of WNT target genes	hsa04310;hsa04330;hsa05200;hsa05220	CTBP1	NA	azure4	1	1.18333333333333
AKT1-mRNA	0.0219	0.031	-0.0388	0.0827	1.02	0.973	1.06	0.484	1	lm.nb	Activation of BAD and translocation to mitochondria , CD28 co-stimulation, DAP12 signaling, Deactivation of the beta-catenin transactivating complex, Downstream signal transduction, G beta.CL.gamma signalling through PI3Kgamma, GAB1 signalosome, GPVI-mediated activation cascade, IRS-related events triggered by IGF1R, PI3K Cascade, PI3KAKT activation, PIP3 activates AKT signaling, Role of LAT2NTAL…	SEBELIUS_2_C4636	AKT1	mRNA	0			TP53 Regulates Metabolic Genes;Deactivation of the beta-catenin transactivating complex;Activation of BAD and translocation to mitochondria ;eNOS activation;mTOR signalling;G beta.CL.gamma signalling through PI3Kgamma;KSRP (KHSRP) binds and destabilizes mRNA;AKT phosphorylates targets in the nucleus;VEGFR2 mediated vascular permeability;GPVI-mediated activation cascade;Tetrahydrobiopterin (BH4) s…	hsa04010;hsa04012;hsa04014;hsa04015;hsa04022;hsa04024;hsa04062;hsa04066;hsa04068;hsa04071;hsa04072;hsa04150;hsa04151;hsa04152;hsa04210;hsa04211;hsa04213;hsa04261;hsa04370;hsa04380;hsa04510;hsa04530;hsa04550;hsa04611;hsa04620;hsa04630;hsa04660;hsa04662;hsa04664;hsa04666;hsa04668;hsa04722;hsa04725;hsa04728;hsa04910;hsa04914;hsa04915;hsa04917;hsa04919;hsa04920;hsa04922;hsa04923;hsa04931;hsa04932;hsa…	AKT1	NA	azure4	1	0.706451612903226
AKT2-mRNA	0.00957	0.0157	-0.0212	0.0403	1.01	0.985	1.03	0.546	1	lm.nb	Activation of BAD and translocation to mitochondria , CD28 co-stimulation, DAP12 signaling, Deactivation of the beta-catenin transactivating complex, Downstream signal transduction, G beta.CL.gamma signalling through PI3Kgamma, GAB1 signalosome, GPVI-mediated activation cascade, IRS-related events triggered by IGF1R, PI3K Cascade, PI3KAKT activation, PIP3 activates AKT signaling, Role of LAT2NTAL…	SEBELIUS_2_C4636	AKT2	mRNA	0			TP53 Regulates Metabolic Genes;PDE3B signalling;AKT phosphorylates targets in the cytosol;Negative regulation of the PI3KAKT network;Deactivation of the beta-catenin transactivating complex;Activation of BAD and translocation to mitochondria ;G beta.CL.gamma signalling through PI3Kgamma;AKT phosphorylates targets in the nucleus;VEGFR2 mediated vascular permeability;GPVI-mediated activation cascad…	hsa04010;hsa04012;hsa04014;hsa04015;hsa04022;hsa04024;hsa04062;hsa04066;hsa04068;hsa04071;hsa04072;hsa04150;hsa04151;hsa04152;hsa04210;hsa04211;hsa04213;hsa04261;hsa04370;hsa04380;hsa04510;hsa04530;hsa04550;hsa04611;hsa04620;hsa04630;hsa04660;hsa04662;hsa04664;hsa04666;hsa04668;hsa04722;hsa04725;hsa04728;hsa04910;hsa04914;hsa04915;hsa04917;hsa04919;hsa04920;hsa04922;hsa04923;hsa04931;hsa04932;hsa…	AKT2	NA	azure4	1	0.609554140127389
LEF1-mRNA	0.00774	0.0689	-0.127	0.143	1.01	0.916	1.1	0.911	1	lm.nb	Deactivation of the beta-catenin transactivating complex, Formation of the beta-catenin.CL.TCF transactivating complex, Repression of WNT target genes	SEBELIUS_2_C4636	LEF1	mRNA	0			Ca2.PLS. pathway;Binding of TCFLEF.CL.CTNNB1 to target gene promoters;Deactivation of the beta-catenin transactivating complex;Repression of WNT target genes;Formation of the beta-catenin.CL.TCF transactivating complex	hsa04310;hsa04390;hsa04520;hsa04916;hsa05200;hsa05210;hsa05213;hsa05215;hsa05216;hsa05217;hsa05221;hsa05412	LEF1	NA	azure4	1	0.11233671988389
CTNNB1-mRNA	-0.000519	0.0215	-0.0427	0.0416	1	0.971	1.03	0.981	1	lm.nb	Apoptotic cleavage of cellular proteins, Beta-catenin phosphorylation cascade, Deactivation of the beta-catenin transactivating complex, Disassembly of the destruction complex and recruitment of AXIN to the membrane, Formation of the beta-catenin.CL.TCF transactivating complex, Misspliced GSK3beta mutants stabilize beta-catenin, Repression of WNT target genes, RHO GTPases activate IQGAPs, S37 mut…	SEBELIUS_2_C4636	CTNNB1	mRNA	0			Disassembly of the destruction complex and recruitment of AXIN to the membrane;S37 mutants of beta-catenin aren.SQT.t phosphorylated;T41 mutants of beta-catenin aren.SQT.t phosphorylated;S45 mutants of beta-catenin aren.SQT.t phosphorylated;Binding of TCFLEF.CL.CTNNB1 to target gene promoters;RHO GTPases activate IQGAPs;Deactivation of the beta-catenin transactivating complex;Repression of WNT ta…	hsa04015;hsa04310;hsa04390;hsa04510;hsa04520;hsa04530;hsa04550;hsa04670;hsa04916;hsa04919;hsa05100;hsa05130;hsa05166;hsa05200;hsa05205;hsa05210;hsa05213;hsa05215;hsa05216;hsa05217;hsa05412	CTNNB1	NA	azure4	1	-0.0241395348837209
