## Supplementary material for "Comparative pathway enrichment analysis in gastrointestinal cell lines Caco-2, HT-29, HEPG2, and colon fibroblasts using a custom expression panel for tight-junction and cytoskeletal regulatory genes": Sup. Results 1: Genes in Deactivation.of.the.beta.catenin.transactivating.complex - LineHT29.csv

Probe Label	Log2 fold change	std error (log2)	Lower confidence limit (log2)	Upper confidence limit (log2)	Linear fold change	Lower confidence limit (linear)	Upper confidence limit (linear)	P-value	BY.p.value	method	Gene.sets	Codeset.Name	Probe.Label	Analyte.Type	Is.Control	Control.Type	Related.Probes	Probe.Annotation	KEGG.Pathways	Official.Gene.Name	Control.Conc	volcanocol	volcanopch	tstats.all
TCF7L1-mRNA	-4.31	0.264	-4.82	-3.79	0.0505	0.0353	0.0723	1.72e-18	5.95e-17	lm.nb	Deactivation of the beta-catenin transactivating complex, Formation of the beta-catenin.CL.TCF transactivating complex, Repression of WNT target genes	SEBELIUS_2_C4636	TCF7L1	mRNA	0			Ca2.PLS. pathway;Binding of TCFLEF.CL.CTNNB1 to target gene promoters;Deactivation of the beta-catenin transactivating complex;Repression of WNT target genes;Formation of the beta-catenin.CL.TCF transactivating complex	hsa04310;hsa04390;hsa04520;hsa04916;hsa05200;hsa05210;hsa05213;hsa05215;hsa05216;hsa05217;hsa05221;hsa05412	TCF7L1	NA	slateblue1	16	-16.3257575757576
TCF7L2-mRNA	1.82	0.163	1.5	2.14	3.53	2.83	4.41	2.22e-13	3.84e-12	lm.nb	Deactivation of the beta-catenin transactivating complex, Formation of the beta-catenin.CL.TCF transactivating complex, Repression of WNT target genes	SEBELIUS_2_C4636	TCF7L2	mRNA	0			Ca2.PLS. pathway;Deactivation of the beta-catenin transactivating complex;Repression of WNT target genes;Synthesis# secretion# and inactivation of Glucagon-like Peptide-1 (GLP-1);Formation of the beta-catenin.CL.TCF transactivating complex	hsa04310;hsa04390;hsa04520;hsa04916;hsa05200;hsa05210;hsa05213;hsa05215;hsa05216;hsa05217;hsa05221;hsa05412	TCF7L2	NA	slateblue1	16	11.1656441717791
AKT2-mRNA	1.35	0.123	1.11	1.59	2.55	2.15	3.01	3.72e-13	6.37e-12	lm.nb	Activation of BAD and translocation to mitochondria , CD28 co-stimulation, DAP12 signaling, Deactivation of the beta-catenin transactivating complex, Downstream signal transduction, G beta.CL.gamma signalling through PI3Kgamma, GAB1 signalosome, GPVI-mediated activation cascade, IRS-related events triggered by IGF1R, PI3K Cascade, PI3KAKT activation, PIP3 activates AKT signaling, Role of LAT2NTAL…	SEBELIUS_2_C4636	AKT2	mRNA	0			TP53 Regulates Metabolic Genes;PDE3B signalling;AKT phosphorylates targets in the cytosol;Negative regulation of the PI3KAKT network;Deactivation of the beta-catenin transactivating complex;Activation of BAD and translocation to mitochondria ;G beta.CL.gamma signalling through PI3Kgamma;AKT phosphorylates targets in the nucleus;VEGFR2 mediated vascular permeability;GPVI-mediated activation cascad…	hsa04010;hsa04012;hsa04014;hsa04015;hsa04022;hsa04024;hsa04062;hsa04066;hsa04068;hsa04071;hsa04072;hsa04150;hsa04151;hsa04152;hsa04210;hsa04211;hsa04213;hsa04261;hsa04370;hsa04380;hsa04510;hsa04530;hsa04550;hsa04611;hsa04620;hsa04630;hsa04660;hsa04662;hsa04664;hsa04666;hsa04668;hsa04722;hsa04725;hsa04728;hsa04910;hsa04914;hsa04915;hsa04917;hsa04919;hsa04920;hsa04922;hsa04923;hsa04931;hsa04932;hsa…	AKT2	NA	slateblue1	16	10.9756097560976
CTBP1-mRNA	1.14	0.141	0.868	1.42	2.21	1.83	2.67	9.25e-10	1.2e-08	lm.nb	Deactivation of the beta-catenin transactivating complex, Repression of WNT target genes	SEBELIUS_2_C4636	CTBP1	mRNA	0			Deactivation of the beta-catenin transactivating complex;Repression of WNT target genes	hsa04310;hsa04330;hsa05200;hsa05220	CTBP1	NA	slateblue1	16	8.08510638297872
LEF1-mRNA	-2.12	0.543	-3.18	-1.05	0.231	0.11	0.482	0.000394	0.00352	lm.nb	Deactivation of the beta-catenin transactivating complex, Formation of the beta-catenin.CL.TCF transactivating complex, Repression of WNT target genes	SEBELIUS_2_C4636	LEF1	mRNA	0			Ca2.PLS. pathway;Binding of TCFLEF.CL.CTNNB1 to target gene promoters;Deactivation of the beta-catenin transactivating complex;Repression of WNT target genes;Formation of the beta-catenin.CL.TCF transactivating complex	hsa04310;hsa04390;hsa04520;hsa04916;hsa05200;hsa05210;hsa05213;hsa05215;hsa05216;hsa05217;hsa05221;hsa05412	LEF1	NA	slateblue1	16	-3.90423572744015
APC-mRNA	0.329	0.117	0.1	0.558	1.26	1.07	1.47	0.00766	0.0598	lm.nb	Apoptotic cleavage of cellular proteins, AXIN missense mutants destabilize the destruction complex, Beta-catenin phosphorylation cascade, Deactivation of the beta-catenin transactivating complex, Disassembly of the destruction complex and recruitment of AXIN to the membrane, Misspliced GSK3beta mutants stabilize beta-catenin, S33 mutants of beta-catenin aren.SQT.t phosphorylated, S37 mutants of b…	SEBELIUS_2_C4636	APC	mRNA	0			Apoptotic cleavage of cellular proteins;Misspliced GSK3beta mutants stabilize beta-catenin;APC truncation mutants have impaired AXIN binding;T41 mutants of beta-catenin aren.SQT.t phosphorylated;AXIN missense mutants destabilize the destruction complex;S45 mutants of beta-catenin aren.SQT.t phosphorylated;Deactivation of the beta-catenin transactivating complex;Disassembly of the destruction comp…	hsa04310;hsa04390;hsa04550;hsa04810;hsa05166;hsa05200;hsa05206;hsa05210;hsa05213;hsa05217	APC	NA	slateblue3	16	2.81196581196581
CTNNB1-mRNA	0.244	0.168	-0.0856	0.573	1.18	0.942	1.49	0.155	1	lm.nb	Apoptotic cleavage of cellular proteins, Beta-catenin phosphorylation cascade, Deactivation of the beta-catenin transactivating complex, Disassembly of the destruction complex and recruitment of AXIN to the membrane, Formation of the beta-catenin.CL.TCF transactivating complex, Misspliced GSK3beta mutants stabilize beta-catenin, Repression of WNT target genes, RHO GTPases activate IQGAPs, S37 mut…	SEBELIUS_2_C4636	CTNNB1	mRNA	0			Disassembly of the destruction complex and recruitment of AXIN to the membrane;S37 mutants of beta-catenin aren.SQT.t phosphorylated;T41 mutants of beta-catenin aren.SQT.t phosphorylated;S45 mutants of beta-catenin aren.SQT.t phosphorylated;Binding of TCFLEF.CL.CTNNB1 to target gene promoters;RHO GTPases activate IQGAPs;Deactivation of the beta-catenin transactivating complex;Repression of WNT ta…	hsa04015;hsa04310;hsa04390;hsa04510;hsa04520;hsa04530;hsa04550;hsa04670;hsa04916;hsa04919;hsa05100;hsa05130;hsa05166;hsa05200;hsa05205;hsa05210;hsa05213;hsa05215;hsa05216;hsa05217;hsa05412	CTNNB1	NA	azure4	1	1.45238095238095
AKT1-mRNA	0.00517	0.241	-0.468	0.478	1	0.723	1.39	0.983	1	lm.nb	Activation of BAD and translocation to mitochondria , CD28 co-stimulation, DAP12 signaling, Deactivation of the beta-catenin transactivating complex, Downstream signal transduction, G beta.CL.gamma signalling through PI3Kgamma, GAB1 signalosome, GPVI-mediated activation cascade, IRS-related events triggered by IGF1R, PI3K Cascade, PI3KAKT activation, PIP3 activates AKT signaling, Role of LAT2NTAL…	SEBELIUS_2_C4636	AKT1	mRNA	0			TP53 Regulates Metabolic Genes;Deactivation of the beta-catenin transactivating complex;Activation of BAD and translocation to mitochondria ;eNOS activation;mTOR signalling;G beta.CL.gamma signalling through PI3Kgamma;KSRP (KHSRP) binds and destabilizes mRNA;AKT phosphorylates targets in the nucleus;VEGFR2 mediated vascular permeability;GPVI-mediated activation cascade;Tetrahydrobiopterin (BH4) s…	hsa04010;hsa04012;hsa04014;hsa04015;hsa04022;hsa04024;hsa04062;hsa04066;hsa04068;hsa04071;hsa04072;hsa04150;hsa04151;hsa04152;hsa04210;hsa04211;hsa04213;hsa04261;hsa04370;hsa04380;hsa04510;hsa04530;hsa04550;hsa04611;hsa04620;hsa04630;hsa04660;hsa04662;hsa04664;hsa04666;hsa04668;hsa04722;hsa04725;hsa04728;hsa04910;hsa04914;hsa04915;hsa04917;hsa04919;hsa04920;hsa04922;hsa04923;hsa04931;hsa04932;hsa…	AKT1	NA	azure4	1	0.0214522821576764
