## Supplementary material for "Comparative pathway enrichment analysis in gastrointestinal cell lines Caco-2, HT-29, HEPG2, and colon fibroblasts using a custom expression panel for tight-junction and cytoskeletal regulatory genes": Sup. Results 1: Genes in ECM.proteoglycans - LineHEPG2.csv

Probe Label	Log2 fold change	std error (log2)	Lower confidence limit (log2)	Upper confidence limit (log2)	Linear fold change	Lower confidence limit (linear)	Upper confidence limit (linear)	P-value	BY.p.value	method	Gene.sets	Codeset.Name	Probe.Label	Analyte.Type	Is.Control	Control.Type	Related.Probes	Probe.Annotation	KEGG.Pathways	Official.Gene.Name	Control.Conc	volcanocol	volcanopch	tstats.all
TGFB2-mRNA	-4.54	0.262	-5.05	-4.02	0.0431	0.0302	0.0614	2.38e-19	1.53e-17	lm.nb	ECM proteoglycans, Elastic fibre formation, Molecules associated with elastic fibres, Platelet degranulation	SEBELIUS_2_C4636	TGFB2	mRNA	0			Molecules associated with elastic fibres;ECM proteoglycans;Platelet degranulation ;Elastic fibre formation	hsa04010;hsa04060;hsa04068;hsa04110;hsa04144;hsa04350;hsa04380;hsa04390;hsa04933;hsa05140;hsa05142;hsa05145;hsa05146;hsa05152;hsa05161;hsa05166;hsa05200;hsa05205;hsa05206;hsa05210;hsa05211;hsa05212;hsa05220;hsa05321;hsa05410;hsa05414	TGFB2	NA	slateblue1	16	-17.3282442748092
ITGB1-mRNA	-1.62	0.103	-1.83	-1.42	0.325	0.282	0.373	5.22e-18	2.47e-16	lm.nb	Cell-extracellular matrix interactions, Cell surface interactions at the vascular wall, ECM proteoglycans, Elastic fibre formation, Integrin cell surface interactions, Laminin interactions, Non-integrin membrane-ECM interactions, RHO GTPases Activate Formins	SEBELIUS_2_C4636	ITGB1	mRNA	0			Laminin interactions;RHO GTPases Activate Formins;ECM proteoglycans;Fibronectin matrix formation;Integrin cell surface interactions;Immunoregulatory interactions between a Lymphoid and a non-Lymphoid cell;Localization of the PINCH-ILK-PARVIN complex to focal adhesions;Elastic fibre formation;Cell surface interactions at the vascular wall;Non-integrin membrane-ECM interactions;Cell-extracellular m…	hsa04015;hsa04145;hsa04151;hsa04360;hsa04510;hsa04512;hsa04514;hsa04611;hsa04670;hsa04810;hsa05100;hsa05130;hsa05131;hsa05133;hsa05140;hsa05145;hsa05200;hsa05205;hsa05222;hsa05410;hsa05412;hsa05414	ITGB1	NA	slateblue1	16	-15.7281553398058
ITGAV-mRNA	-0.63	0.12	-0.865	-0.394	0.646	0.549	0.761	6.9e-06	7.77e-05	lm.nb	Cell surface interactions at the vascular wall, ECM proteoglycans, Elastic fibre formation, Integrin cell surface interactions, Laminin interactions, Molecules associated with elastic fibres, Non-integrin membrane-ECM interactions, Signal transduction by L1, Syndecan interactions, VEGFA-VEGFR2 Pathway	SEBELIUS_2_C4636	ITGAV	mRNA	0			Molecules associated with elastic fibres;Syndecan interactions;Signal transduction by L1;Laminin interactions;ECM proteoglycans;Integrin cell surface interactions;VEGFA-VEGFR2 Pathway;Elastic fibre formation;Non-integrin membrane-ECM interactions;Cell surface interactions at the vascular wall	hsa04145;hsa04151;hsa04510;hsa04512;hsa04514;hsa04810;hsa04919;hsa05200;hsa05205;hsa05222;hsa05410;hsa05412;hsa05414	ITGAV	NA	slateblue1	16	-5.25
FN1-mRNA	1.2	0.364	0.489	1.92	2.3	1.4	3.78	0.00214	0.0191	lm.nb	ARMS-mediated activation, DAP12 signaling, Downstream signal transduction, ECM proteoglycans, Elastic fibre formation, FCERI mediated MAPK activation, Frs2-mediated activation, Gastrin-CREB signalling pathway via PKC and MAPK, Integrin alphaIIb beta3 signaling, Integrin cell surface interactions, Interleukin receptor SHC signaling, IRS-related events triggered by IGF1R, MAP2K and MAPK activation,…	SEBELIUS_2_C4636	FN1	mRNA	0			MAP2K and MAPK activation;p130Cas linkage to MAPK signaling for integrins;Platelet degranulation ;Molecules associated with elastic fibres;Syndecan interactions;ECM proteoglycans;Fibronectin matrix formation;Integrin cell surface interactions;RAFMAP kinase cascade;Downstream signal transduction;VEGFR2 mediated cell proliferation;Signaling by SCF-KIT;Frs2-mediated activation;ARMS-mediated activati…	hsa04151;hsa04510;hsa04512;hsa04810;hsa04933;hsa05100;hsa05146;hsa05200;hsa05205;hsa05222	FN1	NA	slateblue2	16	3.2967032967033
ITGB5-mRNA	-0.403	0.132	-0.662	-0.144	0.756	0.632	0.905	0.00421	0.0364	lm.nb	ECM proteoglycans, Elastic fibre formation, Integrin cell surface interactions, Molecules associated with elastic fibres, Non-integrin membrane-ECM interactions, Smooth Muscle Contraction, Syndecan interactions	SEBELIUS_2_C4636	ITGB5	mRNA	0			Molecules associated with elastic fibres;Syndecan interactions;Smooth Muscle Contraction;ECM proteoglycans;Integrin cell surface interactions;Elastic fibre formation;Non-integrin membrane-ECM interactions	hsa04145;hsa04151;hsa04510;hsa04512;hsa04810;hsa05205;hsa05410;hsa05412;hsa05414	ITGB5	NA	slateblue2	16	-3.0530303030303
ITGA7-mRNA	-1.08	0.482	-2.03	-0.139	0.472	0.245	0.908	0.0307	0.239	lm.nb	ECM proteoglycans, Integrin cell surface interactions, Laminin interactions	SEBELIUS_2_C4636	ITGA7	mRNA	0			Laminin interactions;ECM proteoglycans;Integrin cell surface interactions	hsa04151;hsa04510;hsa04512;hsa04810;hsa05410;hsa05412;hsa05414	ITGA7	NA	slateblue4	16	-2.24066390041494
TGFB1-mRNA	-0.652	0.354	-1.35	0.0421	0.637	0.394	1.03	0.0736	0.55	lm.nb	ECM proteoglycans, Elastic fibre formation, Molecules associated with elastic fibres, Non-integrin membrane-ECM interactions, Syndecan interactions, TGF-beta receptor signaling activates SMADs, TGF-beta receptor signaling in EMT (epithelial to mesenchymal transition)	SEBELIUS_2_C4636	TGFB1	mRNA	0			TGF-beta receptor signaling in EMT (epithelial to mesenchymal transition);TGFBR1 LBD Mutants in Cancer;Influenza Virus Induced Apoptosis;Molecules associated with elastic fibres;Syndecan interactions;ECM proteoglycans;Transcriptional regulation of white adipocyte differentiation;TGF-beta receptor signaling activates SMADs;Elastic fibre formation;Non-integrin membrane-ECM interactions	hsa04010;hsa04060;hsa04068;hsa04110;hsa04144;hsa04350;hsa04380;hsa04390;hsa04932;hsa04933;hsa05140;hsa05142;hsa05145;hsa05146;hsa05152;hsa05161;hsa05166;hsa05200;hsa05205;hsa05210;hsa05211;hsa05212;hsa05220;hsa05321;hsa05410;hsa05414	TGFB1	NA	azure4	1	-1.84180790960452
