## Supplementary material for "Comparative pathway enrichment analysis in gastrointestinal cell lines Caco-2, HT-29, HEPG2, and colon fibroblasts using a custom expression panel for tight-junction and cytoskeletal regulatory genes": Sup. Results 1: Genes in ECM.proteoglycans - LineHT29.csv

Probe Label	Log2 fold change	std error (log2)	Lower confidence limit (log2)	Upper confidence limit (log2)	Linear fold change	Lower confidence limit (linear)	Upper confidence limit (linear)	P-value	BY.p.value	method	Gene.sets	Codeset.Name	Probe.Label	Analyte.Type	Is.Control	Control.Type	Related.Probes	Probe.Annotation	KEGG.Pathways	Official.Gene.Name	Control.Conc	volcanocol	volcanopch	tstats.all
FN1-mRNA	-9.78	0.348	-10.5	-9.1	0.00114	0.000708	0.00182	1.46e-26	1.89e-24	lm.nb	ARMS-mediated activation, DAP12 signaling, Downstream signal transduction, ECM proteoglycans, Elastic fibre formation, FCERI mediated MAPK activation, Frs2-mediated activation, Gastrin-CREB signalling pathway via PKC and MAPK, Integrin alphaIIb beta3 signaling, Integrin cell surface interactions, Interleukin receptor SHC signaling, IRS-related events triggered by IGF1R, MAP2K and MAPK activation,…	SEBELIUS_2_C4636	FN1	mRNA	0			MAP2K and MAPK activation;p130Cas linkage to MAPK signaling for integrins;Platelet degranulation ;Molecules associated with elastic fibres;Syndecan interactions;ECM proteoglycans;Fibronectin matrix formation;Integrin cell surface interactions;RAFMAP kinase cascade;Downstream signal transduction;VEGFR2 mediated cell proliferation;Signaling by SCF-KIT;Frs2-mediated activation;ARMS-mediated activati…	hsa04151;hsa04510;hsa04512;hsa04810;hsa04933;hsa05100;hsa05146;hsa05200;hsa05205;hsa05222	FN1	NA	slateblue1	16	-28.1034482758621
ITGB1-mRNA	-1.65	0.0969	-1.83	-1.46	0.32	0.28	0.365	4.79e-19	1.94e-17	lm.nb	Cell-extracellular matrix interactions, Cell surface interactions at the vascular wall, ECM proteoglycans, Elastic fibre formation, Integrin cell surface interactions, Laminin interactions, Non-integrin membrane-ECM interactions, RHO GTPases Activate Formins	SEBELIUS_2_C4636	ITGB1	mRNA	0			Laminin interactions;RHO GTPases Activate Formins;ECM proteoglycans;Fibronectin matrix formation;Integrin cell surface interactions;Immunoregulatory interactions between a Lymphoid and a non-Lymphoid cell;Localization of the PINCH-ILK-PARVIN complex to focal adhesions;Elastic fibre formation;Cell surface interactions at the vascular wall;Non-integrin membrane-ECM interactions;Cell-extracellular m…	hsa04015;hsa04145;hsa04151;hsa04360;hsa04510;hsa04512;hsa04514;hsa04611;hsa04670;hsa04810;hsa05100;hsa05130;hsa05131;hsa05133;hsa05140;hsa05145;hsa05200;hsa05205;hsa05222;hsa05410;hsa05412;hsa05414	ITGB1	NA	slateblue1	16	-17.0278637770898
ITGAV-mRNA	-1.59	0.114	-1.81	-1.36	0.333	0.285	0.389	2.66e-16	6.51e-15	lm.nb	Cell surface interactions at the vascular wall, ECM proteoglycans, Elastic fibre formation, Integrin cell surface interactions, Laminin interactions, Molecules associated with elastic fibres, Non-integrin membrane-ECM interactions, Signal transduction by L1, Syndecan interactions, VEGFA-VEGFR2 Pathway	SEBELIUS_2_C4636	ITGAV	mRNA	0			Molecules associated with elastic fibres;Syndecan interactions;Signal transduction by L1;Laminin interactions;ECM proteoglycans;Integrin cell surface interactions;VEGFA-VEGFR2 Pathway;Elastic fibre formation;Non-integrin membrane-ECM interactions;Cell surface interactions at the vascular wall	hsa04145;hsa04151;hsa04510;hsa04512;hsa04514;hsa04810;hsa04919;hsa05200;hsa05205;hsa05222;hsa05410;hsa05412;hsa05414	ITGAV	NA	slateblue1	16	-13.9473684210526
TGFB1-mRNA	-3.31	0.335	-3.97	-2.66	0.101	0.0639	0.159	6.06e-12	8.78e-11	lm.nb	ECM proteoglycans, Elastic fibre formation, Molecules associated with elastic fibres, Non-integrin membrane-ECM interactions, Syndecan interactions, TGF-beta receptor signaling activates SMADs, TGF-beta receptor signaling in EMT (epithelial to mesenchymal transition)	SEBELIUS_2_C4636	TGFB1	mRNA	0			TGF-beta receptor signaling in EMT (epithelial to mesenchymal transition);TGFBR1 LBD Mutants in Cancer;Influenza Virus Induced Apoptosis;Molecules associated with elastic fibres;Syndecan interactions;ECM proteoglycans;Transcriptional regulation of white adipocyte differentiation;TGF-beta receptor signaling activates SMADs;Elastic fibre formation;Non-integrin membrane-ECM interactions	hsa04010;hsa04060;hsa04068;hsa04110;hsa04144;hsa04350;hsa04380;hsa04390;hsa04932;hsa04933;hsa05140;hsa05142;hsa05145;hsa05146;hsa05152;hsa05161;hsa05166;hsa05200;hsa05205;hsa05210;hsa05211;hsa05212;hsa05220;hsa05321;hsa05410;hsa05414	TGFB1	NA	slateblue1	16	-9.88059701492537
ITGA7-mRNA	-1.62	0.458	-2.52	-0.726	0.324	0.174	0.605	0.00109	0.00929	lm.nb	ECM proteoglycans, Integrin cell surface interactions, Laminin interactions	SEBELIUS_2_C4636	ITGA7	mRNA	0			Laminin interactions;ECM proteoglycans;Integrin cell surface interactions	hsa04151;hsa04510;hsa04512;hsa04810;hsa05410;hsa05412;hsa05414	ITGA7	NA	slateblue1	16	-3.53711790393013
ITGB5-mRNA	0.186	0.124	-0.0575	0.43	1.14	0.961	1.35	0.143	0.997	lm.nb	ECM proteoglycans, Elastic fibre formation, Integrin cell surface interactions, Molecules associated with elastic fibres, Non-integrin membrane-ECM interactions, Smooth Muscle Contraction, Syndecan interactions	SEBELIUS_2_C4636	ITGB5	mRNA	0			Molecules associated with elastic fibres;Syndecan interactions;Smooth Muscle Contraction;ECM proteoglycans;Integrin cell surface interactions;Elastic fibre formation;Non-integrin membrane-ECM interactions	hsa04145;hsa04151;hsa04510;hsa04512;hsa04810;hsa05205;hsa05410;hsa05412;hsa05414	ITGB5	NA	azure4	1	1.5
TGFB2-mRNA	0.0936	0.208	-0.314	0.501	1.07	0.804	1.42	0.655	1	lm.nb	ECM proteoglycans, Elastic fibre formation, Molecules associated with elastic fibres, Platelet degranulation	SEBELIUS_2_C4636	TGFB2	mRNA	0			Molecules associated with elastic fibres;ECM proteoglycans;Platelet degranulation ;Elastic fibre formation	hsa04010;hsa04060;hsa04068;hsa04110;hsa04144;hsa04350;hsa04380;hsa04390;hsa04933;hsa05140;hsa05142;hsa05145;hsa05146;hsa05152;hsa05161;hsa05166;hsa05200;hsa05205;hsa05206;hsa05210;hsa05211;hsa05212;hsa05220;hsa05321;hsa05410;hsa05414	TGFB2	NA	azure4	1	0.45
