## Supplementary material for "Comparative pathway enrichment analysis in gastrointestinal cell lines Caco-2, HT-29, HEPG2, and colon fibroblasts using a custom expression panel for tight-junction and cytoskeletal regulatory genes": Sup. Results 1: Genes in EPHA.mediated.growth.cone.collapse - LineHEPG2.csv

Probe Label	Log2 fold change	std error (log2)	Lower confidence limit (log2)	Upper confidence limit (log2)	Linear fold change	Lower confidence limit (linear)	Upper confidence limit (linear)	P-value	BY.p.value	method	Gene.sets	Codeset.Name	Probe.Label	Analyte.Type	Is.Control	Control.Type	Related.Probes	Probe.Annotation	KEGG.Pathways	Official.Gene.Name	Control.Conc	volcanocol	volcanopch	tstats.all
MYL9-mRNA	-8.2	0.308	-8.8	-7.59	0.00341	0.00224	0.00519	1.03e-25	2.1e-23	lm.nb	EPHA-mediated growth cone collapse, RHO GTPases activate CIT, RHO GTPases activate PAKs, RHO GTPases activate PKNs, RHO GTPases Activate ROCKs, Sema4D induced cell migration and growth-cone collapse, Smooth Muscle Contraction	SEBELIUS_2_C4636	MYL9	mRNA	0			EPHA-mediated growth cone collapse;RHO GTPases Activate ROCKs;Smooth Muscle Contraction;RHO GTPases activate CIT;RHO GTPases activate PAKs;RHO GTPases activate PKNs;Sema4D induced cell migration and growth-cone collapse	hsa04022;hsa04024;hsa04270;hsa04510;hsa04530;hsa04670;hsa04810;hsa04921	MYL9	NA	slateblue1	16	-26.6233766233766
ROCK2-mRNA	1.81	0.117	1.58	2.04	3.5	2.99	4.11	9.13e-18	4.18e-16	lm.nb	EPHA-mediated growth cone collapse, EPHB-mediated forward signaling, G alpha (1213) signalling events, RHO GTPases Activate ROCKs, Sema4D induced cell migration and growth-cone collapse, VEGFA-VEGFR2 Pathway	SEBELIUS_2_C4636	ROCK2	mRNA	0			EPHB-mediated forward signaling;EPHA-mediated growth cone collapse;RHO GTPases Activate ROCKs;G alpha (1213) signalling events;VEGFA-VEGFR2 Pathway;Sema4D induced cell migration and growth-cone collapse	hsa04022;hsa04024;hsa04062;hsa04071;hsa04270;hsa04310;hsa04360;hsa04510;hsa04611;hsa04670;hsa04810;hsa04921;hsa05130;hsa05131;hsa05132;hsa05200;hsa05205	ROCK2	NA	slateblue1	16	15.4700854700855
YES1-mRNA	1.14	0.0981	0.945	1.33	2.2	1.93	2.51	7.08e-14	1.9e-12	lm.nb	CD28 co-stimulation, Cell surface interactions at the vascular wall, CTLA4 inhibitory signaling, EPH-ephrin mediated repulsion of cells, EPHA-mediated growth cone collapse, EPHB-mediated forward signaling, Regulation of signaling by CBL, Signaling by ERBB2, Signaling by SCF-KIT	SEBELIUS_2_C4636	YES1	mRNA	0			Signaling by ERBB2;EPHB-mediated forward signaling;EPHA-mediated growth cone collapse;Regulation of KIT signaling;EPH-ephrin mediated repulsion of cells;Regulation of signaling by CBL;CD28 co-stimulation;CTLA4 inhibitory signaling;Signaling by SCF-KIT;Cell surface interactions at the vascular wall	hsa04520;hsa04530	YES1	NA	slateblue1	16	11.6207951070336
MYL12B-mRNA	-1.15	0.133	-1.41	-0.892	0.45	0.375	0.539	2.02e-10	3.58e-09	lm.nb	EPHA-mediated growth cone collapse, RHO GTPases activate CIT, RHO GTPases activate PAKs, RHO GTPases activate PKNs, RHO GTPases Activate ROCKs, Sema4D induced cell migration and growth-cone collapse, Smooth Muscle Contraction	SEBELIUS_2_C4636	MYL12B	mRNA	0			EPHA-mediated growth cone collapse;RHO GTPases Activate ROCKs;Smooth Muscle Contraction;RHO GTPases activate CIT;RHO GTPases activate PAKs;RHO GTPases activate PKNs;Sema4D induced cell migration and growth-cone collapse	hsa04510;hsa04530;hsa04611;hsa04670;hsa04810	MYL12B	NA	slateblue1	16	-8.64661654135338
MYH9-mRNA	-1.25	0.151	-1.55	-0.956	0.42	0.342	0.515	5.79e-10	9.66e-09	lm.nb	EPHA-mediated growth cone collapse, Regulation of actin dynamics for phagocytic cup formation, RHO GTPases activate CIT, RHO GTPases activate PAKs, RHO GTPases activate PKNs, RHO GTPases Activate ROCKs, Sema4D induced cell migration and growth-cone collapse	SEBELIUS_2_C4636	MYH9	mRNA	0			EPHA-mediated growth cone collapse;RHO GTPases Activate ROCKs;RHO GTPases activate CIT;RHO GTPases activate PAKs;RHO GTPases activate PKNs;Regulation of actin dynamics for phagocytic cup formation;Sema4D induced cell migration and growth-cone collapse	hsa04530;hsa04810;hsa05132	MYH9	NA	slateblue1	16	-8.27814569536424
MYH14-mRNA	3.16	0.454	2.27	4.05	8.96	4.84	16.6	3.09e-08	4.48e-07	lm.nb	EPHA-mediated growth cone collapse, RHO GTPases activate CIT, RHO GTPases activate PAKs, RHO GTPases activate PKNs, RHO GTPases Activate ROCKs, Sema4D induced cell migration and growth-cone collapse	SEBELIUS_2_C4636	MYH14	mRNA	0			EPHA-mediated growth cone collapse;RHO GTPases Activate ROCKs;RHO GTPases activate CIT;RHO GTPases activate PAKs;RHO GTPases activate PKNs;Sema4D induced cell migration and growth-cone collapse	hsa04530;hsa04810;hsa05132	MYH14	NA	slateblue1	16	6.96035242290749
PTK2-mRNA	0.703	0.119	0.471	0.936	1.63	1.39	1.91	7.91e-07	1e-05	lm.nb	Apoptotic cleavage of cellular proteins, ARMS-mediated activation, DAP12 signaling, DCC mediated attractive signaling, Downstream signal transduction, EPHA-mediated growth cone collapse, EPHB-mediated forward signaling, FCERI mediated MAPK activation, Frs2-mediated activation, Gastrin-CREB signalling pathway via PKC and MAPK, Integrin alphaIIb beta3 signaling, Interleukin receptor SHC signaling, …	SEBELIUS_2_C4636	PTK2	mRNA	0			Apoptotic cleavage of cellular proteins;RAFMAP kinase cascade;RHO GTPases Activate WASPs and WAVEs;DCC mediated attractive signaling;p130Cas linkage to MAPK signaling for integrins;EPHB-mediated forward signaling;EPHA-mediated growth cone collapse;Regulation of actin dynamics for phagocytic cup formation;Downstream signal transduction;VEGFR2 mediated cell proliferation;Signaling by SCF-KIT;Frs2-m…	hsa04012;hsa04062;hsa04151;hsa04360;hsa04370;hsa04510;hsa04670;hsa04810;hsa05100;hsa05146;hsa05200;hsa05202;hsa05205;hsa05222	PTK2	NA	slateblue1	16	5.90756302521008
MYH10-mRNA	-0.608	0.168	-0.937	-0.279	0.656	0.522	0.824	0.000875	0.00812	lm.nb	EPHA-mediated growth cone collapse, RHO GTPases activate CIT, RHO GTPases activate PAKs, RHO GTPases activate PKNs, RHO GTPases Activate ROCKs, Sema4D induced cell migration and growth-cone collapse	SEBELIUS_2_C4636	MYH10	mRNA	0			EPHA-mediated growth cone collapse;RHO GTPases Activate ROCKs;RHO GTPases activate CIT;RHO GTPases activate PAKs;RHO GTPases activate PKNs;Sema4D induced cell migration and growth-cone collapse	hsa04530;hsa04810;hsa05132	MYH10	NA	slateblue1	16	-3.61904761904762
MYL12A c-mRNA	-0.824	0.3	-1.41	-0.236	0.565	0.376	0.849	0.00928	0.0766	lm.nb	EPHA-mediated growth cone collapse, Ephrin signaling, RHO GTPases activate CIT, RHO GTPases activate PAKs, RHO GTPases activate PKNs, RHO GTPases Activate ROCKs, Sema4D induced cell migration and growth-cone collapse, Smooth Muscle Contraction	SEBELIUS_2_C4636	MYL12A c	mRNA	0		NM_006471.2:78;NM_001303048.1:27	EPHA-mediated growth cone collapse;RHO GTPases Activate ROCKs;Smooth Muscle Contraction;RHO GTPases activate CIT;RHO GTPases activate PAKs;RHO GTPases activate PKNs;Sema4D induced cell migration and growth-cone collapse;Ephrin signaling	hsa04510;hsa04530;hsa04611;hsa04670;hsa04810	MYL12A	NA	slateblue3	16	-2.74666666666667
RHOA-mRNA	-0.353	0.153	-0.653	-0.0533	0.783	0.636	0.964	0.0267	0.209	lm.nb	EPHA-mediated growth cone collapse, EPHB-mediated forward signaling, G alpha (1213) signalling events, G beta.CL.gamma signalling through PI3Kgamma, GPVI-mediated activation cascade, PCPCE pathway, PI3KAKT activation, Rho GTPase cycle, RHO GTPases Activate Formins, RHO GTPases activate PKNs, RHO GTPases Activate ROCKs, Sema4D induced cell migration and growth-cone collapse	SEBELIUS_2_C4636	RHOA	mRNA	0			RHO GTPases activate KTN1;EPHB-mediated forward signaling;Rho GTPase cycle;EPHA-mediated growth cone collapse;RHO GTPases Activate ROCKs;Axonal growth inhibition (RHOA activation);PI3KAKT activation;G beta.CL.gamma signalling through PI3Kgamma;RHO GTPases Activate Formins;RHO GTPases activate PKNs;GPVI-mediated activation cascade;G alpha (1213) signalling events;Sema4D mediated inhibition of cell…	hsa04014;hsa04015;hsa04022;hsa04024;hsa04062;hsa04071;hsa04072;hsa04144;hsa04270;hsa04310;hsa04350;hsa04360;hsa04510;hsa04520;hsa04530;hsa04611;hsa04660;hsa04670;hsa04722;hsa04810;hsa04921;hsa04972;hsa05100;hsa05130;hsa05133;hsa05152;hsa05200;hsa05203;hsa05205;hsa05206;hsa05210	RHOA	NA	slateblue4	16	-2.30718954248366
ROCK1-mRNA	0.0361	0.0696	-0.1	0.172	1.03	0.933	1.13	0.606	1	loglinear	Apoptotic cleavage of cellular proteins, EPHA-mediated growth cone collapse, EPHB-mediated forward signaling, G alpha (1213) signalling events, RHO GTPases Activate ROCKs, Sema4D induced cell migration and growth-cone collapse, VEGFA-VEGFR2 Pathway	SEBELIUS_2_C4636	ROCK1	mRNA	0			EPHB-mediated forward signaling;EPHA-mediated growth cone collapse;RHO GTPases Activate ROCKs;Apoptotic cleavage of cellular proteins;G alpha (1213) signalling events;VEGFA-VEGFR2 Pathway;Sema4D induced cell migration and growth-cone collapse	hsa04022;hsa04024;hsa04062;hsa04071;hsa04270;hsa04350;hsa04360;hsa04510;hsa04611;hsa04670;hsa04810;hsa04921;hsa05130;hsa05131;hsa05132;hsa05200;hsa05205;hsa05206	ROCK1	NA	azure4	1	0.51867816091954
