## Supplementary material for "Comparative pathway enrichment analysis in gastrointestinal cell lines Caco-2, HT-29, HEPG2, and colon fibroblasts using a custom expression panel for tight-junction and cytoskeletal regulatory genes": Sup. Data 2

	Undirected Day	Undirected Line: differential expression in Caco2 vs. baseline of Fibro	Undirected Line: differential expression in HT29 vs. baseline of Fibro	Undirected Line: differential expression in HEPG2 vs. baseline of Fibro	Directed Day	Directed Line: differential expression in Caco2 vs. baseline of Fibro	Directed Line: differential expression in HT29 vs. baseline of Fibro	Directed Line: differential expression in HEPG2 vs. baseline of Fibro
Activation of BAD and translocation to mitochondria	1.877	8.356	14.977	13.505	1.865	-7.966	-13.266	-12.826
Activation of Rac	3.703	12.485	16.53	10.735	2.701	12.071	16.524	6.378
Apoptotic cleavage of cellular proteins	3.999	8.61	11.021	8.472	1.56	7.417	10.606	7.618
ARMS-mediated activation	3.012	8.286	12.312	7.722	2.056	4.061	-8.287	-3.877
AXIN missense mutants destabilize the destruction complex	1.874	7.133	8.659	4.572	1.043	2.777	-4.705	3.335
Beta-catenin phosphorylation cascade	1.823	7.133	8.278	5.748	1.129	2.777	-5.346	4.823
CD209 (DC-SIGN) signaling	2.931	9.97	7.189	7.213	1.082	9.058	6.215	2.762
CD28 co-stimulation	2.927	9.094	12.629	10.6	2.421	2.435	3.457	-6.353
CD28 dependent PI3KAkt signaling	2.858	10.325	14.581	12.744	2.858	-7.585	-11.473	-11.445
CD28 dependent Vav1 pathway	3.34	6.892	8.618	6.644	1.893	3.291	8.328	-5.602
Cell-extracellular matrix interactions	2.981	13.714	11.595	9.843	-2.795	-13.714	-11.595	-9.843
Cell surface interactions at the vascular wall	3.1	25.39	24.515	20.089	1.511	20.922	20.626	15.264
Circadian Clock	3.368	7.386	8.172	8.431	3.199	7.064	8.149	8.431
Constitutive Signaling by Aberrant PI3K in Cancer	2.716	8.885	14.666	9.82	2.455	0.773	-9.387	-4.899
Constitutive Signaling by EGFRvIII	2.84	11.261	7.965	6.775	1.762	10.104	7.799	5.828
CREB phosphorylation through the activation of Ras	3.642	7.864	4.395	7.021	3.295	-4.627	-1.748	-2.778
CTLA4 inhibitory signaling	2.124	9.795	11.931	8.176	1.473	7.673	5.278	7.518
Cyclin AB1 associated events during G2M transition	2.748	10.619	10.068	5.494	2.067	9.258	-7.355	3.966
Cyclin D associated events in G1	2.663	9.528	10.477	5.734	-0.69	4.961	-8.509	1.47
DAP12 signaling	2.966	8.309	12.26	8.652	2.407	3.545	-6.103	-3.22
DARPP-32 events	2.027	8.754	11.422	5.513	-0.71	7.043	-4.99	3.992
DCC mediated attractive signaling	3.115	8.961	10.909	4.917	2.916	4.857	9.294	-2.344
Deactivation of the beta-catenin transactivating complex	2.252	4.603	8.677	6.561	2.252	1.771	2.201	4.395
Disassembly of the destruction complex and recruitment of AXIN to the membrane	2.317	6.084	7.359	6.386	1.936	2.742	-3.252	5.854
Downstream signal transduction	3.005	8.142	12.294	8.551	2.35	3.124	-6.162	-3.488
Downstream TCR signaling	2.946	9.613	12.889	9.461	2.946	7.987	12.568	9.3
ECM proteoglycans	2.745	14.256	14.076	9.287	-2.383	-13.363	-14.051	-9.119
Elastic fibre formation	2.641	15.251	17.564	14.135	-2.498	-15.222	-17.544	-14.025
EPH-ephrin mediated repulsion of cells	2.553	9.063	9.045	8.114	1.708	4.944	7.695	7.336
EPHA-mediated growth cone collapse	2.898	8.989	16.824	11.021	0.807	-4.25	-8.893	-6.18
EPHB-mediated forward signaling	2.909	7.767	9.462	8.059	2.183	2.437	8.275	3.592
Ephrin signaling	3.121	5.341	7.56	6.109	2.073	4.481	7.559	-5.231
ERKs are inactivated	3.124	7.996	10.477	5.149	2.546	5.305	-8.303	3.291
FCERI mediated MAPK activation	3.148	9.009	11.908	8.577	2.374	3.965	-7.274	-4.275
Formation of the beta-catenin.CL.TCF transactivating complex	2.925	8.59	11.638	12.227	2.292	8.578	6.444	10.861
Frs2-mediated activation	3.141	8.402	12.531	8.083	2.314	4.296	-7.795	-3.034
G alpha (1213) signalling events	2.382	6.676	5.666	7.254	1.946	-3.506	3.637	5.978
G alpha (q) signalling events	2.94	8.445	8.151	6.287	2.935	-3.066	5.697	2.922
G beta.CL.gamma signalling through PI3Kgamma	2.752	9.64	14.255	11.811	2.752	-3.412	-4.669	-6.132
GAB1 signalosome	2.762	8.164	13.834	10.435	2.583	-2.852	-8.187	-6.491
Gastrin-CREB signalling pathway via PKC and MAPK	3.03	8.258	11.601	7.42	2.344	3.323	-7.164	-3.32
GPVI-mediated activation cascade	2.885	9.319	12.516	11.083	2.821	3.233	3.8	3.43
Integrin alphaIIb beta3 signaling	3.261	6.465	15.661	7.464	2.576	6.099	-5.536	7.419
Integrin cell surface interactions	3.33	33.188	31.759	24.279	1.333	26.277	22.752	18.189
Interleukin receptor SHC signaling	3.052	8.637	12.436	8.052	2.331	4.519	-6.291	-0.775
IRS-related events triggered by IGF1R	2.907	8.338	12.235	7.978	2.185	4.626	-5.391	1.487
Laminin interactions	3.411	16.744	10.36	9.014	-2.289	-15.718	-10.318	-9.014
MAP2K and MAPK activation	3.098	10.33	12.389	8.69	1.906	7.756	-6.6	3.607
MAPK6MAPK4 signaling	2.977	8.234	9.134	8.608	2.422	-3.077	6.969	-8.608
MASTL Facilitates Mitotic Progression	2.726	7.928	10.451	6.186	2.038	5.985	-6.793	4.88
MicroRNA (miRNA) biogenesis	1.261	6.58	11.08	10.113	1.158	6.58	10.852	10.113
Misspliced GSK3beta mutants stabilize beta-catenin	1.541	7.603	9.002	5.989	0.714	2.909	-5.472	5.108
Molecules associated with elastic fibres	2.606	12.797	14.727	8.383	-2.46	-12.749	-14.694	-8.12
Negative feedback regulation of MAPK pathway	4.133	5.008	6.008	4.696	4.133	4.099	3.212	4.673
Negative regulation of FGFR1 signaling	3.425	6.492	9.911	7.068	3.064	4.778	-3.922	6.294
Negative regulation of FGFR2 signaling	3.425	6.492	9.911	7.068	3.064	4.778	-3.922	6.294
Negative regulation of FGFR3 signaling	3.655	6.282	9.33	6.616	3.363	4.17	-3.815	5.882
Negative regulation of FGFR4 signaling	3.655	6.282	9.33	6.616	3.363	4.17	-3.815	5.882
Negative regulation of MAPK pathway	3.245	6.869	8.646	5.118	2.951	5.219	-5.087	4.351
Nephrin interactions	2.392	10.079	10.708	7.534	1.65	4.578	8.004	5.122
Non-integrin membrane-ECM interactions	2.583	14.076	15.777	9.058	-2.129	-9.662	-6.368	4.212
Nonsense Mediated Decay (NMD) enhanced by the Exon Junction Complex (EJC)	3.634	8.29	5.761	5.73	3.455	8.29	5.753	5.556
NRAGE signals death through JNK	2.691	7.424	6.475	7.842	2.685	3.436	4.29	6.206
p130Cas linkage to MAPK signaling for integrins	3.324	6.484	17.146	7.294	2.501	6.043	-6.091	7.238
PCPCE pathway	2.535	8.102	6.114	5.664	2.535	6.778	5.925	5.532
PI3K Cascade	2.104	8.11	14.142	7.414	2.103	-0.982	-3.819	6.733
PI3KAKT activation	2.703	7.999	13.837	10.051	2.511	-3.849	-8.89	-7.033
PIP3 activates AKT signaling	2.628	8.475	14.393	11.533	2.353	-2.283	-7.612	-8.208
Platelet degranulation	2.313	9.854	12.827	13.103	-1.608	-8.266	-12.395	-12.982
RAF activation	2.178	7.087	9.158	4.459	1.642	5.74	-4.986	3.259
RAFMAP kinase cascade	3.029	8.676	12.858	8.067	2.221	4.36	-8.583	-3.961
Regulation of actin dynamics for phagocytic cup formation	3.611	7.497	8.492	6.663	2.801	1.846	6.754	2.403
Regulation of HSF1-mediated heat shock response	3.686	3.291	6.292	5.783	3.552	1.596	5.692	5.765
Regulation of signaling by CBL	3.107	9.273	12.037	8.976	2.934	6.329	10.523	8.697
Repression of WNT target genes	2.464	4.112	9.884	15.535	2.463	4.087	1.94	-13.157
Resolution of Sister Chromatid Cohesion	2.344	9.809	11.362	8.054	1.489	8.317	-5.126	7.1
Rho GTPase cycle	2.743	9.897	6.123	6.846	2.602	7.338	3.595	5.229
RHO GTPases activate CIT	2.677	9.215	18.782	11.475	-1.622	-7.48	-14.605	-10.855
RHO GTPases Activate Formins	2.258	9.542	9.888	7.217	-0.9	-3.415	-1.465	2.764
RHO GTPases activate IQGAPs	1.585	5.045	7.474	5.894	-1.418	-5.045	6.073	-2.547
RHO GTPases activate PAKs	3.157	11.101	15.257	10.67	0.549	-9.502	-11.548	-10.174
RHO GTPases activate PKNs	3.238	8.11	16.054	10.12	1.905	-6.744	-11.808	-8.757
RHO GTPases Activate ROCKs	2.975	7.873	14.01	10.51	1.515	-6.753	-10.926	-6.386
RHO GTPases Activate WASPs and WAVEs	4.362	5.378	8.735	5.05	3.766	-2.998	8.14	4.977
Role of LAT2NTALLAB on calcium mobilization	2.769	8.045	13.832	10.192	2.582	-3.445	-8.874	-6.791
S33 mutants of beta-catenin aren.SQT.t phosphorylated	1.874	7.133	8.659	4.572	1.043	2.777	-4.705	3.335
S37 mutants of beta-catenin aren.SQT.t phosphorylated	1.767	6.726	8.178	5.437	0.983	2.619	-4.409	4.569
S45 mutants of beta-catenin aren.SQT.t phosphorylated	1.767	6.726	8.178	5.437	0.983	2.619	-4.409	4.569
Sema3A PAK dependent Axon repulsion	2.975	7.881	8.31	7.321	1.853	-3.674	6.707	-6.555
Sema4D induced cell migration and growth-cone collapse	2.611	7.565	13.721	9.933	0.563	-6.393	-10.238	-6.31
SHC-mediated cascade.CL.FGFR1	2.277	12.726	14.356	6.72	-1.328	9.981	-11.36	5.787
SHC-related events triggered by IGF1R	2.306	11.555	6.715	7.567	-1.276	11.334	6.715	7.188
Signal transduction by L1	3.702	11.756	13.064	13.73	2.586	-7.745	-8.749	-4.302
Signaling by ERBB2	2.926	8.454	12.588	8.656	2.329	3.615	-6.101	-3.739
Signaling by FGFR1 in disease	2.612	12.117	13.522	6.722	1.364	9.059	-7.691	5.89
Signaling by FGFR2 in disease	2.821	12.142	8.583	7.084	1.473	10.937	8.404	6.558
Signaling by FGFR3 in disease	2.821	12.142	8.583	7.084	1.473	10.937	8.404	6.558
Signaling by FGFR4 in disease	2.821	12.142	8.583	7.084	1.473	10.937	8.404	6.558
Signaling by PDGF	3.022	8.297	12.217	8.551	2.401	2.041	-6.369	-3.821
Signaling by SCF-KIT	2.859	8.42	12.657	8.591	2.244	3.459	-5.957	-3.89
Smooth Muscle Contraction	2.837	11.559	14.489	11.658	-0.991	-11.559	-13.908	-11.652
Spry regulation of FGF signaling	2.638	6.983	10.633	6.691	2.056	5.122	-4.051	5.719
Syndecan interactions	2.581	13.683	17.374	9.019	-2.283	-8.648	-4.747	7.4
Synthesis of PIPs at the plasma membrane	3.21	8.926	11.546	8.349	3.21	5.649	9.945	7.954
T41 mutants of beta-catenin aren.SQT.t phosphorylated	1.573	7.132	8.557	5.714	0.222	2.773	-4.887	4.909
TGF-beta receptor signaling activates SMADs	3.043	9.552	9.146	7.562	2.855	-1.351	7.062	7.186
TGF-beta receptor signaling in EMT (epithelial to mesenchymal transition)	3.9	43.633	40.489	31.634	3.9	43.1	40.004	31.613
Tie2 Signaling	2.656	11.877	11.163	9.066	1.647	10.956	10.932	8.764
Tight junction interactions	3.546	33.688	33.074	24.927	3.546	33.688	32.896	23.68
TP53 Regulates Metabolic Genes	2.753	9.315	15.433	13.582	1.996	-8.966	-12.736	-12.906
Truncations of AMER1 destabilize the destruction complex	2.001	7.153	9.226	4.847	1.11	3.975	-5.086	3.62
VEGFA-VEGFR2 Pathway	3.2	8.449	11.292	8.746	2.233	2.644	-4.764	-1.002
VEGFR2 mediated cell proliferation	3.109	8.625	12.563	8.29	2.271	4.718	-7.744	-2.412
VEGFR2 mediated vascular permeability	3.182	8.414	12.475	12.28	2.631	0.528	-6.668	-7.747
WNT mediated activation of DVL	2.917	5.337	5.992	10.217	2.917	5.188	5.992	10.217
